# In-host population dynamics of *M. tuberculosis* during treatment failure

**DOI:** 10.1101/726430

**Authors:** Roger Vargas, Luca Freschi, Maximillian Marin, L. Elaine Epperson, Melissa Smith, Irina Oussenko, David Durbin, Michael Strong, Max Salfinger, Maha Reda Farhat

## Abstract

**Background:** Tuberculosis (TB) is a leading cause of death globally from an infectious agent. Understanding the population dynamics of TB’s causative agent *Mycobacterium tuberculosis* (Mtb) in-host is vital for understanding the efficacy of antibiotic treatment. Here we use longitudinally collected clinical Mtb isolates that underwent Whole-Genome Sequencing (WGS) from the sputa of 307 subjects to investigate Mtb diversity during the course of active TB disease.

**Methods and findings:** We excluded cases suspected of reinfection or contamination to analyze data from 200 subjects, 167 of which met microbiological criteria for delayed culture conversion, treatment failure or relapse. Using technical and biological replicate samples, we defined an allele frequency threshold attributable to in-host evolution. Of the 167 subjects with unsuccessful treatment outcome, 27 (16%) developed new resistance mutations between sampling with 20/27 (74%) occurring in patients with pre-existing antibiotic resistance. Low abundance resistance variants at a purity of ≥19% in the first isolate predicts fixation of these variants in the subsequent sample with 27.0% sensitivity and 95.8% specificity. We identify significant in-host variation in seven genes associated with antibiotic resistance and twenty other genes, including metabolic genes and genes known to modulate host innate immunity by interacting with TLR2. We confirm Rv0095c, Rv1944c, *PPE18, PPE54* and *PPE60* to be under positive selection by assessing phylogenetic convergence across a global and genetically diverse independent sample of 20,352 isolates.

**Conclusions:** Our large sample provides a comprehensive picture of the mutational dynamics *in-host* during active TB disease. We demonstrate a framework to study temporal changes in Mtb population diversity using average depth WGS data. We show that minor variants can be used to inform antibiotic treatment regimens in patients with TB. Furthermore, we detect a signature of positive selection in-host, possibly stemming from innate immune pressure and informing our understanding of host-pathogen interactions.
