## Supplementary material for "In-host population dynamics of *M. tuberculosis* during treatment failure": Table S1

### Sheet: Sheet1
Source Study	Reference	Number of Subjects (after filtering)	Sample Collection Description	Timing of when sputum samples were collected relative to treatment initiation/cessation
Farhat et. al. 2019	Farhat, M.R., Freschi, L., Calderon, R., Ioerger, T., Snyder, M., Meehan, C.J., de Jong, B., Rigouts, L., Sloutsky, A., and Kaur, D. (2019). GWAS for quantitative resistance phenotypes in Mycobacterium tuberculosis reveals resistance genes and regulatory regions. Nat. Commun. 10, 2128.	49	"MTB sputum-based culture isolates were selected from (1) a Peruvian patient archive of culture isolates enriched for resistance based on prior targeted resistance gene sequencing and binary DST phenotype (n = 496), or (2) sampled from a longitudinal cohort of patients with Tuberculosis from Lima, Peru enriched for multidrug resistance based on prior binary DST (n = 568)."	N/A
Casali et.al. 2016	Casali, N., Broda, A., Harris, S.R., Parkhill, J., Brown, T., and Drobniewski, F. (2016). Whole genome sequence analysis of a large isoniazid-resistant tuberculosis outbreak in London: a retrospective observational study. PLoS Med. 13, e1002137.	19	"We sequenced 344 outbreak isolates from individual patients collected over 14 y (2 February 1998–22 June 2012)." "In order to compare between-host to within-host diversity, we selected pairs of isolates from patients that were (1) isolated from pulmonary sites more than 6 mo apart, (2) isolated froma pulmonary and extra-pulmonary site, or (3) acquired an additional drug-resistance phenotype. In …	N/A
Walker et. al. 2013	Walker, T.M., Ip, C.L.C., Harrell, R.H., Evans, J.T., Kapatai, G., Dedicoat, M.J., Eyre, D.W., Wilson, D.J., Hawkey, P.M., Crook, D.W., et al. (2013). Whole-genome sequencing to delineate Mycobacterium tuberculosis outbreaks: a retrospective observational study. Lancet Infect. Dis. 13, 137–146.	29	"We sequenced isolates of M tuberculosis from an archive of more than 13,000 frozen cultures obtained between 1994 and 2011 that is held at the UK Health Protection Agency (HPA) Regional Mycobacterial Reference Laboratory for the Midlands, South Yorkshire, and Humberside (Heartlands Hospital NHS Foundation Trust, Birmingham, UK). Second, we measured within host longitudinal diversity, with two or…	N/A
Trauner et. al. 2017	Trauner, A., Liu, Q., Via, L.E., Liu, X., Ruan, X., Liang, L., Shi, H., Chen, Y., Wang, Z., Liang, R., et al. (2017). The within-host population dynamics of Mycobacterium tuberculosis vary with treatment efficacy. Genome Biol. 18, 71.	11	"During this study, 52 smear-positive TB patients were enrolled. For these patients, time-serial isolates were collected at seven time points: at enrollment (before treatment) and 2, 4, 6, 8, 16, and 24 weeks after treatment. At each time point for each patient, three sputum samples were collected (night sputum, morning sputum, immediate sputum). As treatment progressed, some patients became both…	Samples were collected during treatment.
Witney et. al. 2017	Witney, A.A., Bateson, A.L.E., Jindani, A., Phillips, P.P.J., Coleman, D., Stoker, N.G., Butcher, P.D., and McHugh, T.D. (2017). Use of whole-genome sequencing to distinguish relapse from reinfection in a completed tuberculosis clinical trial. BMC Med. 15, 71.	20	"DNA from 36 paired samples of Mycobacterium tuberculosis cultured from patients before and after treatment was typed using 24-loci MIRU-VNTR, in silico spoligotyping and WGS." "The RIFAQUIN chemotherapy trial, in collaboration with six institutions in southern Africa, has been previously described. Between August 2008 and August 2011, patients with newly diagnosed smear-positive drug-sensitive T…	Samples were collected before and after treatment.
Xu et. al. 2018	Xu, Y., Liu, F., Chen, S., Wu, J., Hu, Y., Zhu, B., and Sun, Z. (2018). In vivo evolution of drug-resistant Mycobacterium tuberculosis in patients during long-term treatment. BMC Genomics 19, 640.	1
Xu et. al. 2018	Xu, Y., Liu, F., Chen, S., Wu, J., Hu, Y., Zhu, B., and Sun, Z. (2018). In vivo evolution of drug-resistant Mycobacterium tuberculosis in patients during long-term treatment. BMC Genomics 19, 640.	1	"Eighteen tuberculosis sputum samples from the four refractory tuberculosis patients were collected during treatment through routine clinical work and re-cultured in our laboratory for genome sequencing using Middlebrook 7H9 medium added with 10% oleic acid, albumin, dextrose, and catalase (OADC) (BD, MD, USA)." "The implemented treatment regimens followed the WHO guidelines according to the best…	Samples were collected during treatment.
Guerra et. al. 2014	Guerra-Assunção, J.A., Houben, R.M.G.J., Crampin, A.C., Mzembe, T., Mallard, K., Coll, F., Khan, P., Banda, L., Chiwaya, A., and Pereira, R.P.A. (2014). Recurrence due to relapse or reinfection with Mycobacterium tuberculosis: a whole-genome sequencing approach in a large, population-based cohort with a high HIV infection prevalence and active follow-up. J. Infect. Dis. 211, 1154–1163.	42	"In a population-based study in northern Malawi, patients with tuberculosis diagnosed from 1996 to 2010 were actively followed after the end of treatment." "The Karonga Prevention Study has been studying tuberculosis in the whole of Karonga district, northern Malawi, since 1986. The area is largely rural, with a population of around 300,000 and a prevalence of HIV infection among adults of about …	Samples were collected before and after treatment.
Bryant et. al. 2013	Bryant, J.M., Harris, S.R., Parkhill, J., Dawson, R., Diacon, A.H., van Helden, P., Pym, A., Mahayiddin, A.A., Chuchottaworn, C., and Sanne, I.M. (2013). Whole-genome sequencing to establish relapse or re-infection with Mycobacterium tuberculosis: a retrospective observational study. Lancet Respir. Med. 1, 786–792.	29	"We analysed the first 50 paired isolates available from participants in the multicentre REMoxTB drug trial (registered with ClinicalTrials.gov, number NCT00864383). These pairs consisted of an initial isolate and second isolate from after week 17 of treatment, taken by sputum sample from patients with relapse or bacteriological failure. As described previously, eligible patients were adults diag…	Samples were collected before and during treatment.
