## Supplementary material for "In-host population dynamics of *M. tuberculosis* during treatment failure": Table S3

### Sheet: serial_sample_annotation_for_te
Study Source	Run ID	Sample ID	Sample Order	tag	Isolate Type	Patient ID	Date Information
Bryant et. al. 2013	ERR108130	400044	1	ERR108130	Longitudinal Isolate	2020E	0
Bryant et. al. 2013	ERR108129	401206	2	ERR108129	Longitudinal Isolate	2020E	36
Bryant et. al. 2013	ERR108131	400673	1	ERR108131	Longitudinal Isolate	2027W	0
Bryant et. al. 2013	ERR108132	402568	2	ERR108132	Longitudinal Isolate	2027W	48
Bryant et. al. 2013	ERR108133	400711	1	ERR108133	Longitudinal Isolate	2028K	0
Bryant et. al. 2013	ERR108134	401787	2	ERR108134	Longitudinal Isolate	2028K	26
Bryant et. al. 2013	ERR108135	301347	1	ERR108135	Longitudinal Isolate	2041Q	0
Bryant et. al. 2013	ERR108136	302226	2	ERR108136	Longitudinal Isolate	2041Q	26
Bryant et. al. 2013	ERR108137	400739	1	ERR108137	Longitudinal Isolate	2043R	0
Bryant et. al. 2013	ERR108138	402267	2	ERR108138	Longitudinal Isolate	2043R	36
Bryant et. al. 2013	ERR108141	401555	1	ERR108141	Longitudinal Isolate	2050N	0
Bryant et. al. 2013	ERR108142	402542	2	ERR108142	Longitudinal Isolate	2050N	26
Bryant et. al. 2013	ERR108146	400260	1	ERR108146	Longitudinal Isolate	3047X	0
Bryant et. al. 2013	ERR108145	401212	2	ERR108145	Longitudinal Isolate	3047X	26
Bryant et. al. 2013	ERR108148	400491	1	ERR108148	Longitudinal Isolate	3058W	0
Bryant et. al. 2013	ERR108147	402206	2	ERR108147	Longitudinal Isolate	3058W	36
Bryant et. al. 2013	ERR108149	400541	1	ERR108149	Longitudinal Isolate	3061R	0
Bryant et. al. 2013	ERR108150	402138	2	ERR108150	Longitudinal Isolate	3061R	36
Bryant et. al. 2013	ERR108155	300798	1	ERR108155	Longitudinal Isolate	3117W	0
Bryant et. al. 2013	ERR108156	301816	2	ERR108156	Longitudinal Isolate	3117W	26
Bryant et. al. 2013	ERR108157	301310	1	ERR108157	Longitudinal Isolate	3129J	0
Bryant et. al. 2013	ERR108158	302203	2	ERR108158	Longitudinal Isolate	3129J	26
Bryant et. al. 2013	ERR108159	400958	1	ERR108159	Longitudinal Isolate	3142P	0
Bryant et. al. 2013	ERR108160	402629	2	ERR108160	Longitudinal Isolate	3142P	48
Bryant et. al. 2013	ERR108161	400968	1	ERR108161	Longitudinal Isolate	3143B	0
Bryant et. al. 2013	ERR108162	402431	2	ERR108162	Longitudinal Isolate	3143B	36
Bryant et. al. 2013	ERR108164	401107	1	ERR108164	Longitudinal Isolate	3147D	0
Bryant et. al. 2013	ERR108163	402538	2	ERR108163	Longitudinal Isolate	3147D	48
Bryant et. al. 2013	ERR108165	401325	1	ERR108165	Longitudinal Isolate	3149E	0
Bryant et. al. 2013	ERR108166	402797	2	ERR108166	Longitudinal Isolate	3149E	36
Bryant et. al. 2013	ERR966620	301645	1	ERR966620	Longitudinal Isolate	3157Q	0
Bryant et. al. 2013	ERR108168	302434	2	ERR108168	Longitudinal Isolate	3157Q	26
Bryant et. al. 2013	ERR171159	1500176	1	ERR171159	Longitudinal Isolate	3644X	0
Bryant et. al. 2013	ERR171158	1500524	2	ERR171158	Longitudinal Isolate	3644X	17
Bryant et. al. 2013	ERR108171	300234	1	ERR108171	Longitudinal Isolate	4023C	0
Bryant et. al. 2013	ERR108172	301747	2	ERR108172	Longitudinal Isolate	4023C	36
Bryant et. al. 2013	ERR108173	300260	1	ERR108173	Longitudinal Isolate	4024R	0
Bryant et. al. 2013	ERR108174	302174	2	ERR108174	Longitudinal Isolate	4024R	48
Bryant et. al. 2013	ERR171144	200066	1	ERR171144	Longitudinal Isolate	4063W	0
Bryant et. al. 2013	ERR171145	201127	2	ERR171145	Longitudinal Isolate	4063W	36
Bryant et. al. 2013	ERR171132	200135	1	ERR171132	Longitudinal Isolate	4068M	0
Bryant et. al. 2013	ERR171133	201150	2	ERR171133	Longitudinal Isolate	4068M	36
Bryant et. al. 2013	ERR171130	200353	1	ERR171130	Longitudinal Isolate	4084F	0
Bryant et. al. 2013	ERR171131	201404	2	ERR171131	Longitudinal Isolate	4084F	60
Bryant et. al. 2013	ERR108175	300879	1	ERR108175	Longitudinal Isolate	4137X	0
Bryant et. al. 2013	ERR108176	302258	2	ERR108176	Longitudinal Isolate	4137X	36
Bryant et. al. 2013	ERR108177	400731	1	ERR108177	Longitudinal Isolate	4144U	0
Bryant et. al. 2013	ERR108178	402248	2	ERR108178	Longitudinal Isolate	4144U	36
Bryant et. al. 2013	ERR108179	400834	1	ERR108179	Longitudinal Isolate	4146V	0
Bryant et. al. 2013	ERR108180	402321	2	ERR108180	Longitudinal Isolate	4146V	36
Bryant et. al. 2013	ERR108181	301092	1	ERR108181	Longitudinal Isolate	4154E	0
Bryant et. al. 2013	ERR108182	302350	2	ERR108182	Longitudinal Isolate	4154E	36
Bryant et. al. 2013	ERR108183	401243	1	ERR108183	Longitudinal Isolate	4161B	0
Bryant et. al. 2013	ERR108184	402251	2	ERR108184	Longitudinal Isolate	4161B	26
Bryant et. al. 2013	ERR108185	401539	1	ERR108185	Longitudinal Isolate	4241M	0
Bryant et. al. 2013	ERR108186	402495	2	ERR108186	Longitudinal Isolate	4241M	26
Bryant et. al. 2013	ERR171128	200105	1	ERR171128	Longitudinal Isolate	5017Y	0
Bryant et. al. 2013	ERR171129	201009	2	ERR171129	Longitudinal Isolate	5017Y	26
Casali et. al. 2016	ERR369609	ERS327701	1	ERR369609	Longitudinal Isolate	P043	2000-08-12
Casali et. al. 2016	ERR369612	ERS327704	2	ERR369612	Longitudinal Isolate	P043	2001-01-03
Casali et. al. 2016	ERR369616	ERS327708	1	ERR369616	Longitudinal Isolate	P052	2001-09-04
Casali et. al. 2016	ERR369656	ERS327748	2	ERR369656	Longitudinal Isolate	P052	2004-09-02
Casali et. al. 2016	ERR369621	ERS327713	1	ERR369621	Longitudinal Isolate	P062	29/05/01
Casali et. al. 2016	ERR502246	ERS399963	2	ERR502246	Longitudinal Isolate	P062	21/06/01
Casali et. al. 2016	ERR502262	ERS399979	1	ERR502262	Longitudinal Isolate	P108	19/07/02
Casali et. al. 2016	ERR600640	ERS456698	2	ERR600640	Longitudinal Isolate	P108	23/08/02
Casali et. al. 2016	ERR369659	ERS327751	1	ERR369659	Longitudinal Isolate	P160	15/04/04
Casali et. al. 2016	ERR502278	ERS399995	2	ERR502278	Longitudinal Isolate	P160	2004-03-06
Casali et. al. 2016	ERR600655	ERS456713	1	ERR600655	Longitudinal Isolate	P164	14/04/04
Casali et. al. 2016	ERR502299	ERS400016	2	ERR502299	Longitudinal Isolate	P164	2005-08-09
Casali et. al. 2016	ERR502282	ERS399999	1	ERR502282	Longitudinal Isolate	P179	2004-06-09
Casali et. al. 2016	ERR369670	ERS327762	2	ERR369670	Longitudinal Isolate	P179	15/09/04
Casali et. al. 2016	ERR502300	ERS400017	1	ERR502300	Longitudinal Isolate	P221	23/09/05
Casali et. al. 2016	ERR502308	ERS400025	2	ERR502308	Longitudinal Isolate	P221	2006-03-02
Casali et. al. 2016	ERR369693	ERS327785	1	ERR369693	Longitudinal Isolate	P227	2005-07-11
Casali et. al. 2016	ERR502363	ERS400080	2	ERR502363	Longitudinal Isolate	P227	2008-10-09
Casali et. al. 2016	ERR502307	ERS400024	1	ERR502307	Longitudinal Isolate	P233	17/01/06
Casali et. al. 2016	ERR502360	ERS400077	2	ERR502360	Longitudinal Isolate	P233	19/05/08
Casali et. al. 2016	ERR369703	ERS327795	1	ERR369703	Longitudinal Isolate	P251	22/06/06
Casali et. al. 2016	ERR600658	ERS456716	2	ERR600658	Longitudinal Isolate	P251	23/10/07
Casali et. al. 2016	ERR502333	ERS400050	1	ERR502333	Longitudinal Isolate	P288	18/05/07
Casali et. al. 2016	ERR502366	ERS400083	2	ERR502366	Longitudinal Isolate	P288	2008-06-10
Casali et. al. 2016	ERR502347	ERS400064	1	ERR502347	Longitudinal Isolate	P305	2007-06-12
Casali et. al. 2016	ERR600659	ERS456717	2	ERR600659	Longitudinal Isolate	P305	14/12/07
Casali et. al. 2016	ERR502356	ERS400073	1	ERR502356	Longitudinal Isolate	P316	2008-02-04
Casali et. al. 2016	ERR369756	ERS327848	2	ERR369756	Longitudinal Isolate	P316	2012-10-04
Casali et. al. 2016	ERR502358	ERS400075	1	ERR502358	Longitudinal Isolate	P318	18/04/08
Casali et. al. 2016	ERR502359	ERS400076	2	ERR502359	Longitudinal Isolate	P318	2008-12-05
Casali et. al. 2016	ERR502394	ERS400111	1	ERR502394	Longitudinal Isolate	P355	18/11/09
Casali et. al. 2016	ERR369739	ERS327831	2	ERR369739	Longitudinal Isolate	P355	2011-06-07
Casali et. al. 2016	ERR369721	ERS327813	1	ERR369721	Longitudinal Isolate	P367	2010-09-07
Casali et. al. 2016	ERR502404	ERS400121	2	ERR502404	Longitudinal Isolate	P367	21/03/11
Casali et. al. 2016	ERR369725	ERS327817	1	ERR369725	Longitudinal Isolate	P372	15/11/10
Casali et. al. 2016	ERR502405	ERS400122	2	ERR502405	Longitudinal Isolate	P372	23/03/11
Casali et. al. 2016	ERR369729	ERS327821	1	ERR369729	Longitudinal Isolate	P377	2011-10-03
Casali et. al. 2016	ERR502407	ERS400124	2	ERR502407	Longitudinal Isolate	P377	2011-06-06
Farhat et. al. 2019	MMTX00000000	Peru4532	1	Peru4532	Longitudinal Isolate	1664	1997-10-16
Farhat et. al. 2019	MMJJ00000000	Peru5106	2	Peru5106	Longitudinal Isolate	1664	1997-11-29
Farhat et. al. 2019	MMUX00000000	Peru5030	1	Peru5030	Longitudinal Isolate	1672	1997-09-13
Farhat et. al. 2019	MMUW00000000	Peru5031	2	Peru5031	Longitudinal Isolate	1672	1998-03-10
Farhat et. al. 2019		Peru5451	1	Peru5451	Longitudinal Isolate	1673	1998-03-16
Farhat et. al. 2019		Peru5452	2	Peru5452	Longitudinal Isolate	1673	1999-08-21
Farhat et. al. 2019	MMPP00000000	Peru4655	1	Peru4655	Longitudinal Isolate	1687	1998-05-20
Farhat et. al. 2019	MMJI00000000	Peru5107	2	Peru5107	Longitudinal Isolate	1687	1998-07-08
Farhat et. al. 2019	MMJH00000000	Peru5108	1	Peru5108	Longitudinal Isolate	1700	1998-08-03
Farhat et. al. 2019	MMPM00000000	Peru4658	2	Peru4658	Longitudinal Isolate	1700	2000-11-04
Farhat et. al. 2019	MMKZ00000000	Peru4307	1	Peru4307	Longitudinal Isolate	1719	1999-04-24
Farhat et. al. 2019	MMJF00000000	Peru5110	2	Peru5110	Longitudinal Isolate	1719	1999-09-24
Farhat et. al. 2019	MMJE00000000	Peru5111	1	Peru5111	Longitudinal Isolate	1827	2000-08-07
Farhat et. al. 2019	MMPJ00000000	Peru4661	2	Peru4661	Longitudinal Isolate	1827	2001-02-01
Farhat et. al. 2019	MMJD00000000	Peru5112	1	Peru5112	Longitudinal Isolate	1846	2000-12-22
Farhat et. al. 2019	MMLG00000000	Peru4322	2	Peru4322	Longitudinal Isolate	1846	2001-04-23
Farhat et. al. 2019	MMJB00000000	Peru5114	1	Peru5114	Longitudinal Isolate	1948	1999-02-23
Farhat et. al. 2019	MMPY00000000	Peru4646	2	Peru4646	Longitudinal Isolate	1948	2001-06-13
Farhat et. al. 2019	MMJA00000000	Peru5115	1	Peru5115	Longitudinal Isolate	1960	2000-08-17
Farhat et. al. 2019	MMPC00000000	Peru4668	2	Peru4668	Longitudinal Isolate	1960	2001-12-31
Farhat et. al. 2019	MRFP00000000	Peru5454	1	Peru5454	Longitudinal Isolate	1972	2000-01-20
Farhat et. al. 2019	MMKT00000000	Peru5070	2	Peru5070	Longitudinal Isolate	1972	2002-01-14
Farhat et. al. 2019	MMOU00000000	Peru4676	1	Peru4676	Longitudinal Isolate	2026	2001-03-08
Farhat et. al. 2019	MMIY00000000	Peru5117	2	Peru5117	Longitudinal Isolate	2026	2002-04-19
Farhat et. al. 2019	MMIX00000000	Peru5118	1	Peru5118	Longitudinal Isolate	2049	2002-06-11
Farhat et. al. 2019	MMOS00000000	Peru4678	2	Peru4678	Longitudinal Isolate	2049	2002-07-24
Farhat et. al. 2019	MMIW00000000	Peru5119	1	Peru5119	Longitudinal Isolate	2307	1998-02-16
Farhat et. al. 2019	MMOK00000000	Peru4686	2	Peru4686	Longitudinal Isolate	2307	2000-04-12
Farhat et. al. 2019	MMOG00000000	Peru4690	1	Peru4690	Longitudinal Isolate	2319	2000-06-30
Farhat et. al. 2019	MMIV00000000	Peru5120	2	Peru5120	Longitudinal Isolate	2319	2000-12-06
Farhat et. al. 2019	MMHR00000000	Peru4692	1	Peru4692	Longitudinal Isolate	2321	2000-05-10
Farhat et. al. 2019	MMIU00000000	Peru5121	2	Peru5121	Longitudinal Isolate	2321	2000-06-14
Farhat et. al. 2019	MMHC00000000	Peru4713	1	Peru4713	Longitudinal Isolate	2436	2001-07-27
Farhat et. al. 2019	MMIS00000000	Peru5123	2	Peru5123	Longitudinal Isolate	2436	2002-01-05
Farhat et. al. 2019	MMZT00000000	Peru4903	1	Peru4903	Longitudinal Isolate	2491	2001-09-04
Farhat et. al. 2019	MMIO00000000	Peru5127	2	Peru5127	Longitudinal Isolate	2491	2001-11-17
Farhat et. al. 2019	MMZR00000000	Peru4905	1	Peru4905	Longitudinal Isolate	2511	2000-10-24
Farhat et. al. 2019	MMIM00000000	Peru5129	2	Peru5129	Longitudinal Isolate	2511	2002-01-07
Farhat et. al. 2019	MMIL00000000	Peru5130	1	Peru5130	Longitudinal Isolate	2523	2000-11-06
Farhat et. al. 2019	MMZP00000000	Peru4907	2	Peru4907	Longitudinal Isolate	2523	2001-05-28
Farhat et. al. 2019	MMGT00000000	Peru4722	1	Peru4722	Longitudinal Isolate	2556	2001-07-27
Farhat et. al. 2019	MMIJ00000000	Peru5132	2	Peru5132	Longitudinal Isolate	2556	2001-11-14
Farhat et. al. 2019	MMZG00000000	Peru4916	1	Peru4916	Longitudinal Isolate	2688	2002-03-01
Farhat et. al. 2019	MMII00000000	Peru5133	2	Peru5133	Longitudinal Isolate	2688	2002-08-08
Farhat et. al. 2019	MRFQ00000000	Peru5455	1	Peru5455	Longitudinal Isolate	2731	2001-10-20
Farhat et. al. 2019	MREW00000000	Peru5435	2	Peru5435	Longitudinal Isolate	2731	2001-11-23
Farhat et. al. 2019	MMYY00000000	Peru4924	1	Peru4924	Longitudinal Isolate	2741	2001-11-21
Farhat et. al. 2019	MRDP00000000	Peru5135	2	Peru5135	Longitudinal Isolate	2741	2001-12-17
Farhat et. al. 2019	MMYV00000000	Peru4927	1	Peru4927	Longitudinal Isolate	2776	2001-11-03
Farhat et. al. 2019	MRDQ00000000	Peru5136	2	Peru5136	Longitudinal Isolate	2776	2001-12-04
Farhat et. al. 2019	MMYK00000000	Peru4938	1	Peru4938	Longitudinal Isolate	2918	2001-04-06
Farhat et. al. 2019	MRDS00000000	Peru5138	2	Peru5138	Longitudinal Isolate	2918	2001-10-20
Farhat et. al. 2019		Peru5139	1	Peru5139	Longitudinal Isolate	2968	2001-11-09
Farhat et. al. 2019		Peru5140	2	Peru5140	Longitudinal Isolate	2968	2002-01-22
Farhat et. al. 2019	MMXM00000000	Peru4962	1	Peru4962	Longitudinal Isolate	3096	2001-09-25
Farhat et. al. 2019	MMIH00000000	Peru5141	2	Peru5141	Longitudinal Isolate	3096	2002-10-18
Farhat et. al. 2019	MMIA00000000	Peru5149	1	Peru5149	Longitudinal Isolate	3451	2002-02-05
Farhat et. al. 2019	MMHZ00000000	Peru5150	2	Peru5150	Longitudinal Isolate	3451	2002-07-27
Farhat et. al. 2019	MMTH00000000	Peru4548	1	Peru4548	Longitudinal Isolate	3673	2002-01-20
Farhat et. al. 2019	MMHX00000000	Peru5152	2	Peru5152	Longitudinal Isolate	3673	2002-06-14
Farhat et. al. 2019	MQCY00000000	Peru2977	1	Peru2977	Longitudinal Isolate	I0000024-5	2009-10-27
Farhat et. al. 2019	MQLI00000000	Peru3403	2	Peru3403	Longitudinal Isolate	I0000024-5	2010-10-27
Farhat et. al. 2019	MQCG00000000	Peru2959	1	Peru2959	Longitudinal Isolate	I0000068-2	2010-03-12
Farhat et. al. 2019	MQKS00000000	Peru3367	2	Peru3367	Longitudinal Isolate	I0000068-2	2010-05-17
Farhat et. al. 2019	MQKU00000000	Peru3416	1	Peru3416	Longitudinal Isolate	I0000180-5	2010-04-19
Farhat et. al. 2019	MQKZ00000000	Peru3351	2	Peru3351	Longitudinal Isolate	I0000180-5	2010-06-11
Farhat et. al. 2019	MQCP00000000	Peru2968	1	Peru2968	Longitudinal Isolate	I0001112-7	2010-10-11
Farhat et. al. 2019	MQLP00000000	Peru3430	2	Peru3430	Longitudinal Isolate	I0001112-7	2010-12-16
Farhat et. al. 2019	MQEZ00000000	Peru3056	1	Peru3056	Longitudinal Isolate	I0001162-2	2010-12-09
Farhat et. al. 2019	MQFZ00000000	Peru3405	2	Peru3405	Longitudinal Isolate	I0001162-2	2011-02-22
Farhat et. al. 2019	MQEG00000000	Peru3031	1	Peru3031	Longitudinal Isolate	I0001560-7	2011-02-03
Farhat et. al. 2019	MQGL00000000	Peru3342	2	Peru3342	Longitudinal Isolate	I0001560-7	2011-04-08
Farhat et. al. 2019	MQCF00000000	Peru2956	1	Peru2956	Longitudinal Isolate	I0002457-5	2011-05-09
Farhat et. al. 2019	MMCN00000000	Peru4070	2	Peru4070	Longitudinal Isolate	I0002457-5	2011-07-07
Farhat et. al. 2019	MQEH00000000	Peru3032	1	Peru3032	Longitudinal Isolate	I0002615-8	2011-05-18
Farhat et. al. 2019	MMCH00000000	Peru4076	2	Peru4076	Longitudinal Isolate	I0002615-8	2011-08-01
Farhat et. al. 2019	MQCB00000000	Peru2952	1	Peru2952	Longitudinal Isolate	I0002960-8	2011-07-12
Farhat et. al. 2019	MQLQ00000000	Peru3362	2	Peru3362	Longitudinal Isolate	I0002960-8	2011-10-28
Farhat et. al. 2019	MQEU00000000	Peru3048	1	Peru3048	Longitudinal Isolate	I0003165-3	2011-07-09
Farhat et. al. 2019	MQHO00000000	Peru3335	2	Peru3335	Longitudinal Isolate	I0003165-3	2011-09-13
Farhat et. al. 2019	MQBM00000000	Peru2937	1	Peru2937	Longitudinal Isolate	I0003398-0	2011-08-08
Farhat et. al. 2019	MQHN00000000	Peru3340	2	Peru3340	Longitudinal Isolate	I0003398-0	2011-10-11
Farhat et. al. 2019	MQDB00000000	Peru2980	1	Peru2980	Longitudinal Isolate	I0003758-5	2011-10-13
Farhat et. al. 2019	MMBA00000000	Peru4111	2	Peru4111	Longitudinal Isolate	I0003758-5	2011-12-19
Farhat et. al. 2019	MQAX00000000	Peru2918	1	Peru2918	Longitudinal Isolate	I0004003-5	2011-11-21
Farhat et. al. 2019	MQKO00000000	Peru3408	2	Peru3408	Longitudinal Isolate	I0004003-5	2012-01-06
Farhat et. al. 2019	MQDI00000000	Peru3006	1	Peru3006	Longitudinal Isolate	I0004013-4	2011-10-15
Farhat et. al. 2019	MQMC00000000	Peru3345	2	Peru3345	Longitudinal Isolate	I0004013-4	2011-12-05
Farhat et. al. 2019	MQAV00000000	Peru2915	1	Peru2915	Longitudinal Isolate	I0004236-1	2011-10-13
Farhat et. al. 2019	MMBD00000000	Peru4108	2	Peru4108	Longitudinal Isolate	I0004236-1	2011-12-09
Farhat et. al. 2019	MQDD00000000	Peru3001	1	Peru3001	Longitudinal Isolate	I0004746-9	2012-04-19
Farhat et. al. 2019	MLZS00000000	Peru4147	2	Peru4147	Longitudinal Isolate	I0004746-9	2012-06-13
Farhat et. al. 2019	MQAO00000000	Peru2908	1	Peru2908	Longitudinal Isolate	I0005229-5	2012-03-30
Farhat et. al. 2019	MQKD00000000	Peru3278	2	Peru3278	Longitudinal Isolate	I0005229-5	2012-08-06
Farhat et. al. 2019	MQBA00000000	Peru2921	1	Peru2921	Longitudinal Isolate	I0005235-2	2012-04-21
Farhat et. al. 2019	MQKC00000000	Peru3287	2	Peru3287	Longitudinal Isolate	I0005235-2	2012-06-22
Farhat et. al. 2019	MQFF00000000	Peru3062	1	Peru3062	Longitudinal Isolate	I0005973-8	2012-06-27
Farhat et. al. 2019	MQKH00000000	Peru3315	2	Peru3315	Longitudinal Isolate	I0005973-8	2012-08-20
Guerra et. al. 2014	ERR182021		1	ERR182021	Longitudinal Isolate	KPS_1	2006-04-20
Guerra et. al. 2014	ERR181711		2	ERR181711	Longitudinal Isolate	KPS_1	2007-03-22
Guerra et. al. 2014	ERR036189		1	ERR036189	Longitudinal Isolate	KPS_10	1995-09-12
Guerra et. al. 2014	ERR163985		2	ERR163985	Longitudinal Isolate	KPS_10	2004-09-07
Guerra et. al. 2014	ERR212075		1	ERR212075	Longitudinal Isolate	KPS_13	2002-03-22
Guerra et. al. 2014	ERR221577		2	ERR221577	Longitudinal Isolate	KPS_13	2003-11-03
Guerra et. al. 2014	ERR190357		1	ERR190357	Longitudinal Isolate	KPS_14	1998-01-09
Guerra et. al. 2014	ERR176704		2	ERR176704	Longitudinal Isolate	KPS_14	1999-11-18
Guerra et. al. 2014	ERR221552		1	ERR221552	Longitudinal Isolate	KPS_15	2002-09-26
Guerra et. al. 2014	ERR161092		2	ERR161092	Longitudinal Isolate	KPS_15	2004-03-17
Guerra et. al. 2014	ERR212065		1	ERR212065	Longitudinal Isolate	KPS_16	2006-11-09
Guerra et. al. 2014	ERR212070		2	ERR212070	Longitudinal Isolate	KPS_16	2007-08-27
Guerra et. al. 2014	ERR245671		1	ERR245671	Longitudinal Isolate	KPS_17	2005-10-17
Guerra et. al. 2014	ERR181736		2	ERR181736	Longitudinal Isolate	KPS_17	2007-01-26
Guerra et. al. 2014	ERR181993		1	ERR181993	Longitudinal Isolate	KPS_21	2005-07-11
Guerra et. al. 2014	ERR212062		2	ERR212062	Longitudinal Isolate	KPS_21	2006-07-24
Guerra et. al. 2014	ERR163961		1	ERR163961	Longitudinal Isolate	KPS_22	2004-08-20
Guerra et. al. 2014	ERR181751		2	ERR181751	Longitudinal Isolate	KPS_22	2007-03-26
Guerra et. al. 2014	ERR212017		1	ERR212017	Longitudinal Isolate	KPS_23	2000-11-14
Guerra et. al. 2014	ERR245805		2	ERR245805	Longitudinal Isolate	KPS_23	2001-08-23
Guerra et. al. 2014	ERR245678		1	ERR245678	Longitudinal Isolate	KPS_24	2005-08-15
Guerra et. al. 2014	ERR216939		2	ERR216939	Longitudinal Isolate	KPS_24	2008-04-17
Guerra et. al. 2014	ERR126604		1	ERR126604	Longitudinal Isolate	KPS_26	2007-08-09
Guerra et. al. 2014	ERR212142		2	ERR212142	Longitudinal Isolate	KPS_26	2009-10-07
Guerra et. al. 2014	ERR245676		1	ERR245676	Longitudinal Isolate	KPS_27	2005-11-22
Guerra et. al. 2014	ERR181800		2	ERR181800	Longitudinal Isolate	KPS_27	2006-11-20
Guerra et. al. 2014	ERR161063		1	ERR161063	Longitudinal Isolate	KPS_28	2003-09-26
Guerra et. al. 2014	ERR181910		2	ERR181910	Longitudinal Isolate	KPS_28	2004-09-30
Guerra et. al. 2014	ERR212061		1	ERR212061	Longitudinal Isolate	KPS_3	2006-05-03
Guerra et. al. 2014	ERR212068		2	ERR212068	Longitudinal Isolate	KPS_3	2007-04-27
Guerra et. al. 2014	ERR212063		1	ERR212063	Longitudinal Isolate	KPS_34	2005-06-22
Guerra et. al. 2014	ERR245729		2	ERR245729	Longitudinal Isolate	KPS_34	2007-04-16
Guerra et. al. 2014	ERR036195		1	ERR036195	Longitudinal Isolate	KPS_35	1996-03-18
Guerra et. al. 2014	ERR037482		2	ERR037482	Longitudinal Isolate	KPS_35	1998-02-16
Guerra et. al. 2014	ERR161197		1	ERR161197	Longitudinal Isolate	KPS_37	2001-11-12
Guerra et. al. 2014	ERR221556		2	ERR221556	Longitudinal Isolate	KPS_37	2002-12-24
Guerra et. al. 2014	ERR245652		1	ERR245652	Longitudinal Isolate	KPS_38	2004-09-28
Guerra et. al. 2014	ERR182054		2	ERR182054	Longitudinal Isolate	KPS_38	2006-05-02
Guerra et. al. 2014	ERR037467		1	ERR037467	Longitudinal Isolate	KPS_39	2008-08-25
Guerra et. al. 2014	ERR473284		2	ERR473284	Longitudinal Isolate	KPS_39	2011-05-20
Guerra et. al. 2014	ERR190350		1	ERR190350	Longitudinal Isolate	KPS_4	2003-03-04
Guerra et. al. 2014	ERR163987		2	ERR163987	Longitudinal Isolate	KPS_4	2004-09-23
Guerra et. al. 2014	ERR245667		1	ERR245667	Longitudinal Isolate	KPS_48	2001-08-27
Guerra et. al. 2014	ERR161074		2	ERR161074	Longitudinal Isolate	KPS_48	2002-10-18
Guerra et. al. 2014	ERR176731		1	ERR176731	Longitudinal Isolate	KPS_49	1998-02-06
Guerra et. al. 2014	ERR176657		2	ERR176657	Longitudinal Isolate	KPS_49	1999-10-02
Guerra et. al. 2014	ERR037522		1	ERR037522	Longitudinal Isolate	KPS_5	1998-10-05
Guerra et. al. 2014	ERR212078		2	ERR212078	Longitudinal Isolate	KPS_5	1999-07-13
Guerra et. al. 2014	ERR221586		1	ERR221586	Longitudinal Isolate	KPS_53	2009-02-24
Guerra et. al. 2014	ERR221590		2	ERR221590	Longitudinal Isolate	KPS_53	2010-02-03
Guerra et. al. 2014	ERR245698		1	ERR245698	Longitudinal Isolate	KPS_57	2006-08-10
Guerra et. al. 2014	ERR126602		2	ERR126602	Longitudinal Isolate	KPS_57	2007-06-19
Guerra et. al. 2014	ERR182020		1	ERR182020	Longitudinal Isolate	KPS_58	2006-05-07
Guerra et. al. 2014	ERR181735		2	ERR181735	Longitudinal Isolate	KPS_58	2007-04-01
Guerra et. al. 2014	ERR176585		1	ERR176585	Longitudinal Isolate	KPS_60	1997-11-27
Guerra et. al. 2014	ERR190380		2	ERR190380	Longitudinal Isolate	KPS_60	1998-11-04
Guerra et. al. 2014	ERR245702		1	ERR245702	Longitudinal Isolate	KPS_62	2006-09-18
Guerra et. al. 2014	ERR181854		2	ERR181854	Longitudinal Isolate	KPS_62	2008-11-03
Guerra et. al. 2014	ERR161106		1	ERR161106	Longitudinal Isolate	KPS_66	2004-02-03
Guerra et. al. 2014	ERR181971		2	ERR181971	Longitudinal Isolate	KPS_66	2005-04-18
Guerra et. al. 2014	ERR176472		1	ERR176472	Longitudinal Isolate	KPS_68	1997-05-22
Guerra et. al. 2014	ERR181875		2	ERR181875	Longitudinal Isolate	KPS_68	1998-05-22
Guerra et. al. 2014	ERR161165		1	ERR161165	Longitudinal Isolate	KPS_7	2002-07-25
Guerra et. al. 2014	ERR161075		2	ERR161075	Longitudinal Isolate	KPS_7	2004-01-18
Guerra et. al. 2014	ERR176471		1	ERR176471	Longitudinal Isolate	KPS_71	1995-09-29
Guerra et. al. 2014	ERR212007		2	ERR212007	Longitudinal Isolate	KPS_71	1997-02-18
Guerra et. al. 2014	ERR176787		1	ERR176787	Longitudinal Isolate	KPS_72	2000-11-01
Guerra et. al. 2014	ERR161155		2	ERR161155	Longitudinal Isolate	KPS_72	2002-02-06
Guerra et. al. 2014	ERR181956		1	ERR181956	Longitudinal Isolate	KPS_74	2001-02-15
Guerra et. al. 2014	ERR161043		2	ERR161043	Longitudinal Isolate	KPS_74	2003-10-16
Guerra et. al. 2014	ERR221543		1	ERR221543	Longitudinal Isolate	KPS_75	2002-01-22
Guerra et. al. 2014	ERR161117		2	ERR161117	Longitudinal Isolate	KPS_75	2003-05-27
Guerra et. al. 2014	ERR221551		1	ERR221551	Longitudinal Isolate	KPS_77	2002-09-25
Guerra et. al. 2014	ERR182011		2	ERR182011	Longitudinal Isolate	KPS_77	2006-03-13
Guerra et. al. 2014	ERR176457		1	ERR176457	Longitudinal Isolate	KPS_79	2004-08-25
Guerra et. al. 2014	ERR181776		2	ERR181776	Longitudinal Isolate	KPS_79	2008-01-07
Guerra et. al. 2014	ERR182044		1	ERR182044	Longitudinal Isolate	KPS_81	2005-12-02
Guerra et. al. 2014	ERR181715		2	ERR181715	Longitudinal Isolate	KPS_81	2007-03-29
Guerra et. al. 2014	ERR181713		1	ERR181713	Longitudinal Isolate	KPS_82	2007-02-27
Guerra et. al. 2014	ERR181852		2	ERR181852	Longitudinal Isolate	KPS_82	2008-10-21
Guerra et. al. 2014	ERR473307		1	ERR473307	Longitudinal Isolate	KPS_84	2011-06-03
Guerra et. al. 2014	ERR736847		2	ERR736847	Longitudinal Isolate	KPS_84	2013-02-08
Guerra et. al. 2014	ERR245836		1	ERR245836	Longitudinal Isolate	KPS_9	2003-10-07
Guerra et. al. 2014	ERR212054		2	ERR212054	Longitudinal Isolate	KPS_9	2004-12-09
Trauner et. al. 2017	ERR1352298	SAMEA3920963	1	ERR1352298	Longitudinal Isolate	P01	0
Trauner et. al. 2017	ERR1352301	SAMEA3920966	2	ERR1352301	Longitudinal Isolate	P01	6
Trauner et. al. 2017	ERR1352303	SAMEA3920968	1	ERR1352303	Longitudinal Isolate	P02	0
Trauner et. al. 2017	ERR1352306	SAMEA3920971	2	ERR1352306	Longitudinal Isolate	P02	6
Trauner et. al. 2017	ERR1352307	SAMEA3920972	1	ERR1352307	Longitudinal Isolate	P03	0
Trauner et. al. 2017	ERR1352310	SAMEA3920975	2	ERR1352310	Longitudinal Isolate	P03	8
Trauner et. al. 2017	ERR1352311	SAMEA3920976	1	ERR1352311	Longitudinal Isolate	P04	0
Trauner et. al. 2017	ERR1352312	SAMEA3920977	2	ERR1352312	Longitudinal Isolate	P04	4
Trauner et. al. 2017	ERR1352319	SAMEA3920984	1	ERR1352319	Longitudinal Isolate	P06	0
Trauner et. al. 2017	ERR1352323	SAMEA3920988	2	ERR1352323	Longitudinal Isolate	P06	8
Trauner et. al. 2017	ERR1352324	SAMEA3920989	1	ERR1352324	Longitudinal Isolate	P07	0
Trauner et. al. 2017	ERR1352328	SAMEA3920993	2	ERR1352328	Longitudinal Isolate	P07	8
Trauner et. al. 2017	ERR1352329	SAMEA3920994	1	ERR1352329	Longitudinal Isolate	P08	0
Trauner et. al. 2017	ERR1352333	SAMEA3920998	2	ERR1352333	Longitudinal Isolate	P08	8
Trauner et. al. 2017	ERR1352334	SAMEA3920999	1	ERR1352334	Longitudinal Isolate	P09	0
Trauner et. al. 2017	ERR1352339	SAMEA3921004	2	ERR1352339	Longitudinal Isolate	P09	24
Trauner et. al. 2017	ERR1352341	SAMEA3921006	1	ERR1352341	Longitudinal Isolate	P10	4
Trauner et. al. 2017	ERR1352344	SAMEA3921009	2	ERR1352344	Longitudinal Isolate	P10	16
Trauner et. al. 2017	ERR1352345	SAMEA3921010	1	ERR1352345	Longitudinal Isolate	P11	0
Trauner et. al. 2017	ERR1352349	SAMEA3921014	2	ERR1352349	Longitudinal Isolate	P11	8
Trauner et. al. 2017	ERR1352354	SAMEA3921019	1	ERR1352354	Longitudinal Isolate	P12	2
Trauner et. al. 2017	ERR1352358	SAMEA3921023	2	ERR1352358	Longitudinal Isolate	P12	16
Walker et. al. 2013	ERR040087		1	ERR040087	Longitudinal Isolate	P000026	2006
Walker et. al. 2013	ERR046770		2	ERR046770	Longitudinal Isolate	P000026	2008
Walker et. al. 2013	ERR038298		1	ERR038298	Longitudinal Isolate	P000027	2006
Walker et. al. 2013	ERR046769		2	ERR046769	Longitudinal Isolate	P000027	2008
Walker et. al. 2013	ERR025847		1	ERR025847	Longitudinal Isolate	P000030	2000
Walker et. al. 2013	ERR039344		2	ERR039344	Longitudinal Isolate	P000030	2003
Walker et. al. 2013	ERR046948		1	ERR046948	Longitudinal Isolate	P000048	2008
Walker et. al. 2013	ERR046929		2	ERR046929	Longitudinal Isolate	P000048	2009
Walker et. al. 2013	ERR046907		1	ERR046907	Longitudinal Isolate	P000056	2003
Walker et. al. 2013	ERR046905		2	ERR046905	Longitudinal Isolate	P000056	2005
Walker et. al. 2013	ERR046918		1	ERR046918	Longitudinal Isolate	P000059	2007
Walker et. al. 2013	ERR046933		2	ERR046933	Longitudinal Isolate	P000059	2007
Walker et. al. 2013	ERR046986		1	ERR046986	Longitudinal Isolate	P000071	2004
Walker et. al. 2013	ERR046825		2	ERR046825	Longitudinal Isolate	P000071	2007
Walker et. al. 2013	ERR046776		1	ERR046776	Longitudinal Isolate	P000075	2008
Walker et. al. 2013	ERR046778		2	ERR046778	Longitudinal Isolate	P000075	2009
Walker et. al. 2013	ERR039323		1	ERR039323	Longitudinal Isolate	P000076	2002
Walker et. al. 2013	ERR046914		2	ERR046914	Longitudinal Isolate	P000076	2005
Walker et. al. 2013	ERR039346		1	ERR039346	Longitudinal Isolate	P000089	2005
Walker et. al. 2013	ERR046904		2	ERR046904	Longitudinal Isolate	P000089	2008
Walker et. al. 2013	ERR046939		1	ERR046939	Longitudinal Isolate	P000094	2002
Walker et. al. 2013	ERR046730		2	ERR046730	Longitudinal Isolate	P000094	2006
Walker et. al. 2013	ERR046852		1	ERR046852	Longitudinal Isolate	P000095	2004
Walker et. al. 2013	ERR046853		2	ERR046853	Longitudinal Isolate	P000095	2006
Walker et. al. 2013	ERR039325		1	ERR039325	Longitudinal Isolate	P000128	2002
Walker et. al. 2013	ERR046906		2	ERR046906	Longitudinal Isolate	P000128	2008
Walker et. al. 2013	ERR046821		1	ERR046821	Longitudinal Isolate	P000155	2001
Walker et. al. 2013	ERR046796		2	ERR046796	Longitudinal Isolate	P000155	2005
Walker et. al. 2013	ERR025846		1	ERR025846	Longitudinal Isolate	P000156	1998
Walker et. al. 2013	ERR046922		2	ERR046922	Longitudinal Isolate	P000156	2006
Walker et. al. 2013	ERR046798		1	ERR046798	Longitudinal Isolate	P000176	2003
Walker et. al. 2013	ERR046799		2	ERR046799	Longitudinal Isolate	P000176	2007
Walker et. al. 2013	ERR039337		1	ERR039337	Longitudinal Isolate	P000183	2003
Walker et. al. 2013	ERR039338		2	ERR039338	Longitudinal Isolate	P000183	2005
Walker et. al. 2013	ERR046779		1	ERR046779	Longitudinal Isolate	P000189	2003
Walker et. al. 2013	ERR046780		2	ERR046780	Longitudinal Isolate	P000189	2004
Walker et. al. 2013	ERR038294		1	ERR038294	Longitudinal Isolate	P000225	2007
Walker et. al. 2013	ERR046795		2	ERR046795	Longitudinal Isolate	P000225	2009
Walker et. al. 2013	ERR046800		1	ERR046800	Longitudinal Isolate	P000226	2007
Walker et. al. 2013	ERR046790		2	ERR046790	Longitudinal Isolate	P000226	2009
Walker et. al. 2013	ERR046791		1	ERR046791	Longitudinal Isolate	P000227	1999
Walker et. al. 2013	ERR046913		2	ERR046913	Longitudinal Isolate	P000227	2005
Walker et. al. 2013	ERR047010		1	ERR047010	Longitudinal Isolate	P000259	2008
Walker et. al. 2013	ERR047012		2	ERR047012	Longitudinal Isolate	P000259	2008
Walker et. al. 2013	ERR047009		1	ERR047009	Longitudinal Isolate	P000263	2008
Walker et. al. 2013	ERR046998		2	ERR046998	Longitudinal Isolate	P000263	2009
Walker et. al. 2013	ERR047007		1	ERR047007	Longitudinal Isolate	P000267	2007
Walker et. al. 2013	ERR072030		2	ERR072030	Longitudinal Isolate	P000267	2007
Walker et. al. 2013	ERR072029		1	ERR072029	Longitudinal Isolate	P000271	2007
Walker et. al. 2013	ERR072025		2	ERR072025	Longitudinal Isolate	P000271	2008
Walker et. al. 2013	ERR072026		1	ERR072026	Longitudinal Isolate	P000272	2002
Walker et. al. 2013	ERR072040		2	ERR072040	Longitudinal Isolate	P000272	2006
Walker et. al. 2013	ERR072032		1	ERR072032	Longitudinal Isolate	P000273	2005
Walker et. al. 2013	ERR072031		2	ERR072031	Longitudinal Isolate	P000273	2008
Walker et. al. 2013	ERR072037		1	ERR072037	Longitudinal Isolate	P000276	2005
Walker et. al. 2013	ERR047013		2	ERR047013	Longitudinal Isolate	P000276	2006
Walker et. al. 2013	ERR072089		1	ERR072089	Longitudinal Isolate	P000320	2006
Walker et. al. 2013	ERR072090		2	ERR072090	Longitudinal Isolate	P000320	2008
Witney et. al. 2017	ERR1750873	SAMEA23740168	1	ERR1750873	Longitudinal Isolate	1	2011-07-28
Witney et. al. 2017	ERR1750874	SAMEA23740918	2	ERR1750874	Longitudinal Isolate	1	2012-02-28
Witney et. al. 2017	ERR1750891	SAMEA23753668	1	ERR1750891	Longitudinal Isolate	10	2010-04-22
Witney et. al. 2017	ERR1750892	SAMEA23754418	2	ERR1750892	Longitudinal Isolate	10	2011-01-27
Witney et. al. 2017	ERR1750893	SAMEA23755168	1	ERR1750893	Longitudinal Isolate	11	2010-07-26
Witney et. al. 2017	ERR1750894	SAMEA23755918	2	ERR1750894	Longitudinal Isolate	11	2012-02-01
Witney et. al. 2017	ERR1750895	SAMEA23756668	1	ERR1750895	Longitudinal Isolate	12	2010-09-30
Witney et. al. 2017	ERR1750896	SAMEA23757418	2	ERR1750896	Longitudinal Isolate	12	2011-09-05
Witney et. al. 2017	ERR1750897	SAMEA23758168	1	ERR1750897	Longitudinal Isolate	13	2009-09-08
Witney et. al. 2017	ERR1750898	SAMEA23758918	2	ERR1750898	Longitudinal Isolate	13	2010-05-26
Witney et. al. 2017	ERR1750899	SAMEA23759668	1	ERR1750899	Longitudinal Isolate	14	2010-06-04
Witney et. al. 2017	ERR1750900	SAMEA23760418	2	ERR1750900	Longitudinal Isolate	14	2010-12-28
Witney et. al. 2017	ERR1750903	SAMEA23762668	1	ERR1750903	Longitudinal Isolate	16	2009-10-30
Witney et. al. 2017	ERR1750904	SAMEA23763418	2	ERR1750904	Longitudinal Isolate	16	2010-05-04
Witney et. al. 2017	ERR1750911	SAMEA23768668	1	ERR1750911	Longitudinal Isolate	20	2011-01-17
Witney et. al. 2017	ERR1750912	SAMEA23769418	2	ERR1750912	Longitudinal Isolate	20	2011-09-08
Witney et. al. 2017	ERR1750917	SAMEA23773168	1	ERR1750917	Longitudinal Isolate	23	2009-04-03
Witney et. al. 2017	ERR1750918	SAMEA23773918	2	ERR1750918	Longitudinal Isolate	23	2010-10-01
Witney et. al. 2017	ERR1750919	SAMEA23774668	1	ERR1750919	Longitudinal Isolate	24	2009-10-16
Witney et. al. 2017	ERR1750920	SAMEA23775418	2	ERR1750920	Longitudinal Isolate	24	2010-10-18
Witney et. al. 2017	ERR1750923	SAMEA23777668	1	ERR1750923	Longitudinal Isolate	26	2010-01-25
Witney et. al. 2017	ERR1750924	SAMEA23778418	2	ERR1750924	Longitudinal Isolate	26	2010-11-25
Witney et. al. 2017	ERR1750925	SAMEA23779168	1	ERR1750925	Longitudinal Isolate	27
Witney et. al. 2017	ERR1750926	SAMEA23779918	2	ERR1750926	Longitudinal Isolate	27	2011-01-25
Witney et. al. 2017	ERR1750927	SAMEA23780668	1	ERR1750927	Longitudinal Isolate	28
Witney et. al. 2017	ERR1750928	SAMEA23781418	2	ERR1750928	Longitudinal Isolate	28	2011-08-03
Witney et. al. 2017	ERR1750877	SAMEA23743168	1	ERR1750877	Longitudinal Isolate	3	2009-06-24
Witney et. al. 2017	ERR1750878	SAMEA23743918	2	ERR1750878	Longitudinal Isolate	3	2010-01-11
Witney et. al. 2017	ERR1750931	SAMEA23783668	1	ERR1750931	Longitudinal Isolate	30	2010-04-01
Witney et. al. 2017	ERR1750932	SAMEA23784418	2	ERR1750932	Longitudinal Isolate	30	2010-10-04
Witney et. al. 2017	ERR1750935	SAMEA23786668	1	ERR1750935	Longitudinal Isolate	32	2010-06-07
Witney et. al. 2017	ERR1750936	SAMEA23787418	2	ERR1750936	Longitudinal Isolate	32	2011-02-05
Witney et. al. 2017	ERR1750939	SAMEA23789668	1	ERR1750939	Longitudinal Isolate	34	2010-11-15
Witney et. al. 2017	ERR1750940	SAMEA23790418	2	ERR1750940	Longitudinal Isolate	34	2011-08-11
Witney et. al. 2017	ERR1750883	SAMEA23747668	1	ERR1750883	Longitudinal Isolate	6	2009-08-05
Witney et. al. 2017	ERR1750884	SAMEA23748418	2	ERR1750884	Longitudinal Isolate	6	2010-05-19
Witney et. al. 2017	ERR1750885	SAMEA23749168	1	ERR1750885	Longitudinal Isolate	7	2009-09-02
Witney et. al. 2017	ERR1750886	SAMEA23749918	2	ERR1750886	Longitudinal Isolate	7	2010-03-08
Witney et. al. 2017	ERR1750887	SAMEA23750668	1	ERR1750887	Longitudinal Isolate	8	2009-10-02
Witney et. al. 2017	ERR1750888	SAMEA23751418	2	ERR1750888	Longitudinal Isolate	8	2010-04-12
Xu et. al. 2018	SRR3742658	SAMN05328093	1	SRR3742658	Longitudinal Isolate	D	2010-11-09
Xu et. al. 2018	SRR3742662	SAMN05328097	2	SRR3742662	Longitudinal Isolate	D	2013-01-01
