## Supplementary material for "In-host population dynamics of *M. tuberculosis* during treatment failure": Table S5

### Sheet: H37Rv_AR_regions_of_interest
H37Rv Start	H37Rv End	Type	Gene After	Gene Before	Symbol	Description	H37Rv Tag
5239	7267	gene			gyrB	DNA gyrase subunit B	Rv0005
7301	9818	gene			gyrA	DNA gyrase subunit A	Rv0006
409361	410801	gene			iniB	isoniazid inductible gene protein	Rv0341
410837	412760	gene			iniA	isoniazid inductible gene protein	Rv0342
412756	414238	gene			iniC	isoniazid inductible gene protein	Rv0343
759806	763325	gene			rpoB	DNA-directed RNA polymerase beta chain	Rv0667
763369	767320	gene			rpoC	DNA-directed RNA polymerase beta chain	Rv0668
781559	781934	gene			rpsL	30S ribosomal protein S12	Rv0682
1351190	1352147	gene			folP2	dihydropteroate synthase 2	Rv1207
1674201	1675011	gene			inhA	NADH-dependent enoyl-[acyl-carrier-protein] reductase	Rv1484
1833541	1834987	gene			rpsA	30S ribosomal protein S1	Rv1630
1917939	1918746	gene			tlyA	cytotoxin|haemolysin	Rv1694
2153888	2156111	gene			katG	catalase-peroxidase-peroxynitritase T	Rv1908c
2288680	2289241	gene			pncA	pyrazinamidase/nicotinamidas	Rv2043c
2518114	2519365	gene			kasA	3-oxoacyl-[acyl-carrier protein] synthase 1	Rv2245
2726192	2726780	gene			ahpC	alkyl hydroperoxide reductase C protein	Rv2428
2746134	2747598	gene			folC	folylpolyglutamate synthase protein	Rv2447c
3067192	3067945	gene			thyX	thymidylate synthase	Rv2754c
3073129	3073609	gene			dfrA	dihydrofolate reductase	Rv2763c
3073679	3074471	gene			thyA	thymidylate synthase	Rv2764c
3840193	3841420	gene			alr	alanine racemase	Rv3423c
4049137	4049980	gene			folP1	dihydropteroate synthase 1 folp	Rv3608c
4239862	4243147	gene			embC	membrane indolylacetylinositol arabinosyltransferase	Rv3793
4243232	4246517	gene			embA	membrane indolylacetylinositol arabinosyltransferase	Rv3794
4246513	4249810	gene			embB	membrane indolylacetylinositol arabinosyltransferase	Rv3795
4268924	4269833	gene			ubiA	conserved membrane protein	Rv3806c
4326003	4327473	gene			ethA	monooxygenase	Rv3854c
4407527	4408202	gene			gid	glucose-inhibited division protein B	Rv3919c
1673299	1673439	promoter	fabG1	Rv1482c		promoter_fabG1-inhA
2713784	2714123	intergenic	eis	Rv2415c
2726087	2726192	promoter	ahpC	oxyR'		promoter_ahpC
2289241	2289281	promoter	Rv2044c	pncA		promoter_pncA
4243147	4243232	promoter	embA	embC		promoter_embA-embB
3067945	3068188	intergenic	hsdS.1	thyX
2715332	2715471	promoter	Rv2417c	eis		promoter_eis
1471845	1473382	rRNA	rrl	mcr3		ribosomal_RNA_16S
