## Supplementary material for "In-host population dynamics of *M. tuberculosis* during treatment failure": Table S7

### Sheet: AR_SNPs_1st_isolate_failure_rel
Patient ID	Isolate Tag	Reference Position	Reference Allele	Alternate Allele	H37Rv Locus Tag	Symbol	Genomic Coordinate	SNP Type	Amino Acid Change
4068M	ERR171132	2518919	G	A	Rv2245	kasA	805	N	G269S
4084F	ERR171130	761139	C	A	Rv0667	rpoB	1333	N	H445N
4084F	ERR171130	761140	A	G	Rv0667	rpoB	1334	N	H445R
4137X	ERR108175	2518919	G	A	Rv2245	kasA	805	N	G269S
4146V	ERR108179	2518919	G	A	Rv2245	kasA	805	N	G269S
P043	ERR369609	1673425	C	T	Rv1482c_Rv1483	None	None	I	None
P052	ERR369616	1673425	C	T	Rv1482c_Rv1483	None	None	I	None
P164	ERR600655	1673425	C	T	Rv1482c_Rv1483	None	None	I	None
P221	ERR502300	1673425	C	T	Rv1482c_Rv1483	None	None	I	None
P227	ERR369693	1673425	C	T	Rv1482c_Rv1483	None	None	I	None
P233	ERR502307	1673425	C	T	Rv1482c_Rv1483	None	None	I	None
P251	ERR369703	1673425	C	T	Rv1482c_Rv1483	None	None	I	None
P288	ERR502333	1673425	C	T	Rv1482c_Rv1483	None	None	I	None
P316	ERR502356	760314	G	T	Rv0667	rpoB	508	N	V170F
P316	ERR502356	1673425	C	T	Rv1482c_Rv1483	None	None	I	None
P355	ERR502394	1673425	C	T	Rv1482c_Rv1483	None	None	I	None
P367	ERR369721	760314	G	T	Rv0667	rpoB	508	N	V170F
P367	ERR369721	1673425	C	T	Rv1482c_Rv1483	None	None	I	None
P372	ERR369725	1673425	C	T	Rv1482c_Rv1483	None	None	I	None
P377	ERR369729	1673425	C	T	Rv1482c_Rv1483	None	None	I	None
1672	Peru5030	761155	C	T	Rv0667	rpoB	1349	N	S450L
1672	Peru5030	2155168	C	G	Rv1908c	katG	944	N	S315T
1672	Peru5030	2289180	A	C	Rv2043c	pncA	62	N	V21G
1672	Peru5030	4247431	G	A	Rv3795	embB	918	N	M306I
1672	Peru5030	4326116	G	A	Rv3854c	ethA	1358	N	T453I
1672	Peru5030	4326600	G	A	Rv3854c	ethA	874	N	R292*
1672	Peru5030	4407809	C	A	Rv3919c	gid	394	N	D132Y
1673	Peru5451	761155	C	T	Rv0667	rpoB	1349	N	S450L
1673	Peru5451	2155168	C	G	Rv1908c	katG	944	N	S315T
1673	Peru5451	2289180	A	C	Rv2043c	pncA	62	N	V21G
1673	Peru5451	4247431	G	A	Rv3795	embB	918	N	M306I
1673	Peru5451	4326116	G	A	Rv3854c	ethA	1358	N	T453I
1673	Peru5451	4326600	G	A	Rv3854c	ethA	874	N	R292*
1673	Peru5451	4407809	C	A	Rv3919c	gid	394	N	D132Y
1700	Peru5108	761155	C	T	Rv0667	rpoB	1349	N	S450L
1700	Peru5108	1674481	T	G	Rv1484	inhA	280	N	S94A
1700	Peru5108	2288839	T	G	Rv2043c	pncA	403	N	T135P
1700	Peru5108	4247402	T	G	Rv3795	embB	889	N	S297A
1719	Peru4307	761155	C	T	Rv0667	rpoB	1349	N	S450L
1719	Peru4307	781687	A	G	Rv0682	rpsL	128	N	K43R
1719	Peru4307	1673432	T	C	Rv1482c_Rv1483	None	None	I	None
1719	Peru4307	4247429	A	G	Rv3795	embB	916	N	M306V
1827	Peru5111	761140	A	T	Rv0667	rpoB	1334	N	H445L
1827	Peru5111	2155168	C	G	Rv1908c	katG	944	N	S315T
1827	Peru5111	2289070	A	G	Rv2043c	pncA	172	N	F58L
1827	Peru5111	4247431	G	A	Rv3795	embB	918	N	M306I
1846	Peru5112	761110	A	T	Rv0667	rpoB	1304	N	D435V
1846	Peru5112	2289099	T	G	Rv2043c	pncA	143	N	K48T
1846	Peru5112	2518919	G	A	Rv2245	kasA	805	N	G269S
1846	Peru5112	4242182	G	T	Rv3793	embC	2320	N	A774S
1846	Peru5112	4243392	A	G	Rv3794	embA	160	N	N54D
1846	Peru5112	4247429	A	G	Rv3795	embB	916	N	M306V
1948	Peru5114	409569	G	A	Rv0341	iniB	208	N	A70T
1948	Peru5114	761155	C	T	Rv0667	rpoB	1349	N	S450L
1948	Peru5114	2155168	C	G	Rv1908c	katG	944	N	S315T
1948	Peru5114	2289050	A	T	Rv2043c	pncA	192	N	Y64*
1948	Peru5114	4247431	G	C	Rv3795	embB	918	N	M306I
1948	Peru5114	4407967	A	C	Rv3919c	gid	236	N	L79W
1960	Peru5115	409569	G	A	Rv0341	iniB	208	N	A70T
1960	Peru5115	761095	T	G	Rv0667	rpoB	1289	N	L430R
1960	Peru5115	761109	G	T	Rv0667	rpoB	1303	N	D435Y
1960	Peru5115	2155168	C	G	Rv1908c	katG	944	N	S315T
1960	Peru5115	4247729	G	A	Rv3795	embB	1216	N	G406S
1960	Peru5115	4407967	A	C	Rv3919c	gid	236	N	L79W
1972	Peru5454	761109	G	A	Rv0667	rpoB	1303	N	D435N
1972	Peru5454	1673425	C	T	Rv1482c_Rv1483	None	None	I	None
1972	Peru5454	2155168	C	G	Rv1908c	katG	944	N	S315T
1972	Peru5454	2289090	T	C	Rv2043c	pncA	152	N	H51R
1972	Peru5454	2518919	G	A	Rv2245	kasA	805	N	G269S
1972	Peru5454	4242182	G	T	Rv3793	embC	2320	N	A774S
1972	Peru5454	4247429	A	G	Rv3795	embB	916	N	M306V
2026	Peru4676	761155	C	T	Rv0667	rpoB	1349	N	S450L
2026	Peru4676	2155168	C	G	Rv1908c	katG	944	N	S315T
2026	Peru4676	2289180	A	C	Rv2043c	pncA	62	N	V21G
2026	Peru4676	4247431	G	A	Rv3795	embB	918	N	M306I
2026	Peru4676	4326116	G	A	Rv3854c	ethA	1358	N	T453I
2026	Peru4676	4326600	G	A	Rv3854c	ethA	874	N	R292*
2026	Peru4676	4407809	C	A	Rv3919c	gid	394	N	D132Y
2307	Peru5119	7582	A	C	Rv0006	gyrA	281	N	D94A
2307	Peru5119	761155	C	T	Rv0667	rpoB	1349	N	S450L
2307	Peru5119	2155168	C	G	Rv1908c	katG	944	N	S315T
2307	Peru5119	2288805	G	A	Rv2043c	pncA	437	N	A146V
2307	Peru5119	4247495	G	T	Rv3795	embB	982	N	D328Y
2319	Peru4690	761155	C	T	Rv0667	rpoB	1349	N	S450L
2319	Peru4690	2155168	C	G	Rv1908c	katG	944	N	S315T
2319	Peru4690	2288883	A	G	Rv2043c	pncA	359	N	L120P
2319	Peru4690	4247730	G	C	Rv3795	embB	1217	N	G406A
2319	Peru4690	4407934	A	C	Rv3919c	gid	269	N	L90R
2436	Peru4713	761155	C	T	Rv0667	rpoB	1349	N	S450L
2436	Peru4713	1674481	T	G	Rv1484	inhA	280	N	S94A
2436	Peru4713	2288839	T	G	Rv2043c	pncA	403	N	T135P
2436	Peru4713	4247402	T	G	Rv3795	embB	889	N	S297A
2491	Peru4903	761155	C	T	Rv0667	rpoB	1349	N	S450L
2491	Peru4903	781822	A	T	Rv0682	rpsL	263	N	K88M
2491	Peru4903	2155168	C	G	Rv1908c	katG	944	N	S315T
2491	Peru4903	2518919	G	A	Rv2245	kasA	805	N	G269S
2491	Peru4903	4247729	G	A	Rv3795	embB	1216	N	G406S
2511	Peru4905	2155168	C	G	Rv1908c	katG	944	N	S315T
2523	Peru5130	761155	C	A	Rv0667	rpoB	1349	N	S450*
2523	Peru5130	1674481	T	G	Rv1484	inhA	280	N	S94A
2523	Peru5130	2288953	C	T	Rv2043c	pncA	289	N	G97S
2523	Peru5130	2518919	G	A	Rv2245	kasA	805	N	G269S
2523	Peru5130	4247729	G	A	Rv3795	embB	1216	N	G406S
2523	Peru5130	4326713	T	G	Rv3854c	ethA	761	N	Q254P
2556	Peru4722	409569	G	A	Rv0341	iniB	208	N	A70T
2556	Peru4722	761155	C	T	Rv0667	rpoB	1349	N	S450L
2556	Peru4722	2155168	C	G	Rv1908c	katG	944	N	S315T
2556	Peru4722	2288703	A	C	Rv2043c	pncA	539	N	V180G
2556	Peru4722	4247431	G	A	Rv3795	embB	918	N	M306I
2556	Peru4722	4407967	A	C	Rv3919c	gid	236	N	L79W
2688	Peru4916	761155	C	T	Rv0667	rpoB	1349	N	S450L
2688	Peru4916	1673425	C	T	Rv1482c_Rv1483	None	None	I	None
2688	Peru4916	1674263	T	C	Rv1484	inhA	62	N	I21T
2688	Peru4916	2289090	T	C	Rv2043c	pncA	152	N	H51R
2688	Peru4916	2518919	G	A	Rv2245	kasA	805	N	G269S
2688	Peru4916	4242182	G	T	Rv3793	embC	2320	N	A774S
2688	Peru4916	4247431	G	C	Rv3795	embB	918	N	M306I
2688	Peru4916	4407768	C	A	Rv3919c	gid	435	N	L145F
2918	Peru4938	7570	C	T	Rv0006	gyrA	269	N	A90V
2918	Peru4938	761110	A	T	Rv0667	rpoB	1304	N	D435V
2918	Peru4938	1472359	A	C	Rvnr01	rrs	514	N	S172R
2918	Peru4938	2155168	C	G	Rv1908c	katG	944	N	S315T
2918	Peru4938	4248003	A	G	Rv3795	embB	1490	N	Q497R
2968	Peru5139	761155	C	T	Rv0667	rpoB	1349	N	S450L
2968	Peru5139	4247429	A	G	Rv3795	embB	916	N	M306V
3096	Peru4962	2518919	G	A	Rv2245	kasA	805	N	G269S
3451	Peru5149	761155	C	T	Rv0667	rpoB	1349	N	S450L
3451	Peru5149	1674481	T	G	Rv1484	inhA	280	N	S94A
3451	Peru5149	2288878	G	A	Rv2043c	pncA	364	N	Q122*
3451	Peru5149	4247431	G	A	Rv3795	embB	918	N	M306I
3673	Peru4548	761155	C	T	Rv0667	rpoB	1349	N	S450L
3673	Peru4548	1673425	C	T	Rv1482c_Rv1483	None	None	I	None
3673	Peru4548	1674263	T	C	Rv1484	inhA	62	N	I21T
3673	Peru4548	2289090	T	C	Rv2043c	pncA	152	N	H51R
3673	Peru4548	2518919	G	A	Rv2245	kasA	805	N	G269S
3673	Peru4548	4242182	G	T	Rv3793	embC	2320	N	A774S
3673	Peru4548	4407768	C	A	Rv3919c	gid	435	N	L145F
I0000024-5	Peru2977	761110	A	T	Rv0667	rpoB	1304	N	D435V
I0000024-5	Peru2977	2155168	C	G	Rv1908c	katG	944	N	S315T
I0000024-5	Peru2977	2289099	T	G	Rv2043c	pncA	143	N	K48T
I0000024-5	Peru2977	2518919	G	A	Rv2245	kasA	805	N	G269S
I0000024-5	Peru2977	4242182	G	T	Rv3793	embC	2320	N	A774S
I0000024-5	Peru2977	4243392	A	G	Rv3794	embA	160	N	N54D
I0000024-5	Peru2977	4247429	A	G	Rv3795	embB	916	N	M306V
I0000068-2	Peru2959	409569	G	A	Rv0341	iniB	208	N	A70T
I0000068-2	Peru2959	761155	C	T	Rv0667	rpoB	1349	N	S450L
I0000068-2	Peru2959	2155168	C	G	Rv1908c	katG	944	N	S315T
I0000068-2	Peru2959	4247574	A	C	Rv3795	embB	1061	N	D354A
I0000068-2	Peru2959	4407967	A	C	Rv3919c	gid	236	N	L79W
I0001112-7	Peru2968	761155	C	T	Rv0667	rpoB	1349	N	S450L
I0001112-7	Peru2968	781687	A	G	Rv0682	rpsL	128	N	K43R
I0001112-7	Peru2968	2155168	C	G	Rv1908c	katG	944	N	S315T
I0001112-7	Peru2968	4247431	G	A	Rv3795	embB	918	N	M306I
I0001112-7	Peru2968	4327380	A	C	Rv3854c	ethA	94	N	Y32D
I0001162-2	Peru3056	409569	G	A	Rv0341	iniB	208	N	A70T
I0001162-2	Peru3056	761155	C	T	Rv0667	rpoB	1349	N	S450L
I0001162-2	Peru3056	2155168	C	G	Rv1908c	katG	944	N	S315T
I0001162-2	Peru3056	2289252	T	A	Rv2043c_Rv2044c	None	None	I	None
I0001162-2	Peru3056	4407967	A	C	Rv3919c	gid	236	N	L79W
I0001560-7	Peru3031	409569	G	A	Rv0341	iniB	208	N	A70T
I0001560-7	Peru3031	761109	G	T	Rv0667	rpoB	1303	N	D435Y
I0001560-7	Peru3031	2155168	C	G	Rv1908c	katG	944	N	S315T
I0001560-7	Peru3031	4247729	G	A	Rv3795	embB	1216	N	G406S
I0001560-7	Peru3031	4407967	A	C	Rv3919c	gid	236	N	L79W
I0002615-8	Peru3032	761110	A	T	Rv0667	rpoB	1304	N	D435V
I0002615-8	Peru3032	2155168	C	G	Rv1908c	katG	944	N	S315T
I0002960-8	Peru2952	761155	C	T	Rv0667	rpoB	1349	N	S450L
I0002960-8	Peru2952	781822	A	C	Rv0682	rpsL	263	N	K88T
I0002960-8	Peru2952	2155168	C	G	Rv1908c	katG	944	N	S315T
I0002960-8	Peru2952	2518919	G	A	Rv2245	kasA	805	N	G269S
I0002960-8	Peru2952	4247431	G	A	Rv3795	embB	918	N	M306I
I0003165-3	Peru3048	761155	C	T	Rv0667	rpoB	1349	N	S450L
I0003165-3	Peru3048	2155168	C	G	Rv1908c	katG	944	N	S315T
I0003165-3	Peru3048	2518919	G	A	Rv2245	kasA	805	N	G269S
I0003165-3	Peru3048	4242182	G	T	Rv3793	embC	2320	N	A774S
I0003165-3	Peru3048	4248003	A	G	Rv3795	embB	1490	N	Q497R
I0003398-0	Peru2937	761155	C	G	Rv0667	rpoB	1349	N	S450W
I0003398-0	Peru2937	2155168	C	G	Rv1908c	katG	944	N	S315T
I0003398-0	Peru2937	2288839	T	C	Rv2043c	pncA	403	N	T135A
I0003398-0	Peru2937	2289081	G	A	Rv2043c	pncA	161	N	P54L
I0003758-5	Peru2980	4326116	G	A	Rv3854c	ethA	1358	N	T453I
I0005229-5	Peru2908	761155	C	T	Rv0667	rpoB	1349	N	S450L
I0005229-5	Peru2908	2155168	C	G	Rv1908c	katG	944	N	S315T
I0005229-5	Peru2908	2288883	A	G	Rv2043c	pncA	359	N	L120P
I0005229-5	Peru2908	4247730	G	C	Rv3795	embB	1217	N	G406A
I0005229-5	Peru2908	4407934	A	C	Rv3919c	gid	269	N	L90R
I0005235-2	Peru2921	7582	A	G	Rv0006	gyrA	281	N	D94G
I0005235-2	Peru2921	761155	C	T	Rv0667	rpoB	1349	N	S450L
I0005235-2	Peru2921	2155168	C	G	Rv1908c	katG	944	N	S315T
I0005235-2	Peru2921	4247431	G	C	Rv3795	embB	918	N	M306I
KPS_23	ERR212017	2155168	C	G	Rv1908c	katG	944	N	S315T
KPS_5	ERR037522	2155168	C	G	Rv1908c	katG	944	N	S315T
KPS_74	ERR181956	2155168	C	G	Rv1908c	katG	944	N	S315T
KPS_84	ERR473307	781687	A	G	Rv0682	rpsL	128	N	K43R
KPS_84	ERR473307	2155168	C	G	Rv1908c	katG	944	N	S315T
KPS_9	ERR245836	761139	C	A	Rv0667	rpoB	1333	N	H445N
KPS_9	ERR245836	1472359	A	T	Rvnr01	rrs	514	N	S172C
KPS_9	ERR245836	1674481	T	G	Rv1484	inhA	280	N	S94A
P09	ERR1352334	7582	A	G	Rv0006	gyrA	281	N	D94G
P09	ERR1352334	761155	C	T	Rv0667	rpoB	1349	N	S450L
P09	ERR1352334	781822	A	G	Rv0682	rpsL	263	N	K88R
P09	ERR1352334	2155168	C	G	Rv1908c	katG	944	N	S315T
P09	ERR1352334	2288730	G	A	Rv2043c	pncA	512	N	A171V
P10	ERR1352341	761140	A	G	Rv0667	rpoB	1334	N	H445R
P10	ERR1352341	781687	A	G	Rv0682	rpsL	128	N	K43R
P10	ERR1352341	1673425	C	T	Rv1482c_Rv1483	None	None	I	None
P10	ERR1352341	4247730	G	C	Rv3795	embB	1217	N	G406A
P12	ERR1352354	7570	C	T	Rv0006	gyrA	269	N	A90V
P12	ERR1352354	7582	A	C	Rv0006	gyrA	281	N	D94A
P12	ERR1352354	781822	A	G	Rv0682	rpsL	263	N	K88R
P12	ERR1352354	1673425	C	T	Rv1482c_Rv1483	None	None	I	None
P12	ERR1352354	1674263	T	C	Rv1484	inhA	62	N	I21T
P12	ERR1352354	4247730	G	C	Rv3795	embB	1217	N	G406A
P000071	ERR046986	761155	C	G	Rv0667	rpoB	1349	N	S450W
P000155	ERR046821	761161	T	C	Rv0667	rpoB	1355	N	L452P
P000155	ERR046821	2155168	C	G	Rv1908c	katG	944	N	S315T
P000155	ERR046821	4247729	G	A	Rv3795	embB	1216	N	G406S
P000225	ERR038294	7582	A	G	Rv0006	gyrA	281	N	D94G
P000225	ERR038294	761277	A	T	Rv0667	rpoB	1471	N	I491F
P000225	ERR038294	4247431	G	C	Rv3795	embB	918	N	M306I
P000226	ERR046800	7582	A	G	Rv0006	gyrA	281	N	D94G
P000226	ERR046800	761277	A	T	Rv0667	rpoB	1471	N	I491F
P000226	ERR046800	4247431	G	C	Rv3795	embB	918	N	M306I
D	SRR3742658	7570	C	T	Rv0006	gyrA	269	N	A90V
D	SRR3742658	7581	G	A	Rv0006	gyrA	280	N	D94N
D	SRR3742658	761155	C	T	Rv0667	rpoB	1349	N	S450L
D	SRR3742658	781687	A	G	Rv0682	rpsL	128	N	K43R
D	SRR3742658	2155168	C	G	Rv1908c	katG	944	N	S315T
D	SRR3742658	2288883	A	G	Rv2043c	pncA	359	N	L120P
D	SRR3742658	4247429	A	G	Rv3795	embB	916	N	M306V
