## Supplementary material for "In-host population dynamics of *M. tuberculosis* during treatment failure": Table S8

### Sheet: SNPs_between_isolates_delta_70_
Study Source	Patient ID	Reference Position	Genomic Coordinate	Reference Allele	Alternate Allele	H37Rv Locus Tag	Gene Category	Symbol	∆AF	SNP Type	Amino Acid Change	Allele 1	Allele 2	alt AF 1	alt AF 2	altAF2 - altAF1
Trauner et. al. 2017	P09	1013542	1812	C	G	Rv0908	Non-Essential	ctpE	1	S	S604S	G	C	1	0	-1
Farhat et. al. 2019	3673	3805480	616	C	T	Rv3390	Non-Essential	lpqD	1	N	H206Y	T	C	1	0	-1
Walker et. al. 2013	P000226	1754448	733	G	T	Rv1550	Non-Essential	fadD11	1	N	D245Y	T	G	1	0	-1
Walker et. al. 2013	P000226	3447421	1006	C	T	Rv3082c	Non-Essential	virS	1	N	G336R	T	C	1	0	-1
Guerra et. al. 2014	KPS_74	2103857	251	C	G	Rv1855c	Non-Essential		1	N	G84A	G	C	1	0	-1
Walker et. al. 2013	P000128	1745608	545	G	A	Rv1543	Non-Essential		1	N	R182Q	A	G	1	0	-1
Walker et. al. 2013	P000128	1789912	None	C	A	Rv1588c_Rv1589	None	None	1	I	None	A	C	1	0	-1
Walker et. al. 2013	P000226	357477	588	G	A	Rv0293c	Antigen		0.99	S	Y196Y	A	G	0.99	0	-0.99
Walker et. al. 2013	P000156	3270363	2627	C	A	Rv2935	Non-Essential	ppsE	0.98	N	A876E	A	C	0.98	0	-0.98
Farhat et. al. 2019	2307	3994622	1938	G	A	Rv3554	Non-Essential	fdxB	0.98	S	E646E	A	G	0.98	0	-0.98
Walker et. al. 2013	P000056	1564247	554	A	G	Rv1388	Essential	mihF	0.97	N	E185G	G	A	0.97	0	-0.97
Walker et. al. 2013	P000155	2395250	None	A	G	Rv2134c_Rv2135c	None	None	0.96	I	None	G	A	0.96	0	-0.96
Guerra et. al. 2014	KPS_10	3226389	27	A	G	Rv2917	Non-Essential		0.95	S	A9A	G	A	0.95	0	-0.95
Guerra et. al. 2014	KPS_15	2197148	1160	C	A	Rv1945	Non-Essential		0.95	N	T387N	A	C	0.97	0.02	-0.95
Walker et. al. 2013	P000095	2123169	None	T	G	Rv1872c_Rv1873	None	None	0.94	I	None	G	T	1	0.06	-0.94
Farhat et. al. 2019	2523	779967	74	G	T	Rv0679c	Non-Essential		0.94	N	A25D	T	G	0.94	0	-0.94
Witney et. al. 2017	6	1370403	423	C	T	Rv1227c	Non-Essential		0.92	S	T141T	T	C	0.92	0	-0.92
Farhat et. al. 2019	2918	866109	1281	C	T	Rv0773c	Antigen	ggtA	0.86	S	L427L	T	C	0.86	0	-0.86
Farhat et. al. 2019	2511	370350	2415	G	A	Rv0304c	PE/PPE	PPE5	0.86	S	D805D	A	G	0.86	0	-0.86
Guerra et. al. 2014	KPS_79	387766	619	C	T	Rv0319	Non-Essential	pcp	0.85	N	R207W	T	C	0.85	0	-0.85
Guerra et. al. 2014	KPS_79	394766	555	G	C	Rv0329c	Non-Essential		0.85	S	G185G	C	G	0.85	0	-0.85
Witney et. al. 2017	6	3617808	2724	G	A	Rv3240c	Essential	secA1	0.84	S	R908R	A	G	0.84	0	-0.84
Guerra et. al. 2014	KPS_79	3715743	None	G	A	Rv3329_Rv3330	None	None	0.83	I	None	A	G	0.83	0	-0.83
Guerra et. al. 2014	KPS_79	1809871	429	G	A	Rv1610	Essential		0.81	S	A143A	A	G	0.81	0	-0.81
Guerra et. al. 2014	KPS_79	886005	642	C	G	Rv0792c	Non-Essential		0.8	S	V214V	G	C	0.8	0	-0.8
Guerra et. al. 2014	KPS_17	1273552	198	G	A	Rv1146	Non-Essential	mmpL13b	0.79	S	L66L	A	G	0.79	0	-0.79
Farhat et. al. 2019	3451	2288878	364	G	A	Rv2043c	Antibiotic Resistance	pncA	0.77	N	Q122*	A	G	1	0.23	-0.77
Witney et. al. 2017	30	3688276	1167	G	A	Rv3302c	Non-Essential	glpD2	0.76	S	T389T	A	G	0.89	0.13	-0.76
Guerra et. al. 2014	KPS_48	969152	1093	C	T	Rv0872c	PE/PPE	PE_PGRS15	0.75	N	E365K	T	C	0.75	0	-0.75
Casali et. al. 2016	P305	812422	364	C	T	Rv0716	Essential	rplE	0.74	N	R122C	T	C	0.74	0	-0.74
Farhat et. al. 2019	3451	3301183	1273	C	A	Rv2950c	Non-Essential	fadD29	0.73	N	V425F	A	C	1	0.27	-0.73
Witney et. al. 2017	16	4326401	1073	C	G	Rv3854c	Antibiotic Resistance	ethA	0.72	N	G358A	G	C	0.72	0	-0.72
Guerra et. al. 2014	KPS_17	3220190	1509	G	A	Rv2913c	Non-Essential		0.72	S	R503R	A	G	0.72	0	-0.72
Walker et. al. 2013	P000226	2154695	1417	C	A	Rv1908c	Antibiotic Resistance	katG	0.7	N	V473F	C	A	0.01	0.71	0.7
Walker et. al. 2013	P000226	1247263	137	G	T	Rv1124	Non-Essential	ephC	0.71	N	C46F	G	T	0	0.71	0.71
Farhat et. al. 2019	3451	9582	2281	A	G	Rv0006	Antibiotic Resistance	gyrA	0.71	N	R761G	A	G	0	0.71	0.71
Guerra et. al. 2014	KPS_24	851701	94	A	G	Rv0757	Non-Essential	phoP	0.72	N	I32V	A	G	0.25	0.97	0.72
Farhat et. al. 2019	3451	2288697	545	A	C	Rv2043c	Antibiotic Resistance	pncA	0.72	N	L182W	A	C	0	0.72	0.72
Trauner et. al. 2017	P11	1767490	1943	G	C	Rv1563c	Non-Essential	treY	0.73	N	T648S	G	C	0	0.73	0.73
Farhat et. al. 2019	3451	2062292	383	G	T	Rv1818c	PE/PPE	PE_PGRS33	0.73	N	T128N	G	T	0	0.73	0.73
Farhat et. al. 2019	2511	561359	353	A	C	Rv0470c	Antigen	pcaA	0.75	N	V118G	A	C	0	0.75	0.75
Walker et. al. 2013	P000226	2322095	645	C	T	Rv2064	Non-Essential	cobG	0.8	S	S215S	C	T	0	0.8	0.8
Casali et. al. 2016	P377	104962	254	G	A	Rv0095c	Non-Essential		0.8	N	A85V	G	A	0.12	0.92	0.8
Bryant et. al. 2013	4146V	3547988	371	T	G	Rv3179	Non-Essential		0.81	N	L124R	T	G	0.15	0.96	0.81
Farhat et. al. 2019	2307	1673406	None	C	T	Rv1482c_Rv1483	None	None	0.82	I	None	C	T	0	0.82	0.82
Xu et. al. 2018	D	1337474	1040	A	G	Rv1194c	Antigen		0.83	N	L347P	A	G	0	0.83	0.83
Witney et. al. 2017	8	3685235	729	G	A	Rv3299c	Non-Essential	atsB	0.84	S	A243A	G	A	0.13	0.97	0.84
Casali et. al. 2016	P377	104833	383	C	G	Rv0095c	Non-Essential		0.84	N	G128A	C	G	0.14	0.98	0.84
Casali et. al. 2016	P377	104838	378	T	G	Rv0095c	Non-Essential		0.84	N	E126D	T	G	0.13	0.97	0.84
Farhat et. al. 2019	2026	2731215	1535	A	C	Rv2435c	Non-Essential		0.84	N	L512R	A	C	0	0.84	0.84
Walker et. al. 2013	P000059	760314	508	G	T	Rv0667	Antibiotic Resistance	rpoB	0.85	N	V170F	G	T	0.15	1	0.85
Guerra et. al. 2014	KPS_79	2344630	220	A	G	Rv2088	Non-Essential	pknJ	0.85	N	I74V	A	G	0.15	1	0.85
Casali et. al. 2016	P377	105060	156	G	A	Rv0095c	Non-Essential		0.86	S	D52D	G	A	0.05	0.91	0.86
Guerra et. al. 2014	KPS_68	810959	None	C	T	Rv0713_Rv0714	None	None	0.86	I	None	C	T	0.14	1	0.86
Guerra et. al. 2014	KPS_10	2575834	26	C	T	Rv2305	Non-Essential		0.86	N	A9V	C	T	0.05	0.91	0.86
Farhat et. al. 2019	1948	711794	259	T	G	Rv0618	Non-Essential	galTa	0.87	N	W87G	T	G	0.13	1	0.87
Casali et. al. 2016	P377	105063	153	G	A	Rv0095c	Non-Essential		0.87	S	F51F	G	A	0.05	0.92	0.87
Walker et. al. 2013	P000263	2481916	None	C	T	Rv2214c_Rv2215	None	None	0.88	I	None	C	T	0.12	1	0.88
Guerra et. al. 2014	KPS_79	485640	1664	C	A	Rv0404	Essential	fadD30	0.89	N	A555E	C	A	0.08	0.97	0.89
Witney et. al. 2017	8	4264887	576	A	G	Rv3803c	Antigen	fbpD	0.89	S	G192G	A	G	0	0.89	0.89
Walker et. al. 2013	P000189	3502529	736	G	C	Rv3136	PE/PPE	PPE51	0.89	N	A246P	G	C	0.11	1	0.89
Farhat et. al. 2019	1664	2073493	413	A	G	Rv1828	Essential		0.91	N	E138G	A	G	0	0.91	0.91
Witney et. al. 2017	6	1348678	None	A	C	Rv1204c_Rv1205	None	None	0.92	I	None	A	C	0	0.92	0.92
Witney et. al. 2017	6	2828233	None	T	C	Rvnt29_Rv2512c	None	None	0.93	I	None	T	C	0.07	1	0.93
Farhat et. al. 2019	3096	3895269	844	G	C	Rv3478	PE/PPE	PPE60	0.93	N	E282Q	G	C	0	0.93	0.93
Trauner et. al. 2017	P06	571178	640	A	G	Rv0482	Non-Essential	murB	0.94	N	I214V	A	G	0	0.94	0.94
Walker et. al. 2013	P000259	427516	7164	G	C	Rv0355c	PE/PPE	PPE8	0.94	N	Y2388*	G	C	0	0.94	0.94
Farhat et. al. 2019	3096	3895281	856	T	C	Rv3478	PE/PPE	PPE60	0.94	N	W286R	T	C	0	0.94	0.94
Farhat et. al. 2019	3096	3895282	857	G	A	Rv3478	PE/PPE	PPE60	0.94	N	W286*	G	A	0	0.94	0.94
Bryant et. al. 2013	3149E	1210611	17	C	T	Rv1086	Non-Essential		0.94	N	P6L	C	T	0.04	0.98	0.94
Guerra et. al. 2014	KPS_10	1461435	115	C	G	Rv1306	Essential	atpF	0.94	N	L39V	C	G	0.03	0.97	0.94
Guerra et. al. 2014	KPS_53	3247579	2135	G	A	Rv2931	Non-Essential	ppsA	0.95	N	R712Q	G	A	0.05	1	0.95
Casali et. al. 2016	P052	1611613	180	T	G	Rv1433	Non-Essential		0.95	N	S60R	T	G	0	0.95	0.95
Casali et. al. 2016	P052	4207017	1860	G	A	Rv3762c	Non-Essential		0.95	S	A620A	G	A	0	0.95	0.95
Guerra et. al. 2014	KPS_10	2286003	528	C	T	Rv2040c	Essential		0.95	S	L176L	C	T	0	0.95	0.95
Casali et. al. 2016	P052	764819	1450	T	G	Rv0668	Antibiotic Resistance	rpoC	0.96	N	W484G	T	G	0	0.96	0.96
Casali et. al. 2016	P052	3899339	1064	G	A	Rv3480c	Non-Essential		0.96	N	P355L	G	A	0	0.96	0.96
Guerra et. al. 2014	KPS_5	4247729	1216	G	A	Rv3795	Antibiotic Resistance	embB	0.96	N	G406S	G	A	0.04	1	0.96
Guerra et. al. 2014	KPS_10	1744284	88	C	T	Rv1541c	Non-Essential	lprI	0.96	N	G30R	C	T	0.02	0.98	0.96
Guerra et. al. 2014	KPS_10	3015270	68	C	T	Rv2700	Essential		0.96	N	P23L	C	T	0	0.96	0.96
Walker et. al. 2013	P000183	1339741	393	C	G	Rv1196	PE/PPE	PPE18	0.97	S	T131T	C	G	0	0.97	0.97
Guerra et. al. 2014	KPS_10	1745397	334	T	C	Rv1543	Non-Essential		0.97	N	C112R	T	C	0	0.97	0.97
Casali et. al. 2016	P233	4301121	1310	C	T	Rv3826	Non-Essential	fadD23	0.98	N	P437L	C	T	0	0.98	0.98
Guerra et. al. 2014	KPS_39	999218	1437	C	T	Rv0895	Non-Essential		0.98	S	L479L	C	T	0	0.98	0.98
Walker et. al. 2013	P000155	1852348	76	G	C	Rv1641	Antigen	infC	0.98	N	V26L	G	C	0	0.98	0.98
Casali et. al. 2016	P052	760314	508	G	T	Rv0667	Antibiotic Resistance	rpoB	0.98	N	V170F	G	T	0	0.98	0.98
Casali et. al. 2016	P052	2888109	1737	G	A	Rv2566	Non-Essential		0.98	S	L579L	G	A	0	0.98	0.98
Walker et. al. 2013	P000059	765617	2248	G	C	Rv0668	Antibiotic Resistance	rpoC	0.98	N	E750Q	G	C	0	0.98	0.98
Guerra et. al. 2014	KPS_74	1968717	545	G	A	Rv1742	Non-Essential		0.98	N	R182H	G	A	0	0.98	0.98
Guerra et. al. 2014	KPS_81	2024741	None	G	C	Rv1785c_Rv1786	None	None	0.98	I	None	G	C	0	0.98	0.98
Guerra et. al. 2014	KPS_15	1943944	369	C	T	Rv1716	Non-Essential		0.98	S	N123N	C	T	0	0.98	0.98
Farhat et. al. 2019	I0000024-5	6742	1503	A	C	Rv0005	Antibiotic Resistance	gyrB	0.99	N	E501D	A	C	0	0.99	0.99
Walker et. al. 2013	P000155	820633	844	C	T	Rv0728c	Non-Essential	serA2	0.99	N	V282I	C	T	0	0.99	0.99
Walker et. al. 2013	P000155	1852319	47	T	G	Rv1641	Antigen	infC	0.99	N	V16G	T	G	0	0.99	0.99
Walker et. al. 2013	P000155	4166739	None	G	A	Rv3721c_Rv3722c	None	None	0.99	I	None	G	A	0	0.99	0.99
Walker et. al. 2013	P000156	2322551	None	A	C	Rv2064_Rv2065	None	None	0.99	I	None	A	C	0	0.99	0.99
Farhat et. al. 2019	3673	4247469	956	A	G	Rv3795	Antibiotic Resistance	embB	0.99	N	Y319C	A	G	0	0.99	0.99
Walker et. al. 2013	P000059	1674481	280	T	G	Rv1484	Antibiotic Resistance	inhA	0.99	N	S94A	T	G	0	0.99	0.99
Walker et. al. 2013	P000027	166624	798	T	G	Rv0139	Non-Essential		0.99	S	L266L	T	G	0	0.99	0.99
Walker et. al. 2013	P000227	761277	1471	A	T	Rv0667	Antibiotic Resistance	rpoB	0.99	N	I491F	A	T	0	0.99	0.99
Walker et. al. 2013	P000227	1755867	423	C	G	Rv1551	Non-Essential	plsB1	0.99	S	L141L	C	G	0	0.99	0.99
Walker et. al. 2013	P000259	129536	1006	C	T	Rv0107c	Non-Essential	ctpI	0.99	N	D336N	C	T	0	0.99	0.99
Walker et. al. 2013	P000128	4313761	195	T	C	Rv3840	Non-Essential		0.99	S	T65T	T	C	0	0.99	0.99
Witney et. al. 2017	12	2510502	None	C	T	Rv2237_Rvnt23	None	None	0.99	I	None	C	T	0.01	1	0.99
Guerra et. al. 2014	KPS_66	798849	17	A	G	Rv0698	Non-Essential		0.99	N	N6S	A	G	0	0.99	0.99
Guerra et. al. 2014	KPS_66	3293207	3147	C	T	Rv2946c	Non-Essential	pks1	0.99	S	V1049V	C	T	0.01	1	0.99
Farhat et. al. 2019	2511	45183	1622	G	A	Rv0041	Essential	leuS	0.99	N	R541H	G	A	0.01	1	0.99
Guerra et. al. 2014	KPS_82	761139	1333	C	G	Rv0667	Antibiotic Resistance	rpoB	0.99	N	H445D	C	G	0	0.99	0.99
Farhat et. al. 2019	1960	7581	280	G	A	Rv0006	Antibiotic Resistance	gyrA	0.99	N	D94N	G	A	0	0.99	0.99
Guerra et. al. 2014	KPS_15	2195923	12	A	C	Rv1944c	Non-Essential		0.99	N	D4E	A	C	0	0.99	0.99
Witney et. al. 2017	26	1690758	352	A	C	Rv1499	Non-Essential		0.99	N	I118L	A	C	0	0.99	0.99
Casali et. al. 2016	P227	1301362	56	G	A	Rv1171	Non-Essential		0.99	N	G19D	G	A	0	0.99	0.99
Guerra et. al. 2014	KPS_68	223690	127	G	A	Rv0192	Non-Essential	nan	0.99	N	G43R	G	A	0	0.99	0.99
Guerra et. al. 2014	KPS_68	223690	84	G	A	Rv0192A	Antigen	nan	0.99	S	L28L	G	A	0	0.99	0.99
Casali et. al. 2016	P251	761139	1333	C	G	Rv0667	Antibiotic Resistance	rpoB	1	N	H445D	C	G	0	1	1
Casali et. al. 2016	P251	861378	467	T	G	Rv0768	Non-Essential	aldA	1	N	I156S	T	G	0	1	1
Bryant et. al. 2013	2020E	1253207	1328	A	G	Rv1129c	Non-Essential	prpR	1	N	I443T	A	G	0	1	1
Bryant et. al. 2013	2020E	2075138	298	T	A	Rv1830	Non-Essential		1	N	S100T	T	A	0	1	1
Bryant et. al. 2013	2020E	2694727	238	A	G	Rv2397c	Essential	cysA1	1	N	F80L	A	G	0	1	1
Bryant et. al. 2013	3061R	3689864	1075	T	C	Rv3303c	Non-Essential	lpdA	1	N	R359G	T	C	0	1	1
Witney et. al. 2017	24	848538	1503	G	T	Rv0755c	PE/PPE	PPE12	1	S	G501G	G	T	0	1	1
Witney et. al. 2017	27	114494	4494	G	A	Rv0101	Essential	nrp	1	S	L1498L	G	A	0	1	1
Walker et. al. 2013	P000089	1134561	8	T	C	Rv1015c	Non-Essential	rplY	1	N	K3R	T	C	0	1	1
Casali et. al. 2016	P233	3064091	454	G	A	Rv2751	Non-Essential		1	N	E152K	G	A	0	1	1
Guerra et. al. 2014	KPS_1	1114173	None	C	T	Rvnt15_Rv0997	None	None	1	I	None	C	T	0	1	1
Guerra et. al. 2014	KPS_37	2154154	1958	A	T	Rv1908c	Antibiotic Resistance	katG	1	N	L653Q	A	T	0	1	1
Trauner et. al. 2017	P09	273371	317	G	A	Rv0228	Essential		1	N	G106D	G	A	0	1	1
Trauner et. al. 2017	P09	998190	409	G	C	Rv0895	Non-Essential		1	N	G137R	G	C	0	1	1
Trauner et. al. 2017	P09	2328028	198	G	C	Rv2070c	Non-Essential	cobK	1	S	A66A	G	C	0	1	1
Trauner et. al. 2017	P09	3258071	2387	A	C	Rv2933	Non-Essential	ppsC	1	N	D796A	A	C	0	1	1
Trauner et. al. 2017	P09	3730411	6525	G	A	Rv3343c	PE/PPE	PPE54	1	S	G2175G	G	A	0	1	1
Walker et. al. 2013	P000155	7521	220	G	T	Rv0006	Antibiotic Resistance	gyrA	1	N	A74S	G	T	0	1	1
Walker et. al. 2013	P000155	3136335	None	G	A	Rv2828c_Rv2829c	None	None	1	I	None	G	A	0	1	1
Walker et. al. 2013	P000156	1179394	None	G	A	Rv1056_Rv1057	None	None	1	I	None	G	A	0	1	1
Walker et. al. 2013	P000156	4141705	1213	A	C	Rv3698	Non-Essential		1	S	R405R	A	C	0	1	1
Walker et. al. 2013	P000094	2726117	None	T	A	Rv2427Ac_Rv2428	None	None	1	I	None	T	A	0	1	1
Walker et. al. 2013	P000094	2729733	828	C	A	Rv2434c	Non-Essential		1	N	E276D	C	A	0	1	1
Walker et. al. 2013	P000094	3067759	187	G	T	Rv2754c	Antibiotic Resistance	thyX	1	N	H63N	G	T	0	1	1
Walker et. al. 2013	P000094	4063121	595	T	G	Rv3623	Non-Essential	lpqG	1	N	S199A	T	G	0	1	1
Guerra et. al. 2014	KPS_23	3330756	606	G	C	Rv2974c	Non-Essential		1	N	Y202*	G	C	0	1	1
Farhat et. al. 2019	3673	2322892	341	G	A	Rv2065	Non-Essential	cobH	1	N	R114Q	G	A	0	1	1
Trauner et. al. 2017	P02	2470131	333	G	C	Rv2205c	Non-Essential		1	N	H111Q	G	C	0	1	1
Trauner et. al. 2017	P02	4232644	954	A	T	Rv3786c	Non-Essential		1	S	V318V	A	T	0	1	1
Farhat et. al. 2019	2307	4326749	725	T	G	Rv3854c	Antibiotic Resistance	ethA	1	N	N242T	T	G	0	1	1
Walker et. al. 2013	P000026	166624	798	T	G	Rv0139	Non-Essential		1	S	L266L	T	G	0	1	1
Walker et. al. 2013	P000227	7582	281	A	G	Rv0006	Antibiotic Resistance	gyrA	1	N	D94G	A	G	0	1	1
Walker et. al. 2013	P000227	347221	1587	G	C	Rv0284	Essential		1	S	A529A	G	C	0	1	1
Walker et. al. 2013	P000227	2390272	188	T	C	Rv2128	Non-Essential		1	N	F63S	T	C	0	1	1
Walker et. al. 2013	P000227	4247431	918	G	C	Rv3795	Antibiotic Resistance	embB	1	N	M306I	G	C	0	1	1
Walker et. al. 2013	P000226	4355378	372	C	T	Rv3877	Essential		1	S	I124I	C	T	0	1	1
Farhat et. al. 2019	1948	4346950	470	C	A	Rv3870	Essential		1	N	A157E	C	A	0	1	1
Farhat et. al. 2019	1664	1836252	None	A	G	Rv1631_Rv1632c	None	None	1	I	None	A	G	0	1	1
Bryant et. al. 2013	2027W	123993	272	G	A	Rv0105c	Non-Essential	rpmB1	1	N	A91V	G	A	0	1	1
Bryant et. al. 2013	2027W	819056	585	G	T	Rv0726c	Non-Essential		1	S	R195R	G	T	0	1	1
Bryant et. al. 2013	2027W	893636	319	G	A	Rv0800	Non-Essential	pepC	1	N	G107R	G	A	0	1	1
Bryant et. al. 2013	2027W	2131891	None	G	A	Rv1880c_Rv1881c	None	None	1	I	None	G	A	0	1	1
Bryant et. al. 2013	2027W	4184074	439	G	A	Rv3733c	Non-Essential		1	N	R147W	G	A	0	1	1
Guerra et. al. 2014	KPS_24	2155637	475	G	A	Rv1908c	Antibiotic Resistance	katG	1	N	L159F	G	A	0	1	1
Walker et. al. 2013	P000030	2814716	196	C	G	Rv2500c	Essential	fadE19	1	N	E66Q	C	G	0	1	1
Farhat et. al. 2019	2688	767123	3754	G	T	Rv0668	Antibiotic Resistance	rpoC	1	N	V1252L	G	T	0	1	1
Casali et. al. 2016	P108	1733615	6	G	C	Rv1533	Non-Essential		1	S	R2R	G	C	0	1	1
Witney et. al. 2017	10	200390	496	A	G	Rv0170	Essential	mce1B	1	N	I166V	A	G	0	1	1
Guerra et. al. 2014	KPS_66	3493331	851	G	C	Rv3128c	Non-Essential		1	N	T284S	G	C	0	1	1
Farhat et. al. 2019	2511	530960	1255	A	G	Rv0442c	PE/PPE	PPE10	1	N	S419P	A	G	0	1	1
Farhat et. al. 2019	2511	761140	1334	A	C	Rv0667	Antibiotic Resistance	rpoB	1	N	H445P	A	C	0	1	1
Farhat et. al. 2019	2511	843308	1107	C	A	Rv0752c	Non-Essential	fadE9	1	S	G369G	C	A	0	1	1
Guerra et. al. 2014	KPS_84	1340558	None	T	C	Rv1196_Rv1197	None	None	1	I	None	T	C	0	1	1
Walker et. al. 2013	P000189	2155573	539	G	T	Rv1908c	Antibiotic Resistance	katG	1	N	T180K	G	T	0	1	1
Walker et. al. 2013	P000189	3707874	197	T	G	Rv3320c	Non-Essential		1	N	D66A	T	G	0	1	1
Farhat et. al. 2019	1960	381121	566	C	T	Rv0312	Essential		1	N	P189L	C	T	0	1	1
Walker et. al. 2013	P000071	4243217	None	C	T	Rv3793_Rv3794	None	None	1	I	None	C	T	0	1	1
Walker et. al. 2013	P000071	4407979	224	G	A	Rv3919c	Antibiotic Resistance	gid	1	N	P75L	G	A	0	1	1
Farhat et. al. 2019	1972	1918484	545	A	G	Rv1694	Antibiotic Resistance	tlyA	1	N	K182R	A	G	0	1	1
Walker et. al. 2013	P000271	237699	494	C	A	Rv0200	Non-Essential		1	N	T165K	C	A	0	1	1
Walker et. al. 2013	P000271	975937	1	T	C	Rv0876c	Non-Essential		1	N	M1V	T	C	0	1	1
