## Supplementary material for "In-host population dynamics of *M. tuberculosis* during treatment failure": Table S9

### Sheet: Reference_Genomes_used_in_simul
Strain	Lineage Decision (according to Coll et. al. 2014)	Global Mtb Lineage	Strain name
GCA_000008585.1_ASM858v1_genomic	lineage4,lineage4.1,lineage4.1.1,lineage4.1.1.3	4	CDC1551
GCA_000016145.1_ASM1614v1_genomic	lineage4,lineage4.9	4	H37Ra
GCA_000016925.1_ASM1692v1_genomic	lineage4,lineage4.3,lineage4.3.2,lineage4.3.2.1	4	F11
GCA_000153685.2_ASM15368v2_genomic	lineage4,lineage4.1,lineage4.1.2,lineage4.1.2.1	4	str. Haarlem
GCA_000195955.2_ASM19595v2_genomic	lineage4,lineage4.9	4	H37Rv complete genome
GCA_000224435.1_ASM22443v1_genomic	lineage4,lineage4.3,lineage4.3.3	4	CTRI-2
GCA_000270345.1_ASM27034v1_genomic	lineage2,lineage2.2,lineage2.2.1	2	CCDC5079
GCA_000270365.1_ASM27036v1_genomic	lineage2,lineage2.2,lineage2.2.1	2	CCDC5180
GCA_000277735.2_ASM27773v2_genomic	lineage4,lineage4.9	4	H37Rv
GCA_000331445.1_ASM33144v1_genomic	lineage4,lineage4.1,lineage4.1.2,lineage4.1.2.1	4	7199-99 complete genome
GCA_000350205.1_ASM35020v1_genomic	lineage4,lineage4.1,lineage4.1.2,lineage4.1.2.1	4	str. Erdman = ATCC 35801 DNA, complete
GCA_000364825.1_ASM36482v1_genomic	lineage2,lineage2.2,lineage2.2.1,lineage2.2.1.1	?	str. Beijing/NITR203
GCA_000389945.1_ASM38994v1_genomic	lineage1,lineage1.1,lineage1.1.2	1	EAI5/NITR206
GCA_000400615.1_ASM40061v1_genomic	lineage2,lineage2.2,lineage2.2.1	2	CCDC5079
GCA_000422125.1_ASM42212v1_genomic	lineage1,lineage1.1,lineage1.1.2	1	EAI5
GCA_000572125.1_ASM57212v1_genomic	lineage2,lineage2.2,lineage2.2.1	2	HKBS1
GCA_000572155.1_ASM57215v1_genomic	lineage2,lineage2.2,lineage2.2.1	2	BT2
GCA_000572175.1_ASM57217v1_genomic	lineage2,lineage2.2,lineage2.2.1	2	BT1
GCA_000572195.1_ASM57219v1_genomic	lineage2,lineage2.2,lineage2.2.1	2	CCDC5180
GCA_000698475.1_ASM69847v1_genomic	lineage2,lineage2.2,lineage2.2.2	2	K
GCA_000706665.1_ASM70666v1_genomic	lineage2,lineage2.2,lineage2.2.2	2	strain KIT87190
GCA_000738445.1_ASM73844v1_genomic	lineage2,lineage2.2,lineage2.2.2,lineage4.4,lineage4.4.2	?	strain ZMC13-264
GCA_000738475.1_ASM73847v1_genomic	lineage2,lineage2.2,lineage2.2.1,lineage4.4,lineage4.4.2	?	strain ZMC13-88
GCA_000756525.1_ASM75652v1_genomic	lineage2,lineage2.2,lineage2.2.1	2	strain 96075
GCA_000756545.1_ASM75654v1_genomic	lineage1,lineage1.2.1	1	strain 96121
GCA_000786505.1_MT49-02_genomic	lineage2,lineage2.2,lineage2.2.1	2	49-02 complete genome
GCA_000827085.1_ASM82708v1_genomic	lineage4,lineage4.9	4	H37RvSiena
GCA_000828995.1_ASM82899v1_genomic	lineage4,lineage4.9	4	str. Kurono DNA
GCA_000831245.1_ASM83124v1_genomic	lineage4,lineage4.9	4	H37Rv
GCA_000954155.1_ASM95415v1_genomic	lineage2,lineage2.2,lineage2.2.1	2	strain Beijing-like
GCA_001275565.2_ASM127556v2_genomic	lineage2,lineage2.2,lineage2.2.1	2	strain SCAID 187.0
GCA_001544705.1_ASM154470v1_genomic	lineage4,lineage4.9	4	strain F28
GCA_001544955.1_ASM154495v1_genomic	lineage4,lineage4.5	4	strain 22115
GCA_001544985.1_ASM154498v1_genomic	lineage4,lineage4.4,lineage4.4.2	4	strain 37004
GCA_001545015.1_ASM154501v1_genomic	lineage4,lineage4.2,lineage4.2.2	4	strain 22103
GCA_001545055.1_ASM154505v1_genomic	lineage3	3	strain 26105
GCA_001702435.1_ASM170243v1_genomic	lineage2,lineage2.2,lineage2.2.1	2	strain SCAID 320.0
GCA_001708265.1_ASM170826v1_genomic	lineage2,lineage2.2,lineage2.2.1	2	strain SCAID 252.0
GCA_001855255.1_ASM185525v1_genomic	lineage2,lineage2.2,lineage2.2.1,lineage2.2.1.1	2	strain 1458
GCA_001895765.1_ASM189576v1_genomic	lineage4,lineage4.3,lineage4.3.3	4	strain I0004241-1
GCA_001895785.1_ASM189578v1_genomic	lineage4,lineage4.3,lineage4.3.4,lineage4.3.4.2	4	strain M0018684-2
GCA_001895805.1_ASM189580v1_genomic	lineage4,lineage4.3,lineage4.3.4,lineage4.3.4.1	4	strain I0004000-1
GCA_001895825.1_ASM189582v1_genomic	lineage4,lineage4.1,lineage4.1.1,lineage4.1.1.3	4	strain I0002801-4
GCA_001895845.1_ASM189584v1_genomic	lineage4,lineage4.3,lineage4.3.3	4	strain I0002353-6
GCA_001895865.1_ASM189586v1_genomic	lineage4,lineage4.3,lineage4.3.3	4	strain M0002959-6
GCA_001922485.1_ASM192248v1_genomic	lineage4,lineage4.5	4	strain DK9897
GCA_001938725.1_ASM193872v1_genomic	lineage4,lineage4.9	4	H37Ra
GCA_002072775.2_ASM207277v2_genomic	lineage4,lineage4.5	4	strain MTB1
GCA_002116755.1_ASM211675v1_genomic	lineage2,lineage2.2,lineage2.2.1	2	strain Beijing-like/35049
GCA_002116775.1_ASM211677v1_genomic	lineage2,lineage2.2,lineage2.2.1	2	strain Beijing-like/36918
GCA_002116795.1_ASM211679v1_genomic	lineage2,lineage2.2,lineage2.2.1	2	strain Beijing-like/38774
GCA_002116815.1_ASM211681v1_genomic	lineage2,lineage2.2,lineage2.2.1	2	strain Beijing/391
GCA_002116835.1_ASM211683v1_genomic	lineage2,lineage2.2,lineage2.2.1	2	strain Beijing-like/50148
GCA_002116855.1_ASM211685v1_genomic	lineage2,lineage2.2,lineage2.2.1	2	strain Beijing-like/1104
