## Supplementary material for "In-host population dynamics of *M. tuberculosis* during treatment failure": Table S10

### Sheet: longitudinal_SNPs_to_simulate
Reference Position	Reference Allele	Alternate Allele	H37Rv Locus Tag	Genomic Coordinate	Gene Category	Symbol	SNP Type	AA change
6742	A	C	Rv0005	1503	Antibiotic Resistance	gyrB	N	E501D
7521	G	T	Rv0006	220	Antibiotic Resistance	gyrA	N	A74S
7581	G	A	Rv0006	280	Antibiotic Resistance	gyrA	N	D94N
7582	A	G	Rv0006	281	Antibiotic Resistance	gyrA	N	D94G
9582	A	G	Rv0006	2281	Antibiotic Resistance	gyrA	N	R761G
45183	G	A	Rv0041	1622	Essential	leuS	N	R541H
104833	C	G	Rv0095c	383	Non-Essential		N	G128A
104838	T	G	Rv0095c	378	Non-Essential		N	E126D
104962	G	A	Rv0095c	254	Non-Essential		N	A85V
105060	G	A	Rv0095c	156	Non-Essential		S	D52D
105063	G	A	Rv0095c	153	Non-Essential		S	F51F
114494	G	A	Rv0101	4494	Essential	nrp	S	L1498L
123993	G	A	Rv0105c	272	Non-Essential	rpmB1	N	A91V
129536	C	T	Rv0107c	1006	Non-Essential	ctpI	N	D336N
166624	T	G	Rv0139	798	Non-Essential		S	L266L
200390	A	G	Rv0170	496	Essential	mce1B	N	I166V
223690	G	A	Rv0192	127	Non-Essential	nan	N	G43R
223690	G	A	Rv0192A	84	Antigen	nan	S	L28L
237699	C	A	Rv0200	494	Non-Essential		N	T165K
273371	G	A	Rv0228	317	Essential		N	G106D
347221	G	C	Rv0284	1587	Essential		S	A529A
357477	G	A	Rv0293c	588	Antigen		S	Y196Y
370350	G	A	Rv0304c	2415	PE/PPE	PPE5	S	D805D
381121	C	T	Rv0312	566	Essential		N	P189L
387766	C	T	Rv0319	619	Non-Essential	pcp	N	R207W
394766	G	C	Rv0329c	555	Non-Essential		S	G185G
427516	G	C	Rv0355c	7164	PE/PPE	PPE8	N	Y2388*
485640	C	A	Rv0404	1664	Essential	fadD30	N	A555E
530960	A	G	Rv0442c	1255	PE/PPE	PPE10	N	S419P
561359	A	C	Rv0470c	353	Antigen	pcaA	N	V118G
571178	A	G	Rv0482	640	Non-Essential	murB	N	I214V
711794	T	G	Rv0618	259	Non-Essential	galTa	N	W87G
760314	G	T	Rv0667	508	Antibiotic Resistance	rpoB	N	V170F
761139	C	G	Rv0667	1333	Antibiotic Resistance	rpoB	N	H445D
761140	A	C	Rv0667	1334	Antibiotic Resistance	rpoB	N	H445P
761277	A	T	Rv0667	1471	Antibiotic Resistance	rpoB	N	I491F
764819	T	G	Rv0668	1450	Antibiotic Resistance	rpoC	N	W484G
765617	G	C	Rv0668	2248	Antibiotic Resistance	rpoC	N	E750Q
767123	G	T	Rv0668	3754	Antibiotic Resistance	rpoC	N	V1252L
779967	G	T	Rv0679c	74	Non-Essential		N	A25D
798849	A	G	Rv0698	17	Non-Essential		N	N6S
812422	C	T	Rv0716	364	Essential	rplE	N	R122C
819056	G	T	Rv0726c	585	Non-Essential		S	R195R
820633	C	T	Rv0728c	844	Non-Essential	serA2	N	V282I
843308	C	A	Rv0752c	1107	Non-Essential	fadE9	S	G369G
848538	G	T	Rv0755c	1503	PE/PPE	PPE12	S	G501G
851701	A	G	Rv0757	94	Non-Essential	phoP	N	I32V
861378	T	G	Rv0768	467	Non-Essential	aldA	N	I156S
866109	C	T	Rv0773c	1281	Antigen	ggtA	S	L427L
886005	C	G	Rv0792c	642	Non-Essential		S	V214V
893636	G	A	Rv0800	319	Non-Essential	pepC	N	G107R
969152	C	T	Rv0872c	1093	PE/PPE	PE_PGRS15	N	E365K
975937	T	C	Rv0876c	1	Non-Essential		N	M1V
998190	G	C	Rv0895	409	Non-Essential		N	G137R
999218	C	T	Rv0895	1437	Non-Essential		S	L479L
1013542	C	G	Rv0908	1812	Non-Essential	ctpE	S	S604S
1134561	T	C	Rv1015c	8	Non-Essential	rplY	N	K3R
1210611	C	T	Rv1086	17	Non-Essential		N	P6L
1247263	G	T	Rv1124	137	Non-Essential	ephC	N	C46F
1253207	A	G	Rv1129c	1328	Non-Essential		N	I443T
1273552	G	A	Rv1146	198	Non-Essential	mmpL13b	S	L66L
1301362	G	A	Rv1171	56	Non-Essential		N	G19D
1337474	A	G	Rv1194c	1040	Antigen		N	L347P
1339741	C	G	Rv1196	393	PE/PPE	PPE18	S	T131T
1370403	C	T	Rv1227c	423	Non-Essential		S	T141T
1461435	C	G	Rv1306	115	Essential	atpF	N	L39V
1564247	A	G	Rv1388	554	Essential	mihF	N	E185G
1611613	T	G	Rv1433	180	Non-Essential		N	S60R
1674481	T	G	Rv1484	280	Antibiotic Resistance	inhA	N	S94A
1690758	A	C	Rv1499	352	Non-Essential		N	I118L
1733615	G	C	Rv1533	6	Non-Essential		S	R2R
1744284	C	T	Rv1541c	88	Non-Essential	lprI	N	G30R
1745397	T	C	Rv1543	334	Non-Essential		N	C112R
1745608	G	A	Rv1543	545	Non-Essential		N	R182Q
1754448	G	T	Rv1550	733	Non-Essential	fadD11	N	D245Y
1755867	C	G	Rv1551	423	Non-Essential	plsB1	S	L141L
1767490	G	C	Rv1563c	1943	Non-Essential	treY	N	T648S
1809871	G	A	Rv1610	429	Essential		S	A143A
1852319	T	G	Rv1641	47	Antigen	infC	N	V16G
1852348	G	C	Rv1641	76	Antigen	infC	N	V26L
1918484	A	G	Rv1694	545	Antibiotic Resistance	tlyA	N	K182R
1943944	C	T	Rv1716	369	Non-Essential		S	N123N
1968717	G	A	Rv1742	545	Non-Essential		N	R182H
2062292	G	T	Rv1818c	383	PE/PPE	PE_PGRS33	N	T128N
2073493	A	G	Rv1828	413	Essential		N	E138G
2075138	T	A	Rv1830	298	Non-Essential		N	S100T
2103857	C	G	Rv1855c	251	Non-Essential		N	G84A
2154154	A	T	Rv1908c	1958	Antibiotic Resistance	katG	N	L653Q
2154695	C	A	Rv1908c	1417	Antibiotic Resistance	katG	N	V473F
2155573	G	T	Rv1908c	539	Antibiotic Resistance	katG	N	T180K
2155637	G	A	Rv1908c	475	Antibiotic Resistance	katG	N	L159F
2195923	A	C	Rv1944c	12	Non-Essential		N	D4E
2197148	C	A	Rv1945	1160	Non-Essential		N	T387N
2286003	C	T	Rv2040c	528	Essential		S	L176L
2288697	A	C	Rv2043c	545	Antibiotic Resistance	pncA	N	L182W
2288878	G	A	Rv2043c	364	Antibiotic Resistance	pncA	N	Q122*
2322095	C	T	Rv2064	645	Non-Essential	cobG	S	S215S
2322892	G	A	Rv2065	341	Non-Essential	cobH	N	R114Q
2328028	G	C	Rv2070c	198	Non-Essential	cobK	S	A66A
2344630	A	G	Rv2088	220	Non-Essential	pknJ	N	I74V
2390272	T	C	Rv2128	188	Non-Essential		N	F63S
2470131	G	C	Rv2205c	333	Non-Essential		N	H111Q
2575834	C	T	Rv2305	26	Non-Essential		N	A9V
2694727	A	G	Rv2397c	238	Essential	cysA1	N	F80L
2729733	C	A	Rv2434c	828	Non-Essential		N	E276D
2731215	A	C	Rv2435c	1535	Non-Essential		N	L512R
2814716	C	G	Rv2500c	196	Essential	fadE19	N	E66Q
2888109	G	A	Rv2566	1737	Non-Essential		S	L579L
3015270	C	T	Rv2700	68	Essential		N	P23L
3064091	G	A	Rv2751	454	Non-Essential		N	E152K
3067759	G	T	Rv2754c	187	Antibiotic Resistance	thyX	N	H63N
3220190	G	A	Rv2913c	1509	Non-Essential		S	R503R
3226389	A	G	Rv2917	27	Non-Essential		S	A9A
3247579	G	A	Rv2931	2135	Non-Essential	ppsA	N	R712Q
3258071	A	C	Rv2933	2387	Non-Essential	ppsC	N	D796A
3270363	C	A	Rv2935	2627	Non-Essential	ppsE	N	A876E
3293207	C	T	Rv2946c	3147	Non-Essential	pks1	S	V1049V
3301183	C	A	Rv2950c	1273	Non-Essential	fadD29	N	V425F
3330756	G	C	Rv2974c	606	Non-Essential		N	Y202*
3447421	C	T	Rv3082c	1006	Non-Essential	virS	N	G336R
3493331	G	C	Rv3128c	851	Non-Essential		N	T284S
3502529	G	C	Rv3136	736	PE/PPE	PPE51	N	A246P
3547988	T	G	Rv3179	371	Non-Essential		N	L124R
3617808	G	A	Rv3240c	2724	Essential	secA1	S	R908R
3685235	G	A	Rv3299c	729	Non-Essential	atsB	S	A243A
3688276	G	A	Rv3302c	1167	Non-Essential	glpD2	S	T389T
3689864	T	C	Rv3303c	1075	Non-Essential	lpdA	N	R359G
3707874	T	G	Rv3320c	197	Non-Essential		N	D66A
3730411	G	A	Rv3343c	6525	PE/PPE	PPE54	S	G2175G
3805480	C	T	Rv3390	616	Non-Essential	lpqD	N	H206Y
3895269	G	C	Rv3478	844	PE/PPE	PPE60	N	E282Q
3895281	T	C	Rv3478	856	PE/PPE	PPE60	N	W286R
3895282	G	A	Rv3478	857	PE/PPE	PPE60	N	W286*
3899339	G	A	Rv3480c	1064	Non-Essential		N	P355L
3994622	G	A	Rv3554	1938	Non-Essential	fdxB	S	E646E
4063121	T	G	Rv3623	595	Non-Essential	lpqG	N	S199A
4141705	A	C	Rv3698	1213	Non-Essential		S	R405R
4184074	G	A	Rv3733c	439	Non-Essential		N	R147W
4207017	G	A	Rv3762c	1860	Non-Essential		S	A620A
4232644	A	T	Rv3786c	954	Non-Essential		S	V318V
4247431	G	C	Rv3795	918	Antibiotic Resistance	embB	N	M306I
4247469	A	G	Rv3795	956	Antibiotic Resistance	embB	N	Y319C
4247729	G	A	Rv3795	1216	Antibiotic Resistance	embB	N	G406S
4264887	A	G	Rv3803c	576	Antigen	fbpD	S	G192G
4301121	C	T	Rv3826	1310	Non-Essential	fadD23	N	P437L
4313761	T	C	Rv3840	195	Non-Essential		S	T65T
4326401	C	G	Rv3854c	1073	Antibiotic Resistance	ethA	N	G358A
4326749	T	G	Rv3854c	725	Antibiotic Resistance	ethA	N	N242T
4346950	C	A	Rv3870	470	Essential		N	A157E
4355378	C	T	Rv3877	372	Essential		S	I124I
4407979	G	A	Rv3919c	224	Antibiotic Resistance	gid	N	P75L
