## Supplementary material for "In-host population dynamics of *M. tuberculosis* during treatment failure": Table S12

### Sheet: epitopes_with_SNPs
Peptide	H37Rv Homolog	Rv position #	Start Peptide Genomic Coord	End Peptide Genomic Coord	in-host SNPs within epitope
LIATNLLGQNTPAIAVNEAE	Rv1196	121-140	360	420	1
TPAIAVNEAEYGEMWAQDAA	Rv1196	131-150	390	450	1
LIATNLLGQNTPAIA	Rv1196	121-135	360	405	1
LLGQNTPAIAVNEAE	Rv1196	126-140	375	420	1
TPAIAVNEAEYGEMW	Rv1196	131-145	390	435	1
