## Supplementary material for "In-host population dynamics of *M. tuberculosis* during treatment failure": Table S13

### Sheet: top_hit_genes_from_significance
H37Rv Locus Tag	Gene Category	Symbol	p-values
Rv0095c	Non-Essential		2.35367e-14
Rv0667	Antibiotic Resistance	rpoB	1.63526e-10
Rv1908c	Antibiotic Resistance	katG	3.83355e-08
Rv0006	Antibiotic Resistance	gyrA	7.06596e-08
Rv3478	PE/PPE	PPE60	1.82732e-07
Rv2043c	Antibiotic Resistance	pncA	1.72701e-06
Rv1641	Antigen	infC	2.17396e-06
Rv0139	Non-Essential		1.03315e-05
Rv3795	Antibiotic Resistance	embB	1.0356e-05
Rv1543	Non-Essential		1.04217e-05
