## Supplementary material for "In-host population dynamics of *M. tuberculosis* during treatment failure": Table S14

### Sheet: genes_mutated_within_multiple_s
Gene Category	Symbol	Number of Subjects	Number of sSNPs	Number of nSNPs	average ∆AF	H37Rv Locus Tag
Antibiotic Resistance	rpoB	6	0	6	0.968333	Rv0667
Antibiotic Resistance	gyrA	4	0	4	0.925	Rv0006
Antibiotic Resistance	katG	4	0	4	0.925	Rv1908c
Antibiotic Resistance	rpoC	3	0	3	0.98	Rv0668
Antibiotic Resistance	embB	3	0	3	0.983333	Rv3795
Antibiotic Resistance	ethA	2	0	2	0.86	Rv3854c
Non-Essential	Rv0139	2	2	0	0.995	Rv0139
Non-Essential	Rv0895	2	1	1	0.99	Rv0895
Non-Essential	Rv1543	2	0	2	0.985	Rv1543
