## Supplementary material for "In-host population dynamics of *M. tuberculosis* during treatment failure": Table S16

<br>Acetyl-CoA fermentation to Butyrate	['Rv0468', 'Rv0860']
<br>Adenosyl nucleosidases	['Rv0091']
<br>Arginine Biosynthesis -- gjo	['Rv1653']
<br>Arginine Biosynthesis extended	['Rv1202', 'Rv1652', 'Rv1653', 'Rv1654', 'Rv1655', 'Rv1656', 'Rv1657', 'Rv1658', 'Rv1659']
<br>Arginine Deiminase Pathway	['Rv1656', 'Rv1657']
<br>Arginine and Ornithine Degradation	['Rv1001', 'Rv1656', 'Rv1657']
<br>Aromatic amino acid degradation	['Rv2993c']
<br>Arsenic resistance	['Rv2643']
<br>AttEFGH ABC Transport System	['Rv0987']
<br>Bacterial Cell Division	['Rv0016c', 'Rv2163c', 'Rv2165c', 'Rv2166c', 'Rv2864c']
<br>Bacterial Cytoskeleton	['Rv0016c', 'Rv0017c', 'Rv1024', 'Rv2150c', 'Rv2151c', 'Rv2154c', 'Rv2163c', 'Rv2166c', 'Rv2748c', 'Rv2864c', 'Rv3213c', 'Rv3282', 'Rv3660c', 'Rv3917c', 'Rv3918c']
<br>Bacterial RNA-metabolizing Zn-dependent hydrolases	['Rv2748c']
<br>Bacterial signal recognition particle (SRP)	['Rv2921c']
<br>Biotin biosynthesis	['Rv0243', 'Rv1074c', 'Rv1323']
<br>Biotin biosynthesis Experimental	['Rv1568', 'Rv1569', 'Rv1570', 'Rv1589']
<br>Biotin synthesis cluster	['Rv0243', 'Rv0404', 'Rv1074c', 'Rv1323', 'Rv1568', 'Rv1569', 'Rv1570', 'Rv1589', 'Rv1925', 'Rv2187', 'Rv2505c', 'Rv2590', 'Rv3242c', 'Rv3279c', 'Rv3366']
<br>Biphenyl Degradation	['Rv3568c']
<br>Branched-Chain Amino Acid Biosynthesis	['Rv2210c', 'Rv3002c', 'Rv3003c']
<br>Butanol Biosynthesis	['Rv0222', 'Rv0243', 'Rv0468', 'Rv1074c', 'Rv1141c', 'Rv1142c', 'Rv1323', 'Rv1715', 'Rv2486', 'Rv2679', 'Rv3039c', 'Rv3516']
<br>CBSS-176299.4.peg.1292	['Rv2364c']
<br>CBSS-1806.1.peg.1285	['Rv1618', 'Rv2605c']
<br>CBSS-1806.1.peg.3045	['Rv2783c']
<br>CBSS-196164.1.peg.1690	['Rv1451']
<br>CBSS-196164.1.peg.461	['Rv0526', 'Rv0527', 'Rv0528', 'Rv0529']
<br>CBSS-246196.1.peg.364	['Rv0242c', 'Rv0243', 'Rv1074c', 'Rv1323', 'Rv1483']
<br>CBSS-269801.1.peg.1715	['Rv2965c', 'Rv2966c']
<br>CBSS-312309.3.peg.1965	['Rv2918c']
<br>CBSS-316057.3.peg.563	['Rv1451', 'Rv2235']
<br>CBSS-336982.3.peg.3874	['Rv3660c']
<br>CBSS-350688.3.peg.1509	['Rv2782c', 'Rv2783c', 'Rv2786c', 'Rv2838c', 'Rv2839c']
<br>CBSS-83331.1.peg.3039	['Rv0016c', 'Rv2163c', 'Rv2864c']
<br>CBSS-84588.1.peg.1247	['Rv3025c', 'Rv3778c']
<br>CO Dehydrogenase	['Rv0368c', 'Rv0370c', 'Rv0372c', 'Rv0373c', 'Rv0374c', 'Rv0375c', 'Rv0377']
<br>CRISPRs	['Rv2819c', 'Rv2820c', 'Rv2821c', 'Rv2822c', 'Rv2823c']
<br>Carbon monoxide dehydrogenase maturation factors	['Rv0368c', 'Rv0369c', 'Rv0370c', 'Rv0372c']
<br>Carbon monoxide oxidation	['Rv0368c', 'Rv0369c', 'Rv0370c', 'Rv0371c', 'Rv0372c', 'Rv0373c', 'Rv0374c', 'Rv0375c', 'Rv0376c', 'Rv0377']
<br>Carotenoids	['Rv0562', 'Rv0989c', 'Rv3383c', 'Rv3398c']
<br>Cell division cluster	['Rv2148c', 'Rv2150c', 'Rv2151c', 'Rv2154c', 'Rv2163c', 'Rv2164c', 'Rv2165c', 'Rv2166c']
<br>Cell division-ribosomal stress proteins cluster	['Rv0435c', 'Rv1024', 'Rv3610c']
<br>Cholesterol catabolic operon in Mycobacteria	['Rv3543c', 'Rv3544c', 'Rv3545c']
<br>Chorismate Synthesis	['Rv2539c', 'Rv3838c']
<br>Chorismate: Intermediate for synthesis of Tryptophan, PAPA antibiotics, PABA, 3-hydroxyanthranilate and more.	['Rv0013']
<br>Cluster containing Alanyl-tRNA synthetase	['Rv2552c']
<br>Cobalamin synthesis	['Rv2066']
<br>Coenzyme A Biosynthesis	['Rv1391', 'Rv2573', 'Rv2965c', 'Rv3001c']
<br>Coenzyme A Biosynthesis cluster	['Rv2225', 'Rv3600c', 'Rv3601c', 'Rv3602c']
<br>Coenzyme B12 biosynthesis	['Rv0254c', 'Rv0255c', 'Rv0306', 'Rv2065', 'Rv2066', 'Rv2070c', 'Rv2071c', 'Rv2072c', 'Rv2207', 'Rv2208', 'Rv2231c', 'Rv2236c', 'Rv2848c', 'Rv2849c', 'Rv2850c']
<br>Coenzyme F420 synthesis	['Rv1173', 'Rv3262']
<br>Common Pathway For Synthesis of Aromatic Compounds (DAHP synthase to chorismate)	['Rv2178c', 'Rv2537c', 'Rv2538c', 'Rv2539c', 'Rv2540c', 'Rv2552c', 'Rv3227']
<br>Conserved gene cluster associated with Met-tRNA formyltransferase	['Rv0429c', 'Rv1408', 'Rv1622c', 'Rv2691', 'Rv2692', 'Rv3419c', 'Rv3420c', 'Rv3421c']
<br>Copper homeostasis	['Rv0092', 'Rv0102', 'Rv0103c', 'Rv0969', 'Rv1469', 'Rv1992c']
<br>Cysteine Biosynthesis	['Rv1286']
<br>DNA Repair Base Excision	['Rv0937c', 'Rv0938']
<br>DNA ligases	['Rv0937c', 'Rv0938', 'Rv3062', 'Rv3730c', 'Rv3731']
<br>DNA repair, bacterial	['Rv1696', 'Rv3585']
<br>DNA repair, bacterial RecFOR pathway	['Rv0054', 'Rv2362c', 'Rv2737c', 'Rv3715c']
<br>DNA replication cluster 1	['Rv0003', 'Rv0006']
<br>DNA replication strays	['Rv3370c', 'Rv3394c']
<br>DNA topoisomerases, Type I, ATP-independent	['Rv3646c']
<br>DNA topoisomerases, Type II, ATP-dependent	['Rv0006']
<br>De Novo Purine Biosynthesis	['Rv0956', 'Rv0957']
<br>De Novo Pyrimidine Synthesis	['Rv1379']
<br>Dehydrogenase complexes	['Rv0429c', 'Rv0462', 'Rv1024', 'Rv2210c', 'Rv2213', 'Rv2241']
<br>Deoxyribose and Deoxynucleoside Catabolism	['Rv2436', 'Rv3307']
<br>Dimethylarginine metabolism	['Rv2322c']
<br>Dioxygenases (EC 1.13.11.-)	['Rv3568c']
<br>ECF class transporters	['Rv2326c']
<br>Encapsulating protein for DyP-type peroxidase and ferritin-like protein oligomers	['Rv0798c', 'Rv0799c']
<br>F0F1-type ATP synthase	['Rv1307']
<br>Fatty Acid Biosynthesis FASII	['Rv0242c', 'Rv0904c', 'Rv1483', 'Rv2523c', 'Rv3285']
<br>Fatty acid metabolism cluster	['Rv0222', 'Rv0243', 'Rv0404', 'Rv0456c', 'Rv0468', 'Rv0551c', 'Rv0675', 'Rv0860', 'Rv0905', 'Rv0914c', 'Rv1074c', 'Rv1141c', 'Rv1142c', 'Rv1323', 'Rv1427c', 'Rv1925', 'Rv2187', 'Rv2486', 'Rv2505c', 'Rv2590', 'Rv2679', 'Rv2831', 'Rv3039c', 'Rv3089', 'Rv3373', 'Rv3516']
<br>Folate Biosynthesis	['Rv0013', 'Rv0070c', 'Rv0812', 'Rv0992c', 'Rv1005c', 'Rv1406', 'Rv2447c', 'Rv2763c']
<br>Folate biosynthesis cluster	['Rv0435c', 'Rv3601c', 'Rv3602c', 'Rv3603c', 'Rv3606c', 'Rv3607c', 'Rv3608c', 'Rv3609c', 'Rv3610c', 'Rv3624c', 'Rv3625c']
<br>Formate hydrogenase	['Rv0083']
<br>GMP synthase	['Rv3396c']
<br>Glutamine synthetases	['Rv2220', 'Rv2222c']
<br>Glutamine, Glutamate, Aspartate and Asparagine Biosynthesis	['Rv2220', 'Rv2222c', 'Rv2476c', 'Rv2860c', 'Rv3291c', 'Rv3858c', 'Rv3859c']
<br>Glutaredoxins	['Rv2786c', 'Rv3366']
<br>Glutathione analogs: mycothiol	['Rv2259']
<br>Glutathione-regulated potassium-efflux system and associated functions	['Rv0956', 'Rv2691', 'Rv2692']
<br>Glycerol and Glycerol-3-phosphate Uptake and Utilization	['Rv0564c', 'Rv2982c']
<br>Glycerolipid and Glycerophospholipid Metabolism in Bacteria	['Rv0564c', 'Rv1822', 'Rv2244', 'Rv2249c', 'Rv2483c', 'Rv2612c', 'Rv2746c', 'Rv2982c', 'Rv3302c', 'Rv3696c']
<br>Glycine Biosynthesis	['Rv0070c']
<br>Glycine and Serine Utilization	['Rv0069c', 'Rv0070c', 'Rv0505c', 'Rv1077', 'Rv1079', 'Rv2483c', 'Rv3042c', 'Rv3661']
<br>Glycine cleavage system	['Rv0070c', 'Rv0462', 'Rv1826', 'Rv1832', 'Rv2211c', 'Rv3303c']
<br>Glycolysis and Gluconeogenesis	['Rv1023', 'Rv1436', 'Rv1438', 'Rv1617']
<br>Glycyl-tRNA synthetase containing cluster	['Rv2362c', 'Rv2364c', 'Rv2366c', 'Rv2367c', 'Rv2368c']
<br>Glyoxylate bypass	['Rv0889c', 'Rv0896', 'Rv1475c']
<br>Glyoxylate bypass cluster	['Rv0467', 'Rv1837c']
<br>HMG CoA Synthesis	['Rv2505c']
<br>Heat shock dnaK gene cluster extended	['Rv0350', 'Rv0351', 'Rv0352', 'Rv1003', 'Rv2373c', 'Rv2374c']
<br>Heme and Siroheme Biosynthesis	['Rv0511', 'Rv0524', 'Rv1341', 'Rv1485', 'Rv2207', 'Rv2208', 'Rv2374c', 'Rv2388c', 'Rv2404c', 'Rv2847c']
<br>High affinity phosphate transporter and control of PHO regulon	['Rv0821c', 'Rv3301c']
<br>Histidine Biosynthesis	['Rv1603']
<br>Housecleaning nucleoside triphosphate pyrophosphatases	['Rv1341']
<br>Inorganic Sulfur Assimilation	['Rv0886', 'Rv1285', 'Rv1286', 'Rv2392', 'Rv2397c', 'Rv2398c', 'Rv2399c', 'Rv2400c']
<br>Inteins	['Rv1461', 'Rv1547', 'Rv1868', 'Rv2047c', 'Rv2368c', 'Rv2737c', 'Rv2839c', 'Rv3646c']
<br>Involvement of a novel heat shock protein (Hsp22.5) in mycobacterial persistence	['Rv0985c', 'Rv0992c', 'Rv0993']
<br>Isoleucine degradation	['Rv0222', 'Rv0243', 'Rv0468', 'Rv0860', 'Rv1074c', 'Rv1141c', 'Rv1142c', 'Rv1323', 'Rv2210c', 'Rv2215', 'Rv2486', 'Rv2495c', 'Rv2496c', 'Rv2497c', 'Rv2679', 'Rv3039c', 'Rv3516']
<br>Isoprenoid Biosynthesis	['Rv0243', 'Rv0562', 'Rv0989c', 'Rv1074c', 'Rv1323', 'Rv2868c', 'Rv3383c', 'Rv3398c', 'Rv1087A']
<br>Isoprenoid Biosynthesis: Interconversions	['Rv0562', 'Rv1745c', 'Rv2173', 'Rv3383c', 'Rv3398c']
<br>Isoprenoinds for Quinones	['Rv0562', 'Rv0989c', 'Rv2173', 'Rv2361c', 'Rv3383c', 'Rv3398c', 'Rv1087A']
<br>Leucine Biosynthesis	['Rv2210c', 'Rv2987c', 'Rv2988c', 'Rv2995c', 'Rv3710']
<br>Leucine Degradation and HMG-CoA Metabolism	['Rv0462', 'Rv0971c', 'Rv0972c', 'Rv0973c', 'Rv0974c', 'Rv0975c', 'Rv2210c', 'Rv2215', 'Rv2495c', 'Rv2496c', 'Rv2497c', 'Rv2498c', 'Rv2500c', 'Rv2501c', 'Rv2502c', 'Rv2503c', 'Rv2504c', 'Rv2505c', 'Rv3280']
<br>Lipid-linked oligosaccharide synthesis related cluster	['Rv2051c']
<br>Lipoic acid metabolism	['Rv1832', 'Rv2215', 'Rv2217', 'Rv2495c', 'Rv3279c']
<br>Lipoic acid synthesis cluster	['Rv2217', 'Rv2218']
<br>Lysine Biosynthesis DAP Pathway	['Rv1202', 'Rv2726c']
<br>Lysine Biosynthesis DAP Pathway, GJO scratch	['Rv1178', 'Rv1201c', 'Rv1202', 'Rv1293', 'Rv2726c', 'Rv2753c', 'Rv2773c', 'Rv3708c', 'Rv3709c']
<br>Macromolecular synthesis operon	['Rv1383', 'Rv1384', 'Rv3419c']
<br>Magnesium transport	['Rv1841c', 'Rv1842c', 'Rv2366c']
<br>Maltose and Maltodextrin Utilization	['Rv1328', 'Rv1563c', 'Rv1781c']
<br>Menaquinone and Phylloquinone Biosynthesis -- gjo	['Rv0534c', 'Rv0542c', 'Rv0548c', 'Rv0554', 'Rv0555', 'Rv0558', 'Rv3215']
<br>Metallocarboxypeptidases (EC 3.4.17.-)	['Rv2911', 'Rv3330', 'Rv3627c']
<br>Methionine Biosynthesis	['Rv0091', 'Rv0391', 'Rv0848', 'Rv1077', 'Rv1079', 'Rv2334', 'Rv2335', 'Rv3340']
<br>Methionine Degradation	['Rv0091', 'Rv1077', 'Rv1079', 'Rv1392', 'Rv2241', 'Rv3248c']
<br>Methylcitrate cycle	['Rv0467', 'Rv1475c']
<br>Molybdenum cofactor biosynthesis	['Rv0345', 'Rv0371c', 'Rv0376c', 'Rv0438c', 'Rv0865', 'Rv0984', 'Rv0994', 'Rv3323c', 'Rv3609c']
<br>Muconate lactonizing enzyme family	['Rv0316', 'Rv0542c', 'Rv0554']
<br>Murein Hydrolases	['Rv2911', 'Rv3330', 'Rv3627c']
<br>Mycobacterium virulence operon involved in an unknown function with a Jag Protein and YidC and YidD	['Rv3921c']
<br>Mycobacterium virulence operon involved in fatty acids biosynthesis	['Rv2245', 'Rv2246', 'Rv2247', 'Rv3799c']
<br>Mycobacterium virulence operon involved in lipid degradation	['Rv2950c']
<br>Mycobacterium virulence operon involved with a dormancy regulon	['Rv2029c']
<br>Mycobacterium virulence operon involved with a mostly uncharacterized dormancy regulon	['Rv2007c']
<br>Mycobacterium virulence operon with PE family and Esat6-like proteins	['Rv1196', 'Rv1197', 'Rv1198', 'Rv2346c', 'Rv2347c', 'Rv3619c', 'Rv3620c', 'Rv3621c']
<br>NAD and NADP cofactor biosynthesis global	['Rv0212c', 'Rv1594', 'Rv1595', 'Rv1596', 'Rv1695', 'Rv3014c']
<br>Nitrate and nitrite ammonification	['Rv1161', 'Rv1162', 'Rv1163', 'Rv1164', 'Rv1736c', 'Rv1737c']
<br>Nonhomologous End-Joining in Bacteria	['Rv0937c', 'Rv0938', 'Rv3731']
<br>Nonmevalonate Branch of Isoprenoid Biosynthesis	['Rv1011', 'Rv1110', 'Rv2682c', 'Rv2868c', 'Rv3379c', 'Rv3382c', 'Rv3581c', 'Rv3582c']
<br>Nudix proteins (nucleoside triphosphate hydrolases)	['Rv1700', 'Rv2697c']
<br>NusA-TFII Cluster	['Rv2117', 'Rv2838c', 'Rv2839c', 'Rv2840c', 'Rv2841c', 'Rv2842c']
<br>One-carbon metabolism by tetrahydropterines	['Rv0992c', 'Rv2964', 'Rv3356c']
<br>Oxidative stress	['Rv1908c', 'Rv2359', 'Rv3846']
<br>PPE gene cluster in Mycobacteria	['Rv1195', 'Rv1196', 'Rv1800', 'Rv1801', 'Rv1802', 'Rv1809', 'Rv1811']
<br>Pentose phosphate pathway	['Rv1017c', 'Rv1121', 'Rv1408', 'Rv1447c', 'Rv2465c']
<br>Peptide methionine sulfoxide reductase	['Rv0527']
<br>Peptidoglycan Biosynthesis	['Rv0016c', 'Rv1018c', 'Rv1338', 'Rv2152c', 'Rv2153c', 'Rv2155c', 'Rv2156c', 'Rv2157c', 'Rv2158c', 'Rv2163c', 'Rv2220', 'Rv2222c', 'Rv2864c', 'Rv2911', 'Rv3330', 'Rv3627c']
<br>Peptidoglycan biosynthesis--gjo	['Rv2152c', 'Rv2155c', 'Rv2157c', 'Rv2158c', 'Rv2981c']
<br>Periplasmic Stress Response	['Rv2869c']
<br>Periplasmic disulfide interchange	['Rv0527']
<br>Phd-Doc, YdcE-YdcD toxin-antitoxin (programmed cell death) systems	['Rv0298', 'Rv0299', 'Rv1991c', 'Rv2801c']
<br>Phenylalanine and Tyrosine Branches from Chorismate	['Rv0948c', 'Rv1885c', 'Rv3754', 'Rv3838c']
<br>PhoR-PhoB two-component regulatory system	['Rv0490', 'Rv0491', 'Rv0928', 'Rv0932c', 'Rv0934']
<br>Phosphate metabolism	['Rv0155', 'Rv0156', 'Rv0157', 'Rv0490', 'Rv0491', 'Rv0496', 'Rv0820', 'Rv0821c', 'Rv0928', 'Rv0929', 'Rv0930', 'Rv0932c', 'Rv0933', 'Rv0934', 'Rv0935', 'Rv0936', 'Rv1026', 'Rv2182c', 'Rv2261c', 'Rv2262c', 'Rv2366c', 'Rv2367c', 'Rv2368c', 'Rv2483c', 'Rv2713', 'Rv2984', 'Rv3026c', 'Rv3301c', 'Rv3815c', 'Rv3816c']
<br>Phosphoglycerate mutase protein family	['Rv0489']
<br>Polyamine Metabolism	['Rv0091']
<br>Polyhydroxybutyrate metabolism	['Rv0222', 'Rv0243', 'Rv0468', 'Rv0860', 'Rv1074c', 'Rv1141c', 'Rv1142c', 'Rv1323', 'Rv1715', 'Rv2486', 'Rv2503c', 'Rv2504c', 'Rv2505c', 'Rv2679', 'Rv3039c', 'Rv3516']
<br>Polyphosphate	['Rv0496', 'Rv1026', 'Rv2702', 'Rv2984']
<br>Polyprenyl Diphosphate Biosynthesis	['Rv0562', 'Rv0989c', 'Rv1086', 'Rv2173', 'Rv3383c', 'Rv3398c']
<br>Possible new toxin-antitoxin system including DivIC	['Rv1024']
<br>Potassium homeostasis	['Rv0985c', 'Rv1028c', 'Rv2691', 'Rv2692', 'Rv3104c']
<br>Proline Synthesis	['Rv0500', 'Rv2427c', 'Rv2439c']
<br>Proline, 4-hydroxyproline uptake and utilization	['Rv0500', 'Rv1187', 'Rv2322c']
<br>Propionate-CoA to Succinate Module	['Rv0467', 'Rv1130', 'Rv1131', 'Rv1475c']
<br>Proteasome archaeal	['Rv2097c', 'Rv2109c', 'Rv2110c', 'Rv2111c', 'Rv2112c', 'Rv2115c']
<br>Protection from Reactive Oxygen Species	['Rv1908c']
<br>Protein chaperones	['Rv0350', 'Rv0351', 'Rv0352', 'Rv0353', 'Rv2373c']
<br>Proteolysis in bacteria, ATP-dependent	['Rv0384c', 'Rv3585']
<br>Pterin biosynthesis	['Rv3609c']
<br>Pterin carbinolamine dehydratase	['Rv3110', 'Rv1159A']
<br>Purine conversions	['Rv0357c', 'Rv0777', 'Rv2984', 'Rv3307', 'Rv3396c', 'Rv3624c']
<br>Purine salvage cluster	['Rv0362', 'Rv1107c', 'Rv1108c', 'Rv1232c', 'Rv1843c', 'Rv3410c', 'Rv3411c']
<br>Pyridoxin (Vitamin B6) Biosynthesis	['Rv0728c', 'Rv0884c', 'Rv1436', 'Rv2604c', 'Rv2606c', 'Rv2682c', 'Rv2996c', 'Rv3379c']
<br>Pyruvate Alanine Serine Interconversions	['Rv0069c', 'Rv1704c', 'Rv2210c', 'Rv3423c']
<br>Pyruvate metabolism I: anaplerotic reactions, PEP	['Rv0211', 'Rv1127c', 'Rv1617', 'Rv1868', 'Rv2047c']
<br>Pyruvate metabolism II: acetyl-CoA, acetogenesis from pyruvate	['Rv0147', 'Rv0458', 'Rv0768', 'Rv1151c', 'Rv2241', 'Rv3667']
<br>Quinate degradation	['Rv2537c']
<br>RNA 3&#39	[]
<br>RNA methylation	['Rv1407', 'Rv2372c', 'Rv2879c', 'Rv2880c', 'Rv2966c', 'Rv3025c', 'Rv3366', 'Rv3778c']
<br>RNA modification and chromosome partitioning cluster	['Rv3213c', 'Rv3917c', 'Rv3918c']
<br>RNA modification cluster	['Rv3921c', 'Rv3922c']
<br>RNA polymerase bacterial	['Rv0667', 'Rv0668', 'Rv1390']
<br>RNA processing and degradation, bacterial	['Rv2837c', 'Rv2838c', 'Rv2925c']
<br>RNA pseudouridine syntheses	[]
<br>RecA and RecX	['Rv2737c']
<br>Recycling of Peptidoglycan Amino Acids	['Rv3915']
<br>Redox-dependent regulation of nucleus processes	['Rv0573c', 'Rv1151c', 'Rv1436', 'Rv2043c']
<br>Resistance to fluoroquinolones	['Rv0006']
<br>Respiratory Complex I	['Rv3145', 'Rv3146', 'Rv3147', 'Rv3148', 'Rv3149', 'Rv3150', 'Rv3151', 'Rv3152', 'Rv3153', 'Rv3154', 'Rv3155', 'Rv3156', 'Rv3157', 'Rv3158']
<br>Respiratory dehydrogenases 1	['Rv0392c', 'Rv1188', 'Rv1812c', 'Rv1854c', 'Rv1872c', 'Rv2249c', 'Rv3302c']
<br>Rhamnose containing glycans	['Rv0536', 'Rv3465', 'Rv3634c']
<br>Riboflavin synthesis cluster	['Rv0392c', 'Rv1385', 'Rv1408', 'Rv1409', 'Rv1412', 'Rv1415', 'Rv1416', 'Rv1812c', 'Rv1854c', 'Rv1901', 'Rv1940', 'Rv2121c', 'Rv2122c', 'Rv2977c']
<br>Riboflavin, FMN and FAD metabolism	['Rv1409', 'Rv1415', 'Rv1940', 'Rv2786c']
<br>Riboflavin, FMN and FAD metabolism in plants	['Rv1409', 'Rv1412', 'Rv1415', 'Rv1416', 'Rv1901', 'Rv1940', 'Rv2603c', 'Rv2786c']
<br>Ribonuclease H	['Rv2902c']
<br>Ribonucleases in Bacillus	['Rv2752c', 'Rv2902c']
<br>Ribonucleotide reduction	['Rv0570', 'Rv3053c']
<br>Ribosomal protein S5p acylation	['Rv0995']
<br>Ribosome LSU bacterial	['Rv0640', 'Rv0641', 'Rv0651', 'Rv0652', 'Rv1298', 'Rv1642', 'Rv1643', 'Rv2057c', 'Rv2441c', 'Rv2442c', 'Rv3924c']
<br>Ribosome SSU bacterial	['Rv0055', 'Rv0682', 'Rv0683', 'Rv0717', 'Rv0721', 'Rv1630', 'Rv2055c', 'Rv2056c', 'Rv2785c', 'Rv2890c', 'Rv2909c']
<br>Ribosome activity modulation	['Rv3241c']
<br>Ribosome biogenesis bacterial	['Rv0995', 'Rv1010', 'Rv1540', 'Rv2444c', 'Rv2907c', 'Rv3300c', 'Rv3420c', 'Rv3421c']
<br>Ribosome post-transcriptional modification and chromosomal segregation cluster	['Rv0993', 'Rv1699', 'Rv1700', 'Rv1711', 'Rv2182c', 'Rv2483c', 'Rv3026c', 'Rv3213c', 'Rv3754', 'Rv3815c', 'Rv3816c', 'Rv3918c']
<br>Ribosome recycling related cluster	['Rv2883c', 'Rv2889c', 'Rv2890c']
<br>Rubrerythrin	['Rv1608c']
<br>RuvABC plus a hypothetical	['Rv2603c']
<br>Serine Biosynthesis	['Rv0070c', 'Rv0505c', 'Rv0728c', 'Rv0884c', 'Rv2483c', 'Rv2996c', 'Rv3042c', 'Rv3661']
<br>Serine-glyoxylate cycle	['Rv0070c', 'Rv0243', 'Rv0247c', 'Rv0467', 'Rv0889c', 'Rv0896', 'Rv0951', 'Rv0952', 'Rv0973c', 'Rv0974c', 'Rv0992c', 'Rv1023', 'Rv1074c', 'Rv1240', 'Rv1323', 'Rv1475c', 'Rv1492', 'Rv1493', 'Rv1553', 'Rv1837c', 'Rv2247', 'Rv2501c', 'Rv2502c', 'Rv2503c', 'Rv2504c', 'Rv3280', 'Rv3319', 'Rv3356c', 'Rv3799c']
<br>SigmaB stress responce regulation	['Rv0445c']
<br>Signal peptidase	['Rv1539', 'Rv2903c']
<br>Soluble cytochromes and functionally related electron carriers	['Rv0763c', 'Rv0886']
<br>Sporulation-associated proteins with broader functions	['Rv1014c']
<br>Stationary phase repair cluster	['Rv1024', 'Rv2164c', 'Rv3581c', 'Rv3582c']
<br>Stress related cluster	['Rv3063', 'Rv3679', 'Rv3680']
<br>Stringent Response, (p)ppGpp metabolism	['Rv1897c', 'Rv2580c', 'Rv2583c', 'Rv2584c']
<br>Succinate dehydrogenase	['Rv0247c', 'Rv0248c', 'Rv1552', 'Rv1553', 'Rv3318', 'Rv3319']
<br>TCA Cycle	['Rv0066c', 'Rv0247c', 'Rv0248c', 'Rv0462', 'Rv0889c', 'Rv0896', 'Rv0951', 'Rv0952', 'Rv1240', 'Rv1475c', 'Rv1552', 'Rv1553', 'Rv3303c', 'Rv3318', 'Rv3319', 'Rv3339c']
<br>Terminal cytochrome C oxidases	['Rv0092', 'Rv0103c', 'Rv0969', 'Rv1469', 'Rv1992c', 'Rv2193', 'Rv2200c']
<br>Terminal cytochrome d ubiquinol oxidases	['Rv1622c']
<br>Terminal cytochrome oxidases	['Rv1620c', 'Rv1621c', 'Rv1622c', 'Rv1623c']
<br>Thiamin biosynthesis	['Rv0414c', 'Rv0422c', 'Rv2682c', 'Rv2977c', 'Rv3116', 'Rv3206c', 'Rv3379c']
<br>Thioredoxin-disulfide reductase	['Rv1608c']
<br>Threonine and Homoserine Biosynthesis	['Rv1294', 'Rv1296', 'Rv3708c', 'Rv3709c']
<br>Threonine degradation	['Rv1559']
<br>Transcription factors bacterial	['Rv0639', 'Rv1020', 'Rv2533c', 'Rv2840c', 'Rv2841c', 'Rv2842c']
<br>Transcription initiation, bacterial sigma factors	['Rv0445c', 'Rv2710', 'Rv3286c']
<br>Transcription repair cluster	['Rv1014c', 'Rv1015c', 'Rv1017c', 'Rv1018c', 'Rv1020', 'Rv2643']
<br>Translation elongation factor G family	['Rv0684']
<br>Translation elongation factors bacterial	['Rv0120c', 'Rv0684', 'Rv0685', 'Rv2404c', 'Rv2889c']
<br>Translation initiation factors bacterial	['Rv1406', 'Rv1641', 'Rv2838c', 'Rv2839c']
<br>Translation termination factors bacterial	['Rv0429c', 'Rv0734', 'Rv1014c', 'Rv1299', 'Rv1300', 'Rv2861c', 'Rv2882c', 'Rv3100c', 'Rv3105c']
<br>Transport of Nickel and Cobalt	['Rv0256c']
<br>Trehalose Biosynthesis	['Rv1326c', 'Rv1563c', 'Rv1564c', 'Rv3401']
<br>Trehalose Uptake and Utilization	['Rv3401']
<br>Triacylglycerol metabolism	['Rv2854']
<br>Tryptophan synthesis	['Rv0013', 'Rv0812', 'Rv1005c', 'Rv1603', 'Rv1609', 'Rv1611', 'Rv1612', 'Rv1613', 'Rv2192c']
<br>Twin-arginine translocation system	['Rv2093c', 'Rv2094c']
<br>UDP-N-acetylmuramate from Fructose-6-phosphate Biosynthesis	['Rv0482', 'Rv1018c', 'Rv1315', 'Rv3332', 'Rv3436c']
<br>Ubiquinone Biosynthesis	['Rv0558', 'Rv2949c']
<br>Universal GTPases	['Rv0684', 'Rv0685', 'Rv1713', 'Rv2364c', 'Rv2404c', 'Rv2440c', 'Rv2725c', 'Rv2839c', 'Rv2916c', 'Rv2921c']
<br>Universal stress protein family	['Rv1901', 'Rv2028c']
<br>Uptake of selenate and selenite	['Rv0364', 'Rv2397c', 'Rv2637']
<br>Uracil-DNA glycosylase	['Rv2976c']
<br>Urea decomposition	['Rv1848', 'Rv1849', 'Rv1850', 'Rv1851', 'Rv1852', 'Rv1853']
<br>Urease subunits	['Rv1848', 'Rv1849', 'Rv1850', 'Rv1851', 'Rv1852', 'Rv1853']
<br>Valine degradation	['Rv0222', 'Rv0468', 'Rv0860', 'Rv1141c', 'Rv1142c', 'Rv2210c', 'Rv2215', 'Rv2486', 'Rv2495c', 'Rv2496c', 'Rv2497c', 'Rv2679', 'Rv3039c', 'Rv3140', 'Rv3516']
<br>WhiB and WhiB-type regulatory proteins	['Rv0050', 'Rv1843c', 'Rv2391', 'Rv3198c', 'Rv3261', 'Rv3411c', 'Rv3682']
<br>YgjD and YeaZ	['Rv3419c', 'Rv3421c']
<br>YjeE	['Rv3421c', 'Rv3422c', 'Rv3433c']
<br>YrdC-YciO-Sua5 protein family	['Rv0070c', 'Rv1299', 'Rv1300', 'Rv2896c', 'Rv3419c', 'Rv3420c', 'Rv3421c', 'Rv3422c', 'Rv3423c']
<br>ar-104-EC Molybdenum cofactor biosynthesis moaABCDE	['Rv0864', 'Rv0865', 'Rv0866', 'Rv0868c', 'Rv0869c', 'Rv0984', 'Rv3109', 'Rv3111', 'Rv3112', 'Rv3119', 'Rv3323c', 'Rv3324c']
<br>ar-431-EC Molybdopterin-guanine dinucleotide biosynthesis	['Rv2453c']
<br>cAMP signaling in bacteria	['Rv2043c', 'Rv2460c', 'Rv2461c', 'Rv2584c', 'Rv2851c', 'Rv3676', 'Rv3679', 'Rv3680']
<br>dNTP triphosphohydrolase protein family	['Rv0091', 'Rv1151c', 'Rv1409', 'Rv1416', 'Rv2343c', 'Rv2344c', 'Rv2786c', 'Rv3261']
<br>dTDP-rhamnose synthesis	['Rv0334', 'Rv3265c', 'Rv3266c', 'Rv3464', 'Rv3465', 'Rv3784']
<br>mnm5U34 biosynthesis bacteria	['Rv1464', 'Rv3025c', 'Rv3778c']
<br>pyrimidine conversions	['Rv1379', 'Rv1699', 'Rv1712', 'Rv2445c', 'Rv2764c', 'Rv3307', 'Rv3309c', 'Rv3314c', 'Rv3913']
<br>riboflavin to FAD	['Rv1412', 'Rv1415', 'Rv1940', 'Rv2786c']
<br>tRNA aminoacylation, Ala	['Rv2555c']
<br>tRNA aminoacylation, Asp and Asn	['Rv2572c']
<br>tRNA aminoacylation, Cys	['Rv0486', 'Rv0819', 'Rv1170', 'Rv2130c']
<br>tRNA aminoacylation, Glu and Gln	['Rv2992c', 'Rv3009c', 'Rv3011c', 'Rv3012c']
<br>tRNA aminoacylation, Gly	['Rv2357c']
<br>tRNA aminoacylation, His	['Rv2580c']
<br>tRNA aminoacylation, Lys	['Rv1640c']
<br>tRNA aminoacylation, Ser	['Rv3834c']
<br>tRNA aminoacylation, Thr	['Rv2614c']
<br>tRNA modification Bacteria	['Rv0208c', 'Rv0823c', 'Rv1461', 'Rv1462', 'Rv1463', 'Rv1464', 'Rv1694', 'Rv2149c', 'Rv2229c', 'Rv2420c', 'Rv2553c', 'Rv2733c', 'Rv3025c', 'Rv3315c', 'Rv3366', 'Rv3609c', 'Rv3625c', 'Rv3778c', 'Rv3920c']
<br>tRNA processing	['Rv1340', 'Rv2733c', 'Rv3625c', 'Rv3752c', 'Rv3923c']
<br>tRNA splicing	['Rv2405']
-terminal phosphate cyclase	['Rv2405']
16S rRNA modification within P site of ribosome	['Rv0016c', 'Rv1003', 'Rv2163c', 'Rv2165c', 'Rv2166c', 'Rv2573', 'Rv2864c']
2-phosphoglycolate salvage	['Rv1408']
5-FCL-like protein	['Rv0066c', 'Rv0070c', 'Rv0247c', 'Rv0414c', 'Rv0422c', 'Rv0462', 'Rv0956', 'Rv0957', 'Rv0992c', 'Rv1553', 'Rv2241', 'Rv2763c', 'Rv2964', 'Rv2977c', 'Rv3319', 'Rv3339c']
A DNA integrity scanning protein that co-occurs with RadA	['Rv3585', 'Rv3586']
A Hypothetical Protein Related to Proline Metabolism	['Rv0500', 'Rv2148c']
ABC transporter dipeptide (TC 3.A.1.5.2)	['Rv3663c', 'Rv3664c', 'Rv3665c', 'Rv3666c']
ABC transporter oligopeptide (TC 3.A.1.5.1)	['Rv1280c', 'Rv1281c', 'Rv1282c', 'Rv1283c']
ATP-dependent RNA helicases, bacterial	['Rv1253']
Acetolactate synthase subunits	['Rv3002c', 'Rv3003c']
Acetyl-CoA fermentation to Butyrate	['Rv0222', 'Rv0243', 'Rv0456c', 'Rv0468', 'Rv0675', 'Rv0860', 'Rv0905', 'Rv1074c', 'Rv1141c', 'Rv1142c', 'Rv1323', 'Rv1715', 'Rv2486', 'Rv2679', 'Rv2831', 'Rv3028c', 'Rv3029c', 'Rv3039c', 'Rv3373', 'Rv3516']
Acyl-CoA thioesterase II	['Rv0499', 'Rv1618', 'Rv2605c']
Adenosyl nucleosidases	['Rv0091', 'Rv3307']
Alanine biosynthesis	['Rv1464', 'Rv2210c', 'Rv3025c', 'Rv3423c', 'Rv3778c']
Aminopeptidases (EC 3.4.11.-)	['Rv0418', 'Rv2213']
Ammonia assimilation	['Rv2220', 'Rv2221c', 'Rv2222c', 'Rv2918c', 'Rv2920c', 'Rv3858c', 'Rv3859c']
Anaerobic respiratory reductases	['Rv0688', 'Rv2643', 'Rv2776c', 'Rv3230c', 'Rv3520c']
Archease	['Rv2630']
Arginine Biosynthesis -- gjo	['Rv1202', 'Rv1652', 'Rv1653', 'Rv1654', 'Rv1655', 'Rv1656', 'Rv1657', 'Rv1658', 'Rv1659']
Arginine Biosynthesis extended	['Rv2747']
Arginine Deiminase Pathway	['Rv1001']
Arginine and Ornithine Degradation	['Rv1187', 'Rv2322c']
Aromatic amino acid degradation	['Rv0522', 'Rv2993c']
Aromatic dioxygenase mess	['Rv3568c']
Arsenic resistance	['Rv2184c', 'Rv2642', 'Rv3578', 'Rv3679', 'Rv3680']
AttEFGH ABC Transport System	['Rv0986', 'Rv0987', 'Rv0988']
Bacillus subtilis scratch - gjo	['Rv0937c', 'Rv0938']
Bacterial Cell Division	['Rv0017c', 'Rv0435c', 'Rv1024', 'Rv2150c', 'Rv2151c', 'Rv2154c', 'Rv2164c', 'Rv2364c', 'Rv2462c', 'Rv2748c', 'Rv2921c', 'Rv3101c', 'Rv3102c', 'Rv3213c', 'Rv3282', 'Rv3610c', 'Rv3660c', 'Rv3918c']
Bacterial Cytoskeleton	['Rv3917c']
Bacterial RNA-metabolizing Zn-dependent hydrolases	['Rv0429c', 'Rv1622c', 'Rv2691', 'Rv2692', 'Rv2752c', 'Rv2783c', 'Rv3419c', 'Rv3420c', 'Rv3421c']
Bacterial hemoglobins	['Rv1542c', 'Rv2470']
Bacterial signal recognition particle (SRP)	['Rv2916c']
Beta-lactamase	['Rv0907', 'Rv1367c', 'Rv1730c', 'Rv2068c', 'Rv2257c']
Biogenesis of c-type cytochromes	['Rv0526', 'Rv0527', 'Rv0528', 'Rv0529', 'Rv0798c', 'Rv0799c', 'Rv0889c', 'Rv0896', 'Rv1475c', 'Rv1485']
Biogenesis of cytochrome c oxidases	['Rv1451', 'Rv2235']
Biotin biosynthesis	['Rv0404', 'Rv1427c', 'Rv1568', 'Rv1569', 'Rv1570', 'Rv1589', 'Rv1925', 'Rv2187', 'Rv2505c', 'Rv2590', 'Rv2941', 'Rv2950c', 'Rv3089', 'Rv3279c', 'Rv3515c', 'Rv3826']
Biotin biosynthesis Experimental	['Rv3241c', 'Rv3242c', 'Rv3366']
Biotin synthesis cluster	['Rv0551c', 'Rv0914c']
Biphenyl Degradation	['Rv3469c', 'Rv3534c', 'Rv3535c', 'Rv3536c', 'Rv3569c']
Branched-Chain Amino Acid Biosynthesis	['Rv0189c', 'Rv1559', 'Rv2987c', 'Rv2988c', 'Rv2995c', 'Rv3001c', 'Rv3291c', 'Rv3565', 'Rv3710']
Broadly distributed proteins not in subsystems	['Rv0566c', 'Rv1063c', 'Rv1684', 'Rv2575', 'Rv3000']
CBSS-100226.1.peg.2266	['Rv2228c', 'Rv2229c', 'Rv2230c']
CBSS-1352.1.peg.856	['Rv0047c', 'Rv1176c', 'Rv3488']
CBSS-138119.3.peg.2719	['Rv2837c', 'Rv2838c', 'Rv2839c']
CBSS-164757.7.peg.5020	['Rv0242c', 'Rv0280', 'Rv0453', 'Rv1039c', 'Rv1168c', 'Rv1196', 'Rv1483', 'Rv1706c', 'Rv1753c', 'Rv1800', 'Rv1801', 'Rv1802', 'Rv1809', 'Rv2108', 'Rv2430c', 'Rv2608', 'Rv2768c', 'Rv2892c', 'Rv3144c', 'Rv3502c', 'Rv3532', 'Rv3533c', 'Rv3539', 'Rv3543c', 'Rv3544c', 'Rv3545c', 'Rv3546', 'Rv3547', 'Rv3548c', 'Rv3549c', 'Rv3550', 'Rv3551', 'Rv3552', 'Rv3553', 'Rv3554', 'Rv3555c', 'Rv3556c', 'Rv3557c',…
CBSS-176279.3.peg.868	['Rv2440c', 'Rv2441c', 'Rv2442c']
CBSS-176299.4.peg.1292	['Rv1390', 'Rv2362c', 'Rv2523c', 'Rv2583c', 'Rv2903c', 'Rv2925c']
CBSS-1806.1.peg.1285	['Rv1822', 'Rv2603c', 'Rv2604c', 'Rv2606c', 'Rv2610c', 'Rv2611c', 'Rv2612c', 'Rv2613c', 'Rv2614c', 'Rv2746c']
CBSS-1806.1.peg.3045	['Rv2782c']
CBSS-196164.1.peg.1690	['Rv1457c', 'Rv1458c', 'Rv1461', 'Rv1462', 'Rv1463']
CBSS-196164.1.peg.461	['Rv0524', 'Rv0525']
CBSS-227882.1.peg.6980	['Rv1823', 'Rv1824', 'Rv1825']
CBSS-246196.1.peg.364	['Rv0241c']
CBSS-262316.1.peg.2929	['Rv2857c', 'Rv2858c', 'Rv2859c', 'Rv2860c']
CBSS-266117.6.peg.1260	['Rv2965c', 'Rv2966c']
CBSS-269801.1.peg.1715	['Rv3194c']
CBSS-291331.3.peg.3674	['Rv0446c', 'Rv0447c', 'Rv0448c', 'Rv0945']
CBSS-312309.3.peg.1965	['Rv0734', 'Rv2861c', 'Rv2883c', 'Rv2889c', 'Rv2890c']
CBSS-313593.3.peg.2729	['Rv0444c', 'Rv0445c']
CBSS-314269.3.peg.1840	['Rv0368c', 'Rv0370c', 'Rv0372c', 'Rv0373c', 'Rv0374c', 'Rv0375c', 'Rv0377']
CBSS-316057.3.peg.563	['Rv2193', 'Rv2200c']
CBSS-331978.3.peg.2915	['Rv1438']
CBSS-336982.3.peg.1011	['Rv0958', 'Rv0959']
CBSS-336982.3.peg.219	['Rv0209', 'Rv0210', 'Rv0211']
CBSS-336982.3.peg.3874	['Rv0505c', 'Rv2483c', 'Rv3042c', 'Rv3656c', 'Rv3657c', 'Rv3658c', 'Rv3659c', 'Rv3661']
CBSS-350688.3.peg.1509	['Rv1547', 'Rv2117', 'Rv2785c', 'Rv2786c', 'Rv2840c', 'Rv2841c', 'Rv2842c', 'Rv3370c']
CBSS-374931.9.peg.1048	['Rv0918', 'Rv0919']
CBSS-410289.13.peg.3174	['Rv3176c', 'Rv3180c', 'Rv3181c', 'Rv3182', 'Rv3183', 'Rv3188', 'Rv3189', 'Rv3190c']
CBSS-446462.5.peg.2987	['Rv1694', 'Rv1695', 'Rv1696', 'Rv1697', 'Rv1698']
CBSS-56780.10.peg.1536	['Rv2366c', 'Rv2367c', 'Rv2368c']
CBSS-83331.1.peg.3039	['Rv2867c', 'Rv2868c', 'Rv2869c', 'Rv1087A']
CBSS-83332.1.peg.3803	['Rv0129c', 'Rv2247', 'Rv3797', 'Rv3799c', 'Rv3800c', 'Rv3801c', 'Rv3802c', 'Rv3803c', 'Rv3804c', 'Rv3805c']
CBSS-84588.1.peg.1247	['Rv2726c', 'Rv2911', 'Rv3330', 'Rv3627c']
CO Dehydrogenase	['Rv0369c', 'Rv0371c', 'Rv0376c']
CRISPR-associated cluster	['Rv2818c', 'Rv2819c', 'Rv2820c', 'Rv2821c', 'Rv2822c', 'Rv2823c']
CRISPRs	['Rv2817c', 'Rv2824c']
CTP synthase (EC 6.3.4.2) cluster	['Rv1699', 'Rv3921c']
Capsular heptose biosynthesis	['Rv0113', 'Rv0114', 'Rv0115', 'Rv3264c', 'Rv3465']
Carbon Starvation	['Rv3063']
Carbon monoxide oxidation	['Rv0345']
Carotenoids	['Rv0562', 'Rv0897c', 'Rv0989c', 'Rv1432', 'Rv2173', 'Rv2997', 'Rv3383c', 'Rv3397c', 'Rv3398c']
Catechol branch of beta-ketoadipate pathway	['Rv0316', 'Rv2503c', 'Rv2504c']
Cell division cluster	['Rv2144c', 'Rv2145c', 'Rv2146c', 'Rv2147c', 'Rv2149c', 'Rv2152c', 'Rv2153c', 'Rv2155c', 'Rv2156c', 'Rv2157c', 'Rv2158c', 'Rv2169c']
Cell division-ribosomal stress proteins cluster	['Rv1014c', 'Rv1020', 'Rv1630', 'Rv3624c', 'Rv3625c']
Cell envelope-associated LytR-CpsA-Psr transcriptional attenuators	['Rv0822c', 'Rv2539c', 'Rv3267', 'Rv3422c', 'Rv3484', 'Rv3838c']
Chitin and N-acetylglucosamine utilization	['Rv3332']
Cholesterol catabolic operon in Mycobacteria	['Rv3540c', 'Rv3541c', 'Rv3542c']
Choline and Betaine Uptake and Betaine Biosynthesis	['Rv0917', 'Rv1279', 'Rv3756c', 'Rv3757c', 'Rv3758c']
Chorismate Synthesis	['Rv0948c', 'Rv1885c', 'Rv2178c', 'Rv2537c', 'Rv2538c', 'Rv2540c', 'Rv2552c', 'Rv3227', 'Rv3754']
Chorismate: Intermediate for synthesis of Tryptophan, PAPA antibiotics, PABA, 3-hydroxyanthranilate and more.	['Rv0013', 'Rv0812', 'Rv1005c', 'Rv1603', 'Rv1609', 'Rv1611', 'Rv1612', 'Rv1613', 'Rv2192c', 'Rv3215']
Cluster containing Alanyl-tRNA synthetase	['Rv2553c', 'Rv2554c', 'Rv2555c']
Cluster containing CofD-like protein and co-occuring with DNA repair	['Rv1421', 'Rv1422', 'Rv1423']
Cluster-based Subsystem Grouping Hypotheticals - perhaps Proteosome Related	['Rv2092c', 'Rv2093c', 'Rv2094c', 'Rv2095c', 'Rv2096c', 'Rv2097c', 'Rv2098c', 'Rv2109c', 'Rv2110c', 'Rv2111c', 'Rv2112c', 'Rv2115c']
Cobalamin synthesis	['Rv0254c', 'Rv0255c', 'Rv0306', 'Rv2065', 'Rv2066', 'Rv2070c', 'Rv2071c', 'Rv2207', 'Rv2208', 'Rv2231c', 'Rv2236c', 'Rv2848c', 'Rv2849c', 'Rv3713']
Coenzyme A Biosynthesis	['Rv1092c', 'Rv1391', 'Rv1631', 'Rv2225', 'Rv3600c', 'Rv3601c', 'Rv3602c']
Coenzyme A Biosynthesis cluster	['Rv3603c']
Coenzyme B12 biosynthesis	['Rv0256c', 'Rv0511', 'Rv2062c', 'Rv2064', 'Rv2072c', 'Rv2847c', 'Rv2850c']
Coenzyme F420 synthesis	['Rv1173', 'Rv3261', 'Rv3262']
Cold shock, CspA family of proteins	['Rv0871', 'Rv3648c']
Conserved gene cluster associated with Met-tRNA formyltransferase	['Rv1402', 'Rv1406', 'Rv1407', 'Rv2879c', 'Rv2880c', 'Rv2896c', 'Rv2902c', 'Rv3646c']
Copper Transport System	['Rv0092', 'Rv0102', 'Rv0103c', 'Rv0969', 'Rv1469', 'Rv1992c']
Copper homeostasis	['Rv0846c']
Cysteine Biosynthesis	['Rv0848', 'Rv1077', 'Rv1079', 'Rv1285', 'Rv1286', 'Rv1336', 'Rv1707', 'Rv2334', 'Rv2335', 'Rv2392', 'Rv2397c', 'Rv2398c', 'Rv2399c', 'Rv2400c']
D-ribose utilization	['Rv2436', 'Rv2465c']
D-tyrosyl-tRNA(Tyr) deacylase	['Rv1897c']
DNA Repair Base Excision	['Rv1210', 'Rv1629', 'Rv2464c', 'Rv2924c', 'Rv2976c', 'Rv3014c', 'Rv3062', 'Rv3730c', 'Rv3731']
DNA gyrase subunits	['Rv0006']
DNA processing cluster	['Rv3715c', 'Rv3716c', 'Rv3721c']
DNA repair, UvrABC system	['Rv1420', 'Rv1633', 'Rv1638']
DNA repair, bacterial	['Rv0054', 'Rv0427c', 'Rv0670', 'Rv1107c', 'Rv1108c', 'Rv1316c', 'Rv1317c', 'Rv1537', 'Rv2737c', 'Rv3056', 'Rv3394c', 'Rv3589']
DNA repair, bacterial DinG and relatives	['Rv1329c']
DNA repair, bacterial RecBCD pathway	['Rv0629c', 'Rv0630c', 'Rv0631c', 'Rv3201c', 'Rv3202c']
DNA repair, bacterial RecFOR pathway	['Rv0003']
DNA repair, bacterial UvrD and related helicases	['Rv0949', 'Rv3198c']
DNA replication cluster 1	['Rv0001', 'Rv0002', 'Rv0004', 'Rv0007']
DNA replication strays	['Rv2090']
DNA structural proteins, bacterial	['Rv2986c']
De Novo Purine Biosynthesis	['Rv0389', 'Rv0772', 'Rv0777', 'Rv0780', 'Rv0787A', 'Rv0788', 'Rv0803', 'Rv0808', 'Rv0809', 'Rv1017c', 'Rv3275c', 'Rv3276c']
De Novo Pyrimidine Synthesis	['Rv0382c', 'Rv1379', 'Rv1380', 'Rv1381', 'Rv1382', 'Rv1383', 'Rv1384', 'Rv1385', 'Rv2139', 'Rv3309c']
DedA family of inner membrane proteins	['Rv0364', 'Rv1491c', 'Rv2637']
Dehydrogenase complexes	['Rv0951', 'Rv0952', 'Rv1023', 'Rv2215', 'Rv2217', 'Rv2495c', 'Rv2496c', 'Rv2497c', 'Rv3303c']
Denitrifying reductase gene clusters	['Rv1161', 'Rv1162', 'Rv1163', 'Rv1164']
Deoxyribose and Deoxynucleoside Catabolism	['Rv0478', 'Rv3314c']
Dimethylarginine metabolism	['Rv2323c']
EC699-706	['Rv0263c', 'Rv0264c']
ECF class transporters	['Rv2325c', 'Rv2326c']
ESAT-6 proteins secretion system in Actinobacteria	['Rv3865', 'Rv3866', 'Rv3867', 'Rv3868', 'Rv3869', 'Rv3870', 'Rv3871', 'Rv3872', 'Rv3873', 'Rv3874', 'Rv3875', 'Rv3876', 'Rv3877', 'Rv3878', 'Rv3879c']
Encapsulating protein for DyP-type peroxidase and ferritin-like protein oligomers	['Rv0800']
F0F1-type ATP synthase	['Rv1303', 'Rv1304', 'Rv1305', 'Rv1306', 'Rv1307', 'Rv1308', 'Rv1309', 'Rv1310', 'Rv1311']
Fatty Acid Biosynthesis FASII	['Rv0904c', 'Rv1484', 'Rv2243', 'Rv2244', 'Rv2245', 'Rv2246', 'Rv2382c', 'Rv3285']
Folate Biosynthesis	['Rv2447c', 'Rv2754c', 'Rv2764c', 'Rv3356c', 'Rv3606c', 'Rv3607c', 'Rv3608c', 'Rv3609c']
Folate biosynthesis cluster	['Rv1227c', 'Rv3605c']
Formate hydrogenase	['Rv0082', 'Rv0083', 'Rv0084', 'Rv0085', 'Rv0086', 'Rv0087', 'Rv0197', 'Rv2899c', 'Rv2900c']
G3E family of P-loop GTPases (metallocenter biosynthesis)	['Rv0106', 'Rv1314c', 'Rv1492', 'Rv1493', 'Rv1496', 'Rv1848', 'Rv1849', 'Rv1850', 'Rv1851', 'Rv1852', 'Rv1853']
GMP synthase	['Rv3396c']
Glutamate dehydrogenases	['Rv2476c']
Glutamine synthetases	['Rv1878']
Glutamine, Glutamate, Aspartate and Asparagine Biosynthesis	['Rv1338', 'Rv1538c', 'Rv2201']
Glutaredoxins	['Rv0564c', 'Rv1299', 'Rv1436', 'Rv2982c', 'Rv3053c']
Glutathione analogs: mycothiol	['Rv0486', 'Rv0487', 'Rv0819', 'Rv0821c', 'Rv1082', 'Rv1170', 'Rv2130c', 'Rv2259', 'Rv2260', 'Rv2854', 'Rv2855', 'Rv3301c', 'Rv3704c']
Glutathione-regulated potassium-efflux system and associated functions	['Rv0985c', 'Rv2851c', 'Rv3104c', 'Rv3676']
Glycerate metabolism	['Rv1617']
Glycerol and Glycerol-3-phosphate Uptake and Utilization	['Rv0317c', 'Rv1238', 'Rv2249c', 'Rv2277c', 'Rv2832c', 'Rv2833c', 'Rv2834c', 'Rv2835c', 'Rv3302c', 'Rv3696c', 'Rv3842c']
Glycerolipid and Glycerophospholipid Metabolism in Bacteria	['Rv0147', 'Rv0436c', 'Rv0437c', 'Rv0458', 'Rv0768', 'Rv1862', 'Rv2182c', 'Rv2289', 'Rv2482c', 'Rv2881c', 'Rv2974c', 'Rv2975c', 'Rv3026c', 'Rv3045', 'Rv3293', 'Rv3814c', 'Rv3815c', 'Rv3816c']
Glycine and Serine Utilization	['Rv0069c', 'Rv0728c', 'Rv0884c', 'Rv1704c', 'Rv1826', 'Rv1832', 'Rv2211c', 'Rv2996c', 'Rv3834c']
Glycogen metabolism	['Rv0993', 'Rv1212c', 'Rv1213', 'Rv1326c', 'Rv1328', 'Rv1563c', 'Rv1564c', 'Rv1781c', 'Rv3031', 'Rv3068c']
Glycolysis and Gluconeogenesis	['Rv0363c', 'Rv0489', 'Rv0946c', 'Rv1121', 'Rv1127c', 'Rv1437', 'Rv1447c', 'Rv1868', 'Rv2047c', 'Rv2702', 'Rv3010c']
Glycyl-tRNA synthetase containing cluster	['Rv1841c', 'Rv1842c', 'Rv2357c', 'Rv2358', 'Rv2359', 'Rv2360c', 'Rv2361c', 'Rv2365c']
Glyoxylate bypass	['Rv0467', 'Rv1240', 'Rv1837c', 'Rv1915', 'Rv1916']
GroEL GroES	['Rv0350', 'Rv0351', 'Rv0352', 'Rv0440', 'Rv2373c', 'Rv2374c', 'Rv3417c', 'Rv3418c']
Group II intron-associated genes	['Rv0071']
HMG CoA Synthesis	['Rv0971c', 'Rv0972c', 'Rv0973c', 'Rv0974c', 'Rv0975c', 'Rv2498c', 'Rv2500c', 'Rv2501c', 'Rv2502c', 'Rv3280']
Heat shock dnaK gene cluster extended	['Rv0353', 'Rv1340', 'Rv1341', 'Rv2372c', 'Rv2388c', 'Rv2404c', 'Rv3100c', 'Rv3644c']
Heme and Siroheme Biosynthesis	['Rv0259c', 'Rv0509', 'Rv0510', 'Rv0512', 'Rv2393', 'Rv2676c', 'Rv2678c', 'Rv2992c']
Hfl operon	['Rv2725c']
High affinity phosphate transporter and control of PHO regulon	['Rv0490', 'Rv0491', 'Rv0496', 'Rv0820', 'Rv0928', 'Rv0929', 'Rv0930', 'Rv0932c', 'Rv0933', 'Rv0934', 'Rv0935', 'Rv0936', 'Rv1026', 'Rv2984']
Histidine Biosynthesis	['Rv0357c', 'Rv1599', 'Rv1600', 'Rv1601', 'Rv1602', 'Rv1604', 'Rv1605', 'Rv1606', 'Rv2121c', 'Rv2122c', 'Rv2580c', 'Rv3137']
Housecleaning nucleoside triphosphate pyrophosphatases	['Rv2697c']
Inorganic Sulfur Assimilation	['Rv0763c', 'Rv0886', 'Rv1177', 'Rv2007c', 'Rv2391', 'Rv3106']
Inteins	['Rv0058', 'Rv0322', 'Rv0570', 'Rv3436c']
Involvement of a novel heat shock protein (Hsp22.5) in mycobacterial persistence	['Rv0438c', 'Rv0865', 'Rv0981', 'Rv0982', 'Rv0983', 'Rv0984', 'Rv0990c', 'Rv0991c', 'Rv0994', 'Rv0995', 'Rv0996', 'Rv1028c']
Isoleucine degradation	['Rv0215c', 'Rv0752c', 'Rv0859', 'Rv0873', 'Rv2789c', 'Rv3140', 'Rv3274c', 'Rv3563', 'Rv3564']
Isoprenoid Biosynthesis	['Rv1011', 'Rv1110', 'Rv1745c', 'Rv2682c', 'Rv3379c', 'Rv3382c', 'Rv3581c', 'Rv3582c']
Isoprenoinds for Quinones	['Rv1086']
KH domain RNA binding protein YlqC	['Rv2907c', 'Rv2908c', 'Rv2909c']
LSU ribosomal proteins cluster	['Rv0638', 'Rv0639', 'Rv0640', 'Rv0641', 'Rv0651', 'Rv0652']
Lactate utilization	['Rv1872c']
Lactose and Galactose Uptake and Utilization	['Rv0536', 'Rv0618', 'Rv0619', 'Rv0620', 'Rv2029c', 'Rv3634c']
Lipid-linked oligosaccharide synthesis related cluster	['Rv2050', 'Rv2051c', 'Rv2052c', 'Rv2053c']
Lipoic acid metabolism	['Rv2218', 'Rv2219']
Lipoprotein Biosynthesis	['Rv1539', 'Rv1614', 'Rv2261c', 'Rv2262c']
Lysine Biosynthesis DAP Pathway	['Rv1178', 'Rv1201c', 'Rv1293', 'Rv2753c', 'Rv2773c', 'Rv3708c', 'Rv3709c']
Macromolecular synthesis operon	['Rv2343c']
Magnesium transport	['Rv0362', 'Rv0908', 'Rv1232c', 'Rv1239c', 'Rv1811', 'Rv1997']
Maltose and Maltodextrin Utilization	['Rv3401']
Mannose Metabolism	['Rv0584', 'Rv3255c', 'Rv3257c']
MazEF toxin-antitoxing (programmed cell death) system	['Rv0298', 'Rv0299', 'Rv1991c', 'Rv2801c']
Menaquinone and Phylloquinone Biosynthesis	['Rv0534c', 'Rv0542c', 'Rv0548c', 'Rv0554', 'Rv0555', 'Rv0558']
Mercuric reductase	['Rv0794c']
Methionine Biosynthesis	['Rv0391', 'Rv1133c', 'Rv1294', 'Rv1296', 'Rv1392', 'Rv2124c', 'Rv2458', 'Rv3248c', 'Rv3340', 'Rv3341']
Methylcitrate cycle	['Rv1130', 'Rv1131', 'Rv3667']
Methylthiotransferases	['Rv2733c']
Molybdenum cofactor biosynthesis	['Rv0864', 'Rv0866', 'Rv0868c', 'Rv0869c', 'Rv1415', 'Rv1857', 'Rv1858', 'Rv1859', 'Rv1940', 'Rv2453c', 'Rv3109', 'Rv3111', 'Rv3112', 'Rv3116', 'Rv3119', 'Rv3206c', 'Rv3323c', 'Rv3324c']
Muconate lactonizing enzyme family	['Rv0553']
Murein Hydrolases	['Rv3915']
Mycobacterium virulence operon MCE involved in cell invasion	['Rv0166', 'Rv0167', 'Rv0168', 'Rv0169', 'Rv0170', 'Rv0171', 'Rv0172', 'Rv0173', 'Rv0174', 'Rv0175', 'Rv0176', 'Rv0177', 'Rv0178', 'Rv0587', 'Rv0588', 'Rv0589', 'Rv0590', 'Rv0591', 'Rv0592', 'Rv0593', 'Rv0594', 'Rv1964', 'Rv1965', 'Rv1966', 'Rv1967', 'Rv1968', 'Rv1969', 'Rv1970', 'Rv1971', 'Rv3494c', 'Rv3495c', 'Rv3496c', 'Rv3497c', 'Rv3498c', 'Rv3499c', 'Rv3500c', 'Rv3501c']
Mycobacterium virulence operon involved in DNA transcription	['Rv0666', 'Rv0667', 'Rv0668']
Mycobacterium virulence operon involved in an Esx-1 secretion system	['Rv3612c', 'Rv3613c', 'Rv3614c', 'Rv3615c', 'Rv3616c', 'Rv3849']
Mycobacterium virulence operon involved in an unknown function with Superoxide dismutase	['Rv3846', 'Rv3847', 'Rv3848']
Mycobacterium virulence operon involved in an unknown function with a Jag Protein and YidC and YidD	['Rv3920c', 'Rv3922c']
Mycobacterium virulence operon involved in lipid degradation	['Rv2948c', 'Rv2949c']
Mycobacterium virulence operon involved in lipid metabolism	['Rv0823c', 'Rv0824c']
Mycobacterium virulence operon involved in protein synthesis (LSU ribosomal proteins)	['Rv1641', 'Rv1642', 'Rv1643']
Mycobacterium virulence operon involved in protein synthesis (SSU ribosomal proteins)	['Rv0682', 'Rv0683', 'Rv0684', 'Rv0685', 'Rv0686']
Mycobacterium virulence operon involved with a dormancy regulon	['Rv2028c', 'Rv2030c', 'Rv2031c', 'Rv2032']
Mycobacterium virulence operon involved with a mostly uncharacterized dormancy regulon	['Rv2003c', 'Rv2004c', 'Rv2005c', 'Rv2006']
Mycobacterium virulence operon involved with nitrate dormancy regulon	['Rv1736c', 'Rv1737c', 'Rv1738']
Mycobacterium virulence operon possibly involved in quinolinate biosynthesis	['Rv1594', 'Rv1595', 'Rv1596']
Mycobacterium virulence operon with Esat6-like proteins	['Rv1197', 'Rv1198', 'Rv2346c', 'Rv2347c', 'Rv2348c', 'Rv3619c', 'Rv3620c']
Mycobacterium virulence operon with PE family and Esat6-like proteins	['Rv1195', 'Rv3622c']
Mycofactocin system cluster	['Rv0691c', 'Rv0692', 'Rv0693', 'Rv0694', 'Rv0695', 'Rv0696', 'Rv0697']
NAD and NADP cofactor biosynthesis global	['Rv0155', 'Rv0156', 'Rv0157', 'Rv0212c', 'Rv0573c', 'Rv1151c', 'Rv1593c', 'Rv1700', 'Rv1901', 'Rv2043c', 'Rv2420c', 'Rv2421c', 'Rv2713']
NADH ubiquinone oxidoreductase	['Rv3145', 'Rv3146', 'Rv3147', 'Rv3148', 'Rv3149', 'Rv3150', 'Rv3151', 'Rv3152', 'Rv3153', 'Rv3154', 'Rv3155', 'Rv3156', 'Rv3157', 'Rv3158']
Nitrate and nitrite ammonification	['Rv0252', 'Rv0253', 'Rv0261c', 'Rv0267', 'Rv2329c']
Nucleoside triphosphate pyrophosphohydrolase MazG	['Rv1021']
Nudix proteins (nucleoside triphosphate hydrolases)	['Rv3199c', 'Rv3672c']
Omega peptidases (EC 3.4.19.-)	['Rv0319']
Oxidative stress	['Rv1608c', 'Rv1675c', 'Rv1908c', 'Rv1909c']
PPE gene cluster in Mycobacteria	['Rv0297', 'Rv0392c', 'Rv0532', 'Rv0578c', 'Rv1791', 'Rv1792', 'Rv1793', 'Rv1794', 'Rv1795', 'Rv1796', 'Rv1797', 'Rv1798', 'Rv1803c', 'Rv1804c', 'Rv1806', 'Rv1807', 'Rv1808', 'Rv1810', 'Rv1812c', 'Rv1818c', 'Rv1854c', 'Rv3882c', 'Rv3883c']
Pentose phosphate pathway	['Rv1122', 'Rv1445c', 'Rv1446c', 'Rv1448c', 'Rv1449c', 'Rv1844c']
Peptide methionine sulfoxide reductase	['Rv0137c', 'Rv2674']
Peptidoglycan Biosynthesis	['Rv0050', 'Rv0482', 'Rv1018c', 'Rv1315', 'Rv2981c', 'Rv3682']
Peptidyl-prolyl cis-trans isomerase containing cluster	['Rv0008c', 'Rv0009', 'Rv0010c', 'Rv0110']
Persister Cells	['Rv2216']
Phage capsid proteins	[]
Phd-Doc, YdcE-YdcD toxin-antitoxin (programmed cell death) systems	['Rv0659c', 'Rv0660c', 'Rv1102c', 'Rv1103c', 'Rv1942c', 'Rv1943c', 'Rv1946c']
Phenylalanine and Tyrosine Branches from Chorismate	['Rv3772']
Phosphate metabolism	['Rv0545c', 'Rv1095', 'Rv2281', 'Rv3628']
Phosphoglycerate mutase protein family	['Rv2135c', 'Rv2419c']
Polyamine Metabolism	['Rv2531c', 'Rv2601']
Possible new toxin-antitoxin system including DivIC	['Rv1025']
Potassium homeostasis	['Rv1029', 'Rv1030', 'Rv1031']
Predicted mycobacterial monooxygenase	['Rv1936', 'Rv1937', 'Rv1938']
Programmed frameshift	['Rv3105c']
Proline, 4-hydroxyproline uptake and utilization	['Rv0337c', 'Rv1188', 'Rv1905c', 'Rv2321c', 'Rv2427c', 'Rv2439c']
Protection from Reactive Oxygen Species	['Rv0432']
Protein chaperones	['Rv0384c', 'Rv2299c']
Protein degradation	['Rv2535c']
Proteolysis in bacteria, ATP-dependent	['Rv1331', 'Rv2457c', 'Rv2460c', 'Rv2461c', 'Rv3596c']
Pterin biosynthesis	['Rv3110', 'Rv1159A']
Pterin carbinolamine dehydratase	['Rv0939']
Purine conversions	['Rv0733', 'Rv1389', 'Rv1843c', 'Rv2202c', 'Rv2344c', 'Rv2445c', 'Rv2584c', 'Rv3313c', 'Rv3393', 'Rv3410c', 'Rv3411c']
Putative TldE-TldD proteolytic complex	['Rv2314c', 'Rv2315c']
Pyridoxin (Vitamin B6) Biosynthesis	['Rv2607']
Pyruvate Alanine Serine Interconversions	['Rv2780']
Pyruvate metabolism I: anaplerotic reactions, PEP	['Rv2967c', 'Rv3221c']
Pyruvate metabolism II: acetyl-CoA, acetogenesis from pyruvate	['Rv0408', 'Rv0409', 'Rv0853c']
Quinone oxidoreductase family	['Rv1454c']
RNA 3&#39	['Rv2405']
RNA methylation	['Rv0208c', 'Rv1010', 'Rv1300', 'Rv2689c', 'Rv3579c']
RNA modification and chromosome partitioning cluster	['Rv3919c']
RNA modification cluster	['Rv3923c', 'Rv3924c']
RNA polymerase bacterial	['Rv3457c']
RNA processing and degradation, bacterial	['Rv2444c', 'Rv2511', 'Rv3853']
RNA pseudouridine syntheses	['Rv1540', 'Rv1711', 'Rv3300c']
Rad50-Mre11 DNA repair cluster	['Rv1277', 'Rv1278']
RecA and RecX	['Rv2736c']
Restriction-Modification System	['Rv2756c']
Rhamnose containing glycans	['Rv0334', 'Rv3266c', 'Rv3464', 'Rv3783', 'Rv3784']
Riboflavin synthesis cluster	['Rv2533c']
Riboflavin, FMN and FAD metabolism	['Rv1409', 'Rv1412', 'Rv1416']
Ribonuclease H	['Rv2901c']
Ribonucleotide reduction	['Rv1981c', 'Rv2718c', 'Rv3048c', 'Rv3051c', 'Rv3052c']
Ribosomal protein S5p acylation	['Rv0721']
Ribosome LSU bacterial	['Rv0056', 'Rv0105c', 'Rv0701', 'Rv0702', 'Rv0703', 'Rv0704', 'Rv0706', 'Rv0708', 'Rv0709', 'Rv0714', 'Rv0715', 'Rv0716', 'Rv0719', 'Rv0720', 'Rv0722', 'Rv0723', 'Rv1015c', 'Rv1298', 'Rv2057c', 'Rv2058c', 'Rv2904c', 'Rv3443c', 'Rv3456c', 'Rv3461c', 'Rv0979A']
Ribosome SSU bacterial	['Rv0053', 'Rv0055', 'Rv0700', 'Rv0705', 'Rv0707', 'Rv0710', 'Rv0717', 'Rv0718', 'Rv2055c', 'Rv2056c', 'Rv2412', 'Rv3442c', 'Rv3458c', 'Rv3459c', 'Rv3460c']
Ribosome post-transcriptional modification and chromosomal segregation cluster	['Rv1701', 'Rv1708', 'Rv1709', 'Rv1710', 'Rv1712', 'Rv1713']
Ribosome recycling related cluster	['Rv2882c']
Rrf2 family transcriptional regulators	['Rv1287']
Rubrerythrin	['Rv3250c', 'Rv3251c']
RuvABC plus a hypothetical	['Rv2592c', 'Rv2593c', 'Rv2594c']
Serine Biosynthesis	['Rv1093']
Serine-glyoxylate cycle	['Rv0248c', 'Rv0274', 'Rv1552', 'Rv3318']
SigmaB stress responce regulation	['Rv2710', 'Rv3286c']
Single-Rhodanese-domain proteins	['Rv0815c', 'Rv2291', 'Rv2705c', 'Rv3117', 'Rv3283']
Succinate dehydrogenase	['Rv0249c', 'Rv1554', 'Rv1555', 'Rv1817', 'Rv3316', 'Rv3317']
Sulfatases and sulfatase modifying factor 1	['Rv0663', 'Rv0711', 'Rv0712']
TCA Cycle	['Rv1098c', 'Rv2454c', 'Rv2455c', 'Rv2852c', 'Rv3075c']
Terminal cytochrome C oxidases	['Rv3043c']
Terminal cytochrome d ubiquinol oxidases	['Rv1620c', 'Rv1621c', 'Rv1623c']
Thiamin biosynthesis	['Rv0415', 'Rv0416', 'Rv0417', 'Rv0423c']
Thioredoxin-disulfide reductase	['Rv1932', 'Rv2428', 'Rv2429', 'Rv2521', 'Rv3913']
Threonine and Homoserine Biosynthesis	['Rv1295']
Threonine degradation	['Rv1895', 'Rv3170']
Tolerance to colicin E2	['Rv2295']
Toxin-Antitoxin MT1	['Rv0065', 'Rv0240', 'Rv0277c', 'Rv0549c', 'Rv0550c', 'Rv0598c', 'Rv0749', 'Rv0960', 'Rv1242', 'Rv1720c', 'Rv1721c', 'Rv1741', 'Rv1838c', 'Rv1982c', 'Rv2010', 'Rv2103c', 'Rv2493', 'Rv2494', 'Rv2530c', 'Rv2596', 'Rv2602', 'Rv2757c', 'Rv2759c', 'Rv2872', 'Rv3320c', 'Rv3321c', 'Rv3697c', 'Rv2530A']
Toxin-antitoxin replicon stabilization systems	['Rv1246c', 'Rv1247c', 'Rv2865', 'Rv2866', 'Rv3357', 'Rv3358']
Transcription factors bacterial	['Rv1080c', 'Rv1297', 'Rv2973c']
Transcription initiation, bacterial sigma factors	['Rv2703']
Transcription repair cluster	['Rv1016c']
Translation elongation factor G family	['Rv0120c']
Translation elongation factors bacterial	['Rv2534c']
Translation initiation factors bacterial	['Rv3462c']
Transport of Nickel and Cobalt	['Rv2856']
Trehalose Biosynthesis	['Rv0126', 'Rv1562c', 'Rv3372', 'Rv3490']
Tryptophan synthesis	['Rv1610']
Twin-arginine translocation system	['Rv1224']
UDP-N-acetylmuramate from Fructose-6-phosphate Biosynthesis	['Rv3441c']
Ubiquinone Menaquinone-cytochrome c reductase complexes	['Rv2194', 'Rv2195', 'Rv2196']
Universal GTPases	['Rv1112', 'Rv1165', 'Rv3228']
Universal stress protein family	['Rv2026c', 'Rv2623', 'Rv2624c', 'Rv3134c']
Uracil-DNA glycosylase	['Rv1259']
Valine degradation	['Rv0751c', 'Rv0753c', 'Rv0770', 'Rv1070c', 'Rv1071c']
WhiB and WhiB-type regulatory proteins	['Rv1500', 'Rv3219', 'Rv3220c', 'Rv3260c', 'Rv3265c', 'Rv3416']
YcfH	['Rv1008']
YjeE	['Rv3433c']
YrdC-YciO-Sua5 protein family	['Rv1301']
cAMP signaling in bacteria	['Rv0324', 'Rv0576', 'Rv0805', 'Rv1264', 'Rv1318c', 'Rv1319c', 'Rv1320c', 'Rv1647', 'Rv1674c', 'Rv1994c', 'Rv2212', 'Rv2435c', 'Rv2891', 'Rv3645']
pyrimidine conversions	['Rv0321', 'Rv1084', 'Rv1262c', 'Rv3247c', 'Rv3315c']
tRNA aminoacylation, Arg	['Rv1292']
tRNA aminoacylation, Asp and Asn	['Rv2572c', 'Rv3009c', 'Rv3011c', 'Rv3012c']
tRNA aminoacylation, Cys	['Rv3580c']
tRNA aminoacylation, Glu and Gln	['Rv2363', 'Rv3375']
tRNA aminoacylation, Ile	['Rv1536']
tRNA aminoacylation, Leu	['Rv0041']
tRNA aminoacylation, Lys	['Rv1640c', 'Rv3598c']
tRNA aminoacylation, Met	['Rv1007c']
tRNA aminoacylation, Phe	['Rv1649', 'Rv1650']
tRNA aminoacylation, Pro	['Rv2845c']
tRNA aminoacylation, Trp	['Rv3336c']
tRNA aminoacylation, Tyr	['Rv1689']
tRNA aminoacylation, Val	['Rv2448c']
tRNA modification Bacteria	['Rv1644', 'Rv3752c']
tRNA nucleotidyltransferase	['Rv3907c']
tRNA processing	['Rv2681']
