## Supplementary material for "In-host population dynamics of *M. tuberculosis* during treatment failure": Table S17

### Sheet: subsystems_with_parallel_SNPs c
Pathway	Num Subjects w/ SNP in pathway	Study Source	Patient ID	Reference Position	Genomic Coordinate	Reference Allele	Alternate Allele	H37Rv Locus Tag	Gene Category	Symbol	∆AF	SNP Type	Amino Acid Change
<br>RNA polymerase bacterial	7	Casali et. al. 2016	P251	761139	1333	C	G	Rv0667	Antibiotic Resistance	rpoB	1	N	H445D
<br>RNA polymerase bacterial	7	Casali et. al. 2016	P052	760314	508	G	T	Rv0667	Antibiotic Resistance	rpoB	0.98	N	V170F
<br>RNA polymerase bacterial	7	Casali et. al. 2016	P052	764819	1450	T	G	Rv0668	Antibiotic Resistance	rpoC	0.96	N	W484G
<br>RNA polymerase bacterial	7	Walker et. al. 2013	P000059	760314	508	G	T	Rv0667	Antibiotic Resistance	rpoB	0.85	N	V170F
<br>RNA polymerase bacterial	7	Walker et. al. 2013	P000059	765617	2248	G	C	Rv0668	Antibiotic Resistance	rpoC	0.98	N	E750Q
<br>RNA polymerase bacterial	7	Walker et. al. 2013	P000227	761277	1471	A	T	Rv0667	Antibiotic Resistance	rpoB	0.99	N	I491F
<br>RNA polymerase bacterial	7	Farhat et. al. 2019	2688	767123	3754	G	T	Rv0668	Antibiotic Resistance	rpoC	1	N	V1252L
<br>RNA polymerase bacterial	7	Farhat et. al. 2019	2511	761140	1334	A	C	Rv0667	Antibiotic Resistance	rpoB	1	N	H445P
<br>RNA polymerase bacterial	7	Guerra et. al. 2014	KPS_82	761139	1333	C	G	Rv0667	Antibiotic Resistance	rpoB	0.99	N	H445D
Mycobacterium virulence operon involved in DNA transcription	7	Casali et. al. 2016	P251	761139	1333	C	G	Rv0667	Antibiotic Resistance	rpoB	1	N	H445D
Mycobacterium virulence operon involved in DNA transcription	7	Casali et. al. 2016	P052	760314	508	G	T	Rv0667	Antibiotic Resistance	rpoB	0.98	N	V170F
Mycobacterium virulence operon involved in DNA transcription	7	Casali et. al. 2016	P052	764819	1450	T	G	Rv0668	Antibiotic Resistance	rpoC	0.96	N	W484G
Mycobacterium virulence operon involved in DNA transcription	7	Walker et. al. 2013	P000059	760314	508	G	T	Rv0667	Antibiotic Resistance	rpoB	0.85	N	V170F
Mycobacterium virulence operon involved in DNA transcription	7	Walker et. al. 2013	P000059	765617	2248	G	C	Rv0668	Antibiotic Resistance	rpoC	0.98	N	E750Q
Mycobacterium virulence operon involved in DNA transcription	7	Walker et. al. 2013	P000227	761277	1471	A	T	Rv0667	Antibiotic Resistance	rpoB	0.99	N	I491F
Mycobacterium virulence operon involved in DNA transcription	7	Farhat et. al. 2019	2688	767123	3754	G	T	Rv0668	Antibiotic Resistance	rpoC	1	N	V1252L
Mycobacterium virulence operon involved in DNA transcription	7	Farhat et. al. 2019	2511	761140	1334	A	C	Rv0667	Antibiotic Resistance	rpoB	1	N	H445P
Mycobacterium virulence operon involved in DNA transcription	7	Guerra et. al. 2014	KPS_82	761139	1333	C	G	Rv0667	Antibiotic Resistance	rpoB	0.99	N	H445D
DNA gyrase subunits	4	Walker et. al. 2013	P000155	7521	220	G	T	Rv0006	Antibiotic Resistance	gyrA	1	N	A74S
DNA gyrase subunits	4	Walker et. al. 2013	P000227	7582	281	A	G	Rv0006	Antibiotic Resistance	gyrA	1	N	D94G
DNA gyrase subunits	4	Farhat et. al. 2019	3451	9582	2281	A	G	Rv0006	Antibiotic Resistance	gyrA	0.71	N	R761G
DNA gyrase subunits	4	Farhat et. al. 2019	1960	7581	280	G	A	Rv0006	Antibiotic Resistance	gyrA	0.99	N	D94N
<br>Oxidative stress	4	Guerra et. al. 2014	KPS_37	2154154	1958	A	T	Rv1908c	Antibiotic Resistance	katG	1	N	L653Q
<br>Oxidative stress	4	Walker et. al. 2013	P000226	2154695	1417	C	A	Rv1908c	Antibiotic Resistance	katG	0.7	N	V473F
<br>Oxidative stress	4	Guerra et. al. 2014	KPS_24	2155637	475	G	A	Rv1908c	Antibiotic Resistance	katG	1	N	L159F
<br>Oxidative stress	4	Walker et. al. 2013	P000189	2155573	539	G	T	Rv1908c	Antibiotic Resistance	katG	1	N	T180K
<br>DNA replication cluster 1	4	Walker et. al. 2013	P000155	7521	220	G	T	Rv0006	Antibiotic Resistance	gyrA	1	N	A74S
<br>DNA replication cluster 1	4	Walker et. al. 2013	P000227	7582	281	A	G	Rv0006	Antibiotic Resistance	gyrA	1	N	D94G
<br>DNA replication cluster 1	4	Farhat et. al. 2019	3451	9582	2281	A	G	Rv0006	Antibiotic Resistance	gyrA	0.71	N	R761G
<br>DNA replication cluster 1	4	Farhat et. al. 2019	1960	7581	280	G	A	Rv0006	Antibiotic Resistance	gyrA	0.99	N	D94N
<br>DNA topoisomerases, Type II, ATP-dependent	4	Walker et. al. 2013	P000155	7521	220	G	T	Rv0006	Antibiotic Resistance	gyrA	1	N	A74S
<br>DNA topoisomerases, Type II, ATP-dependent	4	Walker et. al. 2013	P000227	7582	281	A	G	Rv0006	Antibiotic Resistance	gyrA	1	N	D94G
<br>DNA topoisomerases, Type II, ATP-dependent	4	Farhat et. al. 2019	3451	9582	2281	A	G	Rv0006	Antibiotic Resistance	gyrA	0.71	N	R761G
<br>DNA topoisomerases, Type II, ATP-dependent	4	Farhat et. al. 2019	1960	7581	280	G	A	Rv0006	Antibiotic Resistance	gyrA	0.99	N	D94N
Oxidative stress	4	Guerra et. al. 2014	KPS_37	2154154	1958	A	T	Rv1908c	Antibiotic Resistance	katG	1	N	L653Q
Oxidative stress	4	Walker et. al. 2013	P000226	2154695	1417	C	A	Rv1908c	Antibiotic Resistance	katG	0.7	N	V473F
Oxidative stress	4	Guerra et. al. 2014	KPS_24	2155637	475	G	A	Rv1908c	Antibiotic Resistance	katG	1	N	L159F
Oxidative stress	4	Walker et. al. 2013	P000189	2155573	539	G	T	Rv1908c	Antibiotic Resistance	katG	1	N	T180K
<br>Protection from Reactive Oxygen Species	4	Guerra et. al. 2014	KPS_37	2154154	1958	A	T	Rv1908c	Antibiotic Resistance	katG	1	N	L653Q
<br>Protection from Reactive Oxygen Species	4	Walker et. al. 2013	P000226	2154695	1417	C	A	Rv1908c	Antibiotic Resistance	katG	0.7	N	V473F
<br>Protection from Reactive Oxygen Species	4	Guerra et. al. 2014	KPS_24	2155637	475	G	A	Rv1908c	Antibiotic Resistance	katG	1	N	L159F
<br>Protection from Reactive Oxygen Species	4	Walker et. al. 2013	P000189	2155573	539	G	T	Rv1908c	Antibiotic Resistance	katG	1	N	T180K
<br>Resistance to fluoroquinolones	4	Walker et. al. 2013	P000155	7521	220	G	T	Rv0006	Antibiotic Resistance	gyrA	1	N	A74S
<br>Resistance to fluoroquinolones	4	Walker et. al. 2013	P000227	7582	281	A	G	Rv0006	Antibiotic Resistance	gyrA	1	N	D94G
<br>Resistance to fluoroquinolones	4	Farhat et. al. 2019	3451	9582	2281	A	G	Rv0006	Antibiotic Resistance	gyrA	0.71	N	R761G
<br>Resistance to fluoroquinolones	4	Farhat et. al. 2019	1960	7581	280	G	A	Rv0006	Antibiotic Resistance	gyrA	0.99	N	D94N
Biotin biosynthesis	3	Casali et. al. 2016	P233	4301121	1310	C	T	Rv3826	Non-Essential	fadD23	0.98	N	P437L
Biotin biosynthesis	3	Guerra et. al. 2014	KPS_79	485640	1664	C	A	Rv0404	Essential	fadD30	0.89	N	A555E
Biotin biosynthesis	3	Farhat et. al. 2019	3451	3301183	1273	C	A	Rv2950c	Non-Essential	fadD29	0.73	N	V425F
Ribosome LSU bacterial	3	Walker et. al. 2013	P000089	1134561	8	T	C	Rv1015c	Non-Essential	rplY	1	N	K3R
Ribosome LSU bacterial	3	Bryant et. al. 2013	2027W	123993	272	G	A	Rv0105c	Non-Essential	rpmB1	1	N	A91V
Ribosome LSU bacterial	3	Casali et. al. 2016	P305	812422	364	C	T	Rv0716	Essential	rplE	0.74	N	R122C
Glycerolipid and Glycerophospholipid Metabolism in Bacteria	2	Casali et. al. 2016	P251	861378	467	T	G	Rv0768	Non-Essential	aldA	1	N	I156S
Glycerolipid and Glycerophospholipid Metabolism in Bacteria	2	Guerra et. al. 2014	KPS_23	3330756	606	G	C	Rv2974c	Non-Essential		1	N	Y202*
ESAT-6 proteins secretion system in Actinobacteria	2	Walker et. al. 2013	P000226	4355378	372	C	T	Rv3877	Essential		1	S	I124I
ESAT-6 proteins secretion system in Actinobacteria	2	Farhat et. al. 2019	1948	4346950	470	C	A	Rv3870	Essential		1	N	A157E
<br>Coenzyme B12 biosynthesis	2	Trauner et. al. 2017	P09	2328028	198	G	C	Rv2070c	Non-Essential	cobK	1	S	A66A
<br>Coenzyme B12 biosynthesis	2	Farhat et. al. 2019	3673	2322892	341	G	A	Rv2065	Non-Essential	cobH	1	N	R114Q
CBSS-164757.7.peg.5020	2	Farhat et. al. 2019	2307	3994622	1938	G	A	Rv3554	Non-Essential	fdxB	0.98	S	E646E
CBSS-164757.7.peg.5020	2	Walker et. al. 2013	P000183	1339741	393	C	G	Rv1196	PE/PPE	PPE18	0.97	S	T131T
Cobalamin synthesis	2	Trauner et. al. 2017	P09	2328028	198	G	C	Rv2070c	Non-Essential	cobK	1	S	A66A
Cobalamin synthesis	2	Farhat et. al. 2019	3673	2322892	341	G	A	Rv2065	Non-Essential	cobH	1	N	R114Q
Pathoadaptive Candidate Genes
rpoB, rpoC, gyrA, katG, fadD23, fadD30, fadD29, rplY, rpmB1, rplE, aldA, Rv2974c, Rv3877, Rv3870, cobK, cobH, fdxB, PPE18
