## Supplementary material for "In-host population dynamics of *M. tuberculosis* during treatment failure": Table S19

### Sheet: SNPs_in_multiple_global_lineage
Reference Position	Reference Allele	Alternate Allele	H37Rv Locus Tag	Genomic Coordinate	Gene Category	Symbol	SNP Type	AA Change	# Isolates Lineage 1	# Isolates Lineage 2	# Isolates Lineage 3	# Isolates Lineage 4	# Isolates Lineage 5	# Isolates Lineage 6	# Isolates Total	Lineage 1 Proportion	Lineage 2 Proportion	Lineage 3 Proportion	Lineage 4 Proportion	Lineage 5 Proportion	Lineage 6 Proportion	t-SNE Figure
6742	A	C	Rv0005	1503	Antibiotic Resistance	gyrB	N	E501D	0	15	2	4	0	0	21	0	0.00214286	0.000596659	0.000571429	0	0	Supplementary 10
7581	G	A	Rv0006	280	Antibiotic Resistance	gyrA	N	D94N	1	79	5	14	0	0	99	0.000356888	0.0112857	0.00149165	0.002	0	0	Supplementary 10
7582	A	G	Rv0006	281	Antibiotic Resistance	gyrA	N	D94G	15	380	79	117	0	0	591	0.00535332	0.0542857	0.023568	0.0167143	0	0	Main 7
105060	G	A	Rv0095c	156	Non-Essential	Rv0095c	S	D52D	113	162	312	541	4	4	1136	0.0403283	0.0231429	0.0930788	0.0772857	0.039604	0.0412371	Supplementary 10
105063	G	A	Rv0095c	153	Non-Essential	Rv0095c	S	F51F	112	172	291	555	4	4	1138	0.0399714	0.0245714	0.0868138	0.0792857	0.039604	0.0412371	Supplementary 10
760314	G	T	Rv0667	508	Antibiotic Resistance	rpoB	N	V170F	0	23	1	17	1	0	42	0	0.00328571	0.000298329	0.00242857	0.00990099	0	Supplementary 10
761139	C	G	Rv0667	1333	Antibiotic Resistance	rpoB	N	H445D	12	64	5	61	1	0	143	0.00428266	0.00914286	0.00149165	0.00871429	0.00990099	0	Main 7
761140	A	C	Rv0667	1334	Antibiotic Resistance	rpoB	N	H445P	2	6	0	4	0	0	12	0.000713776	0.000857143	0	0.000571429	0	0	Supplementary 10
761277	A	T	Rv0667	1471	Antibiotic Resistance	rpoB	N	I491F	2	8	3	45	0	0	58	0.000713776	0.00114286	0.000894988	0.00642857	0	0	Supplementary 10
764819	T	G	Rv0668	1450	Antibiotic Resistance	rpoC	N	W484G	0	16	6	6	0	0	28	0	0.00228571	0.00178998	0.000857143	0	0	Supplementary 10
765617	G	C	Rv0668	2248	Antibiotic Resistance	rpoC	N	E750Q	0	8	0	1	1	0	10	0	0.00114286	0	0.000142857	0.00990099	0	Supplementary 10
767123	G	T	Rv0668	3754	Antibiotic Resistance	rpoC	N	V1252L	35	10	8	17	0	0	70	0.0124911	0.00142857	0.00238663	0.00242857	0	0	Supplementary 10
1339741	C	G	Rv1196	393	PE/PPE	PPE18	S	T131T	35	43	36	1137	0	1	1252	0.0124911	0.00614286	0.0107399	0.162429	0	0.0103093	Main 7
1673406	C	T	Rv1482c_Rv1483	None	Antibiotic Resistance	promoter fabG1-inhA	I	None	10	14	2	1	0	0	27	0.00356888	0.002	0.000596659	0.000142857	0	0	Supplementary 10
1674481	T	G	Rv1484	280	Antibiotic Resistance	inhA	N	S94A	45	21	5	65	4	0	140	0.01606	0.003	0.00149165	0.00928571	0.039604	0	Supplementary 11
2195923	A	C	Rv1944c	12	Non-Essential	Rv1944c	N	D4E	17	83	9	123	0	92	324	0.00606709	0.0118571	0.00268496	0.0175714	0	0.948454	Supplementary 11
3136335	G	A	Rv2828c_Rv2829c	None	None	None	I	None	105	177	119	1342	2	0	1745	0.0374732	0.0252857	0.0355012	0.191714	0.019802	0	Supplementary 11
3730411	G	A	Rv3343c	6525	PE/PPE	PPE54	S	G2175G	718	607	102	2177	87	5	3696	0.256246	0.0867143	0.0304296	0.311	0.861386	0.0515464	Main 7
3895269	G	C	Rv3478	844	PE/PPE	PPE60	N	E282Q	63	30	29	173	0	0	295	0.0224839	0.00428571	0.00865155	0.0247143	0	0	Main 7
3895281	T	C	Rv3478	856	PE/PPE	PPE60	N	W286R	61	9	27	80	0	0	177	0.0217702	0.00128571	0.00805489	0.0114286	0	0	Supplementary 11
3895282	G	A	Rv3478	857	PE/PPE	PPE60	N	W286*	61	9	20	79	0	0	169	0.0217702	0.00128571	0.00596659	0.0112857	0	0	Supplementary 11
4243217	C	T	Rv3793_Rv3794	None	Antibiotic Resistance	promoter embA-embB	I	None	8	63	18	49	1	0	139	0.0028551	0.009	0.00536993	0.007	0.00990099	0	Supplementary 11
4247431	G	C	Rv3795	918	Antibiotic Resistance	embB	N	M306I	8	130	32	118	0	0	288	0.0028551	0.0185714	0.00954654	0.0168571	0	0	Supplementary 11
4247469	A	G	Rv3795	956	Antibiotic Resistance	embB	N	Y319C	2	26	2	1	0	0	31	0.000713776	0.00371429	0.000596659	0.000142857	0	0	Supplementary 11
4247729	G	A	Rv3795	1216	Antibiotic Resistance	embB	N	G406S	11	24	11	41	0	0	87	0.00392577	0.00342857	0.00328162	0.00585714	0	0	Supplementary 11
4407979	G	A	Rv3919c	224	Antibiotic Resistance	gid	N	P75L	2	0	1	2	0	0	5	0.000713776	0	0.000298329	0.000285714	0	0	Supplementary 11
