## Supplementary material for "In-host population dynamics of *M. tuberculosis* during treatment failure": Table S20

### Sheet: 200417_PMP_34CI_AssemblySummary
SampleID	Circular Assembly Length	PacBio coverage of assembly	Data Source	PacBio Data - SRA Experiment Accession	Illumina Data - SRA Experiment Accession
M0011368_9	4397768	173	Marin et al. (pre-print to be posted soon)
M0014888_3	4399945	170	Marin et al. (pre-print to be posted soon)
M0015765_2	4393477	145	Marin et al. (pre-print to be posted soon)
M0016395_7	4420914	166	Marin et al. (pre-print to be posted soon)
M0010874_7	4391313	148	Marin et al. (pre-print to be posted soon)
01_R1430	4409135	196	Marin et al. (pre-print to be posted soon)
02_R0894	4422428	160	Marin et al. (pre-print to be posted soon)
02_R1675	4411455	144	Marin et al. (pre-print to be posted soon)
02_R1708	4426366	151	Marin et al. (pre-print to be posted soon)
02_R1896	4406865	157	Marin et al. (pre-print to be posted soon)
M0016737_0	4431414	129	Marin et al. (pre-print to be posted soon)
M0017522_5	4416271	132	Marin et al. (pre-print to be posted soon)
01_R1134	4405134	118	Marin et al. (pre-print to be posted soon)
M0003941_3	4420757	170	Marin et al. (pre-print to be posted soon)
02_R1179	4393458	212	Marin et al. (pre-print to be posted soon)
N1176	4426383	190	Chiner-Oms et al. (2019)	ERX1114977,ERX1104161,ERX1114978	ERX2719073
N0157	4410934	310	Chiner-Oms et al. (2019)	ERX1034278,ERX1041365	ERX2719091
N0072	4421405	329	Chiner-Oms et al. (2019)	ERX1041366,ERX1034279	ERX2719067
N0153	4389153	341	Chiner-Oms et al. (2019)	ERX1034280,ERX1041367	ERX3211841
N0145	4416868	325	Chiner-Oms et al. (2019)	ERX1041368,ERX1034281	ERX2719089
N0155	4415287	307	Chiner-Oms et al. (2019)	ERX1041371,ERX1041378	ERX2719071
N0004	4423537	244	Chiner-Oms et al. (2019)	ERX1041379,ERX1041372	ERX2719084
N1274	4439116	337	Chiner-Oms et al. (2019)	ERX1041380,ERX1041373	ERX2719080
N0054	4433931	211	Chiner-Oms et al. (2019)	ERX1041374,ERX1041381	ERX2719065
N1216	4393771	226	Chiner-Oms et al. (2019)	ERX1041382,ERX1041375	ERX2719076
N0136	4396712	299	Chiner-Oms et al. (2019)	ERX1041376,ERX1041383	ERX2719087
N1283	4417650	305	Chiner-Oms et al. (2019)	ERX1045263,ERX1041377	ERX2719096
N1272	4420684	324	Chiner-Oms et al. (2019)	ERX1045265,ERX1041385	ERX2719079
N0091	4387677	298	Chiner-Oms et al. (2019)	ERX1045266,ERX1041386	ERX2719068
N1202	4391651	314	Chiner-Oms et al. (2019)	ERX1045262,ERX1045267	ERX2719075
N1177	4385047	303	Chiner-Oms et al. (2019)	ERX1078966,ERX1068949	ERX3211842
